# Landscape of transcript isoforms in single T cells infiltrating in non-small cell lung cancer

**DOI:** 10.1101/2020.01.29.924308

**Authors:** Jiesheng Li, Zemin Zhang, Xianwen Ren

## Abstract

Single cell RNA-seq has enabled high-resolution characterization of molecular signatures of tumor-infiltrating lymphocytes. However, analyses at the transcript isoform level are rarely reported. As alternative splicing is critical to T cell differentiation and activation, here we proposed a computational method named as IDEA to comprehensively detect and annotate differentially used isoforms across cell subtypes. We applied IDEA on a scRNA-seq dataset of 12,346 T cells from non-small cell lung cancer. We found most genes tend to dominantly express one isoform in single T cells, enabling typing T cells according to the isotypes given a gene. Isotype analysis suggested that tumor-infiltrating T cells significantly preferred specific isotypes for 245 genes in CD8+ T cells and 456 genes in CD4+ T cells. Functional annotation suggests that the preferred isoforms involved in coding/non-coding switches, transcription start site changes, gains/losses of domains and subcellular translocation. Clonal analysis revealed that isoform switching occurred during T cell activation/differentiation. Our analysis provides precise characterization of the molecular events in tumor-infiltrating T cells and sheds new lights into the regulatory mechanisms of tumor-infiltrating T cells.
