## Supplemental Table 3 for "Landscape of transcript isoforms in single T cells infiltrating in non-small cell lung cancer"

### Sheet: Alternative TSS
row.names	Gene name	Subtype1	Subtype2	Isotype of isoformA in subtype1	Isotype of isoformB in subtype2	Different transcript type?	Different biotype?	Different transcription start site (TSS)?	Different exons?	Different number of signal peptides?	Different number of transmembrane region?	Different number of domains?	Different protein sequences?	Different subcellular locations?	Different length of any protein domains?	Transcript type of isoformA	Biotype of isoformA	Transcription start site (TSS) of isoformA	Exon IDs of isoformA	Number of signal peptides of isoformA	Number of transmembrane regions of isoformA	Pfam domains of isoformA	Protein sequence of isoformA	Predicted subcellular location of isoformA	Transcript type of isoformB	Biotype of isoformB	Transcription start site (TSS) of isoformB	Exon IDs of isoformB	Number of signal peptides of isoformB	Number of transmembrane regions of isoformB	Pfam domains of isoformB	Protein sequence of isoformB	Predicted subcellular location of isoformB
1	ANXA2	CD8_C3-CX3CR1	CD8_C6-LAYN	ANXA2-204	ANXA2-203	FALSE	FALSE	TRUE	TRUE	FALSE	FALSE	FALSE	FALSE	FALSE	FALSE	protein_coding	protein_coding	60398043	ENSE00003623344|ENSE00003594061|ENSE00003784124|ENSE00003789166|ENSE00003786334|ENSE00003789905|ENSE00003791499|ENSE00003791460|ENSE00003786058|ENSE00003547877|ENSE00003664315|ENSE00002545161|ENSE00002562352		0	PF00191|PF00191|PF00191|PF00191	MSTVHEILCKLSLEGDHSTPPSAYGSVKAYTNFDAERDALNIETAIKTKGVDEVTIVNILTNRSNAQRQDIAFAYQRRTKKELASALKSALSGHLETVILGLLKTPAQYDASELKASMKGLGTDEDSLIEIICSRTNQELQEINRVYKEMYKTDLEKDIISDTSGDFRKLMVALAKGRRAEDGSVIDYELIDQDARDLYDAGVKRKGTDVPKWISIMTERSVPHLQKVFDRYKSYSPYDMLESIRKEVKGDLENAFLNLVQCIQNKPLYFADRLYDSMKGKGTRDKVLIRIMVSRSEVDMLKIRSEFKRKYGKSLYYYIQQDTKGDYQKALLYLCGGDD	cytoplasmic	protein_coding	protein_coding	60397986	ENSE00001403067|ENSE00003623344|ENSE00003594061|ENSE00003784124|ENSE00003789166|ENSE00003786334|ENSE00003789905|ENSE00003791499|ENSE00003791460|ENSE00003786058|ENSE00003547877|ENSE00003664315|ENSE00001753052|ENSE00002536796		0	PF00191|PF00191|PF00191|PF00191	MSTVHEILCKLSLEGDHSTPPSAYGSVKAYTNFDAERDALNIETAIKTKGVDEVTIVNILTNRSNAQRQDIAFAYQRRTKKELASALKSALSGHLETVILGLLKTPAQYDASELKASMKGLGTDEDSLIEIICSRTNQELQEINRVYKEMYKTDLEKDIISDTSGDFRKLMVALAKGRRAEDGSVIDYELIDQDARDLYDAGVKRKGTDVPKWISIMTERSVPHLQKVFDRYKSYSPYDMLESIRKEVKGDLENAFLNLVQCIQNKPLYFADRLYDSMKGKGTRDKVLIRIMVSRSEVDMLKIRSEFKRKYGKSLYYYIQQDTKGDYQKALLYLCGGDD	cytoplasmic
2	BCL2L1	CD8_C3-CX3CR1	CD8_C5-ZNF683	BCL2L1-201	BCL2L1-203	FALSE	FALSE	TRUE	TRUE	FALSE	FALSE	FALSE	FALSE	FALSE	FALSE	protein_coding	protein_coding	31722898	ENSE00001469296|ENSE00001929365|ENSE00003788543		1	PF00452|PF02180	MSQSNRELVVDFLSYKLSQKGYSWSQFSDVEENRTEAPEGTESEMETPSAINGNPSWHLADSPAVNGATGHSSSLDAREVIPMAAVKQALREAGDEFELRYRRAFSDLTSQLHITPGTAYQSFEQVVNELFRDGVNWGRIVAFFSFGGALCVESVDKEMQVLVSRIAAWMATYLNDHLEPWIQENGGWDTFVELYGNNAAAESRKGQERFNRWFLTGMTVAGVVLLGSLFSRK	membrane	protein_coding	protein_coding	31722597	ENSE00001469279|ENSE00001469296		1	PF00452|PF02180	MSQSNRELVVDFLSYKLSQKGYSWSQFSDVEENRTEAPEGTESEMETPSAINGNPSWHLADSPAVNGATGHSSSLDAREVIPMAAVKQALREAGDEFELRYRRAFSDLTSQLHITPGTAYQSFEQVVNELFRDGVNWGRIVAFFSFGGALCVESVDKEMQVLVSRIAAWMATYLNDHLEPWIQENGGWDTFVELYGNNAAAESRKGQERFNRWFLTGMTVAGVVLLGSLFSRK	membrane
3	BCL2L1	CD8_C3-CX3CR1	CD8_C6-LAYN	BCL2L1-201	BCL2L1-203	FALSE	FALSE	TRUE	TRUE	FALSE	FALSE	FALSE	FALSE	FALSE	FALSE	protein_coding	protein_coding	31722898	ENSE00001469296|ENSE00001929365|ENSE00003788543		1	PF00452|PF02180	MSQSNRELVVDFLSYKLSQKGYSWSQFSDVEENRTEAPEGTESEMETPSAINGNPSWHLADSPAVNGATGHSSSLDAREVIPMAAVKQALREAGDEFELRYRRAFSDLTSQLHITPGTAYQSFEQVVNELFRDGVNWGRIVAFFSFGGALCVESVDKEMQVLVSRIAAWMATYLNDHLEPWIQENGGWDTFVELYGNNAAAESRKGQERFNRWFLTGMTVAGVVLLGSLFSRK	membrane	protein_coding	protein_coding	31722597	ENSE00001469279|ENSE00001469296		1	PF00452|PF02180	MSQSNRELVVDFLSYKLSQKGYSWSQFSDVEENRTEAPEGTESEMETPSAINGNPSWHLADSPAVNGATGHSSSLDAREVIPMAAVKQALREAGDEFELRYRRAFSDLTSQLHITPGTAYQSFEQVVNELFRDGVNWGRIVAFFSFGGALCVESVDKEMQVLVSRIAAWMATYLNDHLEPWIQENGGWDTFVELYGNNAAAESRKGQERFNRWFLTGMTVAGVVLLGSLFSRK	membrane
4	BTG2	CD8_C4-GZMK	CD8_C6-LAYN	BTG2-202	BTG2-201	TRUE	FALSE	TRUE	TRUE	FALSE	FALSE	FALSE	FALSE	FALSE	FALSE	nonsense_mediated_decay	protein_coding	203305491	ENSE00001868379|ENSE00001848879|ENSE00001814954		0	PF07742	MSHGKGTDMLPEIAAAVGFLSSLLRTRGCVSEQRLKVFSGALQEALTEHYKHHWFPEKPSKGSGYRCIRINHKMDPIISRVASQIGLSQPQLHQLLPSELTLWVDPYEVSYRIGEDGSICVLYEEAPLAASCGLLTCKNQVLLGRSSPSKNYVMAVSS	cytoplasmic	protein_coding	protein_coding	203305536	ENSE00001075274|ENSE00001045263		0	PF07742	MSHGKGTDMLPEIAAAVGFLSSLLRTRGCVSEQRLKVFSGALQEALTEHYKHHWFPEKPSKGSGYRCIRINHKMDPIISRVASQIGLSQPQLHQLLPSELTLWVDPYEVSYRIGEDGSICVLYEEAPLAASCGLLTCKNQVLLGRSSPSKNYVMAVSS	cytoplasmic
5	CCR6	CD8_C4-GZMK	CD8_C5-ZNF683	CCR6-201	CCR6-203	FALSE	FALSE	TRUE	TRUE	FALSE	FALSE	FALSE	FALSE	FALSE	FALSE	protein_coding	protein_coding	167122769	ENSE00003804296|ENSE00001385774|ENSE00001901347		7	PF00001	MSGESMNFSDVFDSSEDYFVSVNTSYYSVDSEMLLCSLQEVRQFSRLFVPIAYSLICVFGLLGNILVVITFAFYKKARSMTDVYLLNMAIADILFVLTLPFWAVSHATGAWVFSNATCKLLKGIYAINFNCGMLLLTCISMDRYIAIVQATKSFRLRSRTLPRSKIICLVVWGLSVIISSSTFVFNQKYNTQGSDVCEPKYQTVSEPIRWKLLMLGLELLFGFFIPLMFMIFCYTFIVKTLVQAQNSKRHKAIRVIIAVVLVFLACQIPHNMVLLVTAANLGKMNRSCQSEKLIGYTKTVTEVLAFLHCCLNPVLYAFIGQKFRNYFLKILKDLWCVRRKYKSSGFSCAGRYSENISRQTSETADNDNASSFTM	membrane	protein_coding	protein_coding	167111807	ENSE00001561264|ENSE00003804296|ENSE00001412265		7	PF00001	MSGESMNFSDVFDSSEDYFVSVNTSYYSVDSEMLLCSLQEVRQFSRLFVPIAYSLICVFGLLGNILVVITFAFYKKARSMTDVYLLNMAIADILFVLTLPFWAVSHATGAWVFSNATCKLLKGIYAINFNCGMLLLTCISMDRYIAIVQATKSFRLRSRTLPRSKIICLVVWGLSVIISSSTFVFNQKYNTQGSDVCEPKYQTVSEPIRWKLLMLGLELLFGFFIPLMFMIFCYTFIVKTLVQAQNSKRHKAIRVIIAVVLVFLACQIPHNMVLLVTAANLGKMNRSCQSEKLIGYTKTVTEVLAFLHCCLNPVLYAFIGQKFRNYFLKILKDLWCVRRKYKSSGFSCAGRYSENISRQTSETADNDNASSFTM	membrane
6	CD2BP2	CD8_C3-CX3CR1	CD8_C6-LAYN	CD2BP2-201	CD2BP2-203	FALSE	FALSE	TRUE	TRUE	FALSE	FALSE	FALSE	FALSE	FALSE	FALSE	protein_coding	protein_coding	30355361	ENSE00001389090|ENSE00003500884|ENSE00001139812|ENSE00001139805|ENSE00001139799|ENSE00001139794|ENSE00001316361		0	PF02213	MPKRKVTFQGVGDEEDEDEIIVPKKKLVDPVAGSGGPGSRFKGKHSLDSDEEEDDDDGGSSKYDILASEDVEGQEAATLPSEGGVRITPFNLQEEMEEGHFDADGNYFLNRDAQIRDSWLDNIDWVKIRERPPGQRQASDSEEEDSLGQTSMSAQALLEGLLELLLPRETVAGALRRLGARGGGKGRKGPGQPSSPQRLDRLSGLADQMVARGNLGVYQETRERLAMRLKGLGCQTLGPHNPTPPPSLDMFAEELAEEELETPTPTQRGEAESRGDGLVDVMWEYKWENTGDAELYGPFTSAQMQTWVSEGYFPDGVYCRKLDPPGGQFYNSKRIDFDLYT	cytoplasmic	protein_coding	protein_coding	30354934	ENSE00001139812|ENSE00001139805|ENSE00001139799|ENSE00001139794|ENSE00002612356|ENSE00002619049		0	PF02213	MPKRKVTFQGVGDEEDEDEIIVPKKKLVDPVAGSGGPGSRFKGKHSLDSDEEEDDDDGGSSKYDILASEDVEGQEAATLPSEGGVRITPFNLQEEMEEGHFDADGNYFLNRDAQIRDSWLDNIDWVKIRERPPGQRQASDSEEEDSLGQTSMSAQALLEGLLELLLPRETVAGALRRLGARGGGKGRKGPGQPSSPQRLDRLSGLADQMVARGNLGVYQETRERLAMRLKGLGCQTLGPHNPTPPPSLDMFAEELAEEELETPTPTQRGEAESRGDGLVDVMWEYKWENTGDAELYGPFTSAQMQTWVSEGYFPDGVYCRKLDPPGGQFYNSKRIDFDLYT	cytoplasmic
7	CDC42SE1	CD8_C3-CX3CR1	CD8_C6-LAYN	CDC42SE1-202	CDC42SE1-201	FALSE	FALSE	TRUE	TRUE	FALSE	FALSE		FALSE	FALSE		protein_coding	protein_coding	151070325	ENSE00001786108|ENSE00001748787|ENSE00001695783|ENSE00001871667|ENSE00003519252|ENSE00003604581|ENSE00003684539|ENSE00001847145		0		MSEFWHKLGCCVVEKPQPKKKRRRIDRTMIGEPMNFVHLTHIGSGEMGAGDGLAMTGAVQEQMRSKGNRDRPWSNSRGL	cytoplasmic	protein_coding	protein_coding	151059649	ENSE00003519252|ENSE00003604581|ENSE00003684539|ENSE00002253899|ENSE00002319572		0		MSEFWHKLGCCVVEKPQPKKKRRRIDRTMIGEPMNFVHLTHIGSGEMGAGDGLAMTGAVQEQMRSKGNRDRPWSNSRGL	cytoplasmic
8	CHMP7	CD8_C1-LEF1	CD8_C6-LAYN	CHMP7-202	CHMP7-201	FALSE	FALSE	TRUE	TRUE	FALSE	FALSE	FALSE	FALSE	FALSE	FALSE	protein_coding	protein_coding	23243637	ENSE00001529678|ENSE00001529677|ENSE00003497408|ENSE00003661248|ENSE00003553158|ENSE00003592236|ENSE00003628347|ENSE00003652944|ENSE00003508327|ENSE00003570518|ENSE00003476211		0	PF03357	MWSPEREAEAPAGGDPAGLLPPEWEEDEERMSFLFSAFKRSREVNSTDWDSKMGFWAPLVLSHSRRQGVVRLRLRDLQEAFQRKGSVPLGLATVLQDLLRRGELQRESDFMASVDSSWISWGVGVFLLKPLKWTLSNMLGDNKVPAEEVLVAVELLKEKAEEVYRLYQNSPLSSHPVVALSELSTLCANSCPDERTFYLVLLQLQKEKRVTVLEQNGEKIVKFARGPRAKVSPVNDVDVGVYQLMQSEQLLSRKVESLSQEAERCKEEARRACRAGKKQLALRSLKAKQRTEKRIEALHAKLDTVQGILDRIYASQTDQMVFNAYQAGVGALKLSMKDVTVEKAESLVDQIQELCDTQDEVSQTLAGGVTNGLDFDSEELEKELDILLQDTTKEPLDLP…	cytoplasmic	protein_coding	protein_coding	23246091	ENSE00003497408|ENSE00003661248|ENSE00003553158|ENSE00003592236|ENSE00003628347|ENSE00003652944|ENSE00003508327|ENSE00003570518|ENSE00001633075|ENSE00001792813		0	PF03357	MWSPEREAEAPAGGDPAGLLPPEWEEDEERMSFLFSAFKRSREVNSTDWDSKMGFWAPLVLSHSRRQGVVRLRLRDLQEAFQRKGSVPLGLATVLQDLLRRGELQRESDFMASVDSSWISWGVGVFLLKPLKWTLSNMLGDNKVPAEEVLVAVELLKEKAEEVYRLYQNSPLSSHPVVALSELSTLCANSCPDERTFYLVLLQLQKEKRVTVLEQNGEKIVKFARGPRAKVSPVNDVDVGVYQLMQSEQLLSRKVESLSQEAERCKEEARRACRAGKKQLALRSLKAKQRTEKRIEALHAKLDTVQGILDRIYASQTDQMVFNAYQAGVGALKLSMKDVTVEKAESLVDQIQELCDTQDEVSQTLAGGVTNGLDFDSEELEKELDILLQDTTKEPLDLP…	cytoplasmic
9	FYB1	CD8_C1-LEF1	CD8_C6-LAYN	FYB1-201	FYB1-210	FALSE	FALSE	TRUE	TRUE	FALSE	FALSE	FALSE	FALSE	FALSE	FALSE	protein_coding	protein_coding	39219606	ENSE00002069865|ENSE00003581999|ENSE00000802112|ENSE00001285024|ENSE00001641713|ENSE00001008629|ENSE00001008632|ENSE00000971278|ENSE00000741865|ENSE00001008625|ENSE00000802107|ENSE00001008634|ENSE00001285036|ENSE00000971282|ENSE00000971283|ENSE00001285088|ENSE00001378592|ENSE00001770065		0	PF07653|PF14603	MAKYNTGGNPTEDVSVNSRPFRVTGPNSSSGIQARKNLFNNQGNASPPAGPSNVPKFGSPKPPVAVKPSSEEKPDKEPKPPFLKPTGAGQRFGTPASLTTRDPEAKVGFLKPVGPKPINLPKEDSKPTFPWPPGNKPSLHSVNQDHDLKPLGPKSGPTPPTSENEQKQAFPKLTGVKGKFMSASQDLEPKPLFPKPAFGQKPPLSTENSHEDESPMKNVSSSKGSPAPLGVRSKSGPLKPAREDSENKDHAGEISSLPFPGVVLKPAASRGGPGLSKNGEEKKEDRKIDAAKNTFQSKINQEELASGTPPARFPKAPSKLTVGGPWGQSQEKEKGDKNSATPKQKPLPPLFTLGPPPPKPNRPPNVDLTKFHKTSSGNSTSKGQTSYSTTSLPPPPPSH…	cytoplasmic	protein_coding	protein_coding	39203027	ENSE00000802112|ENSE00001285024|ENSE00001641713|ENSE00001008629|ENSE00001008632|ENSE00000971278|ENSE00000741865|ENSE00001008625|ENSE00000802107|ENSE00001008634|ENSE00001285036|ENSE00000971282|ENSE00000971283|ENSE00001285088|ENSE00001378592|ENSE00002037013|ENSE00002078263		0	PF07653|PF14603	MAKYNTGGNPTEDVSVNSRPFRVTGPNSSSGIQARKNLFNNQGNASPPAGPSNVPKFGSPKPPVAVKPSSEEKPDKEPKPPFLKPTGAGQRFGTPASLTTRDPEAKVGFLKPVGPKPINLPKEDSKPTFPWPPGNKPSLHSVNQDHDLKPLGPKSGPTPPTSENEQKQAFPKLTGVKGKFMSASQDLEPKPLFPKPAFGQKPPLSTENSHEDESPMKNVSSSKGSPAPLGVRSKSGPLKPAREDSENKDHAGEISSLPFPGVVLKPAASRGGPGLSKNGEEKKEDRKIDAAKNTFQSKINQEELASGTPPARFPKAPSKLTVGGPWGQSQEKEKGDKNSATPKQKPLPPLFTLGPPPPKPNRPPNVDLTKFHKTSSGNSTSKGQTSYSTTSLPPPPPSH…	cytoplasmic
10	GCNT1	CD8_C5-ZNF683	CD8_C6-LAYN	GCNT1-203	GCNT1-201	FALSE	FALSE	TRUE	TRUE	FALSE	FALSE	FALSE	FALSE	FALSE	FALSE	protein_coding	protein_coding	76459152	ENSE00001024010|ENSE00002230105|ENSE00001471483		1	PF02485	MLRTLLRRRLFSYPTKYYFMVLVLSLITFSVLRIHQKPEFVSVRHLELAGENPSSDINCTKVLQGDVNEIQKVKLEILTVKFKKRPRWTPDDYINMTSDCSSFIKRRKYIVEPLSKEEAEFPIAYSIVVHHKIEMLDRLLRAIYMPQNFYCIHVDTKSEDSYLAAVMGIASCFSNVFVASRLESVVYASWSRVQADLNCMKDLYAMSANWKYLINLCGMDFPIKTNLEIVRKLKLLMGENNLETERMPSHKEERWKKRYEVVNGKLTNTGTVKMLPPLETPLFSGSAYFVVSREYVGYVLQNEKIQKLMEWAQDTYSPDEYLWATIQRIPEVPGSLPASHKYDLSDMQAVARFVKWQYFEGDVSKGAPYPPCDGVHVRSVCIFGAGDLNWMLRKHHLFA…	membrane	protein_coding	protein_coding	76459230	ENSE00001024010|ENSE00001949480|ENSE00001283007|ENSE00001888816		1	PF02485	MLRTLLRRRLFSYPTKYYFMVLVLSLITFSVLRIHQKPEFVSVRHLELAGENPSSDINCTKVLQGDVNEIQKVKLEILTVKFKKRPRWTPDDYINMTSDCSSFIKRRKYIVEPLSKEEAEFPIAYSIVVHHKIEMLDRLLRAIYMPQNFYCIHVDTKSEDSYLAAVMGIASCFSNVFVASRLESVVYASWSRVQADLNCMKDLYAMSANWKYLINLCGMDFPIKTNLEIVRKLKLLMGENNLETERMPSHKEERWKKRYEVVNGKLTNTGTVKMLPPLETPLFSGSAYFVVSREYVGYVLQNEKIQKLMEWAQDTYSPDEYLWATIQRIPEVPGSLPASHKYDLSDMQAVARFVKWQYFEGDVSKGAPYPPCDGVHVRSVCIFGAGDLNWMLRKHHLFA…	membrane
11	GCNT1	CD8_C5-ZNF683	CD8_C6-LAYN	GCNT1-203	GCNT1-202	FALSE	FALSE	TRUE	TRUE	FALSE	FALSE	FALSE	FALSE	FALSE	FALSE	protein_coding	protein_coding	76459152	ENSE00001024010|ENSE00002230105|ENSE00001471483		1	PF02485	MLRTLLRRRLFSYPTKYYFMVLVLSLITFSVLRIHQKPEFVSVRHLELAGENPSSDINCTKVLQGDVNEIQKVKLEILTVKFKKRPRWTPDDYINMTSDCSSFIKRRKYIVEPLSKEEAEFPIAYSIVVHHKIEMLDRLLRAIYMPQNFYCIHVDTKSEDSYLAAVMGIASCFSNVFVASRLESVVYASWSRVQADLNCMKDLYAMSANWKYLINLCGMDFPIKTNLEIVRKLKLLMGENNLETERMPSHKEERWKKRYEVVNGKLTNTGTVKMLPPLETPLFSGSAYFVVSREYVGYVLQNEKIQKLMEWAQDTYSPDEYLWATIQRIPEVPGSLPASHKYDLSDMQAVARFVKWQYFEGDVSKGAPYPPCDGVHVRSVCIFGAGDLNWMLRKHHLFA…	membrane	protein_coding	protein_coding	76441666	ENSE00001024010|ENSE00001471483|ENSE00001634586		1	PF02485	MLRTLLRRRLFSYPTKYYFMVLVLSLITFSVLRIHQKPEFVSVRHLELAGENPSSDINCTKVLQGDVNEIQKVKLEILTVKFKKRPRWTPDDYINMTSDCSSFIKRRKYIVEPLSKEEAEFPIAYSIVVHHKIEMLDRLLRAIYMPQNFYCIHVDTKSEDSYLAAVMGIASCFSNVFVASRLESVVYASWSRVQADLNCMKDLYAMSANWKYLINLCGMDFPIKTNLEIVRKLKLLMGENNLETERMPSHKEERWKKRYEVVNGKLTNTGTVKMLPPLETPLFSGSAYFVVSREYVGYVLQNEKIQKLMEWAQDTYSPDEYLWATIQRIPEVPGSLPASHKYDLSDMQAVARFVKWQYFEGDVSKGAPYPPCDGVHVRSVCIFGAGDLNWMLRKHHLFA…	membrane
12	GPRIN3	CD8_C5-ZNF683	CD8_C6-LAYN	GPRIN3-201	GPRIN3-202	FALSE	FALSE	TRUE	TRUE	FALSE	FALSE	FALSE	FALSE	FALSE	FALSE	protein_coding	protein_coding	89251194	ENSE00001303632		0	PF15235	MGTVPDPLRSAKTSLIAASGKEDDLGEPQAASPRHRPALLCKNANGFSGAPAEPDLSPRAAAEALMQVCEHETTQPDMSSPGVFNEVQKAPATFNSPGNPQLPGSSQPAASAPSSAAGRDLIHTPLTMPANQHTCQSIPGDQPNAITSSMPEDSLMRSQRTSNREQPEKPSCPVGGVLSSSKDQVSCEFPSPETIQGTVQTPVTAARVVSHSSSPVGGPEGERQGAICDSEMRSCKPLTRESGCSENKQPSVTASGPQGTTSVTPQPTPLTSEPSACPPGPEKVPLPAQRQMSRFKEASTMTNQAESEIKEVPSRAWQDAEVQAVASVESRSVSTSPSILTAFLKESRAPEHFEQEQLRVICHSSGSHTLELSDSTLAPQESSQCPGIMPQVHIQAAAA…	cytoplasmic	protein_coding	protein_coding	89308010	ENSE00001373476|ENSE00003705425		0	PF15235	MGTVPDPLRSAKTSLIAASGKEDDLGEPQAASPRHRPALLCKNANGFSGAPAEPDLSPRAAAEALMQVCEHETTQPDMSSPGVFNEVQKAPATFNSPGNPQLPGSSQPAASAPSSAAGRDLIHTPLTMPANQHTCQSIPGDQPNAITSSMPEDSLMRSQRTSNREQPEKPSCPVGGVLSSSKDQVSCEFPSPETIQGTVQTPVTAARVVSHSSSPVGGPEGERQGAICDSEMRSCKPLTRESGCSENKQPSVTASGPQGTTSVTPQPTPLTSEPSACPPGPEKVPLPAQRQMSRFKEASTMTNQAESEIKEVPSRAWQDAEVQAVASVESRSVSTSPSILTAFLKESRAPEHFEQEQLRVICHSSGSHTLELSDSTLAPQESSQCPGIMPQVHIQAAAA…	cytoplasmic
13	ID2	CD8_C3-CX3CR1	CD8_C4-GZMK	ID2-203	ID2-201	FALSE	FALSE	TRUE	TRUE	FALSE	FALSE	FALSE	FALSE	FALSE	FALSE	protein_coding	protein_coding	8681983	ENSE00000804554|ENSE00001524498|ENSE00001524495		0	PF00010	MKAFSPVRSVRKNSLSDHSLGISRSKTPVDDPMSLLYNMNDCYSKLKELVPSIPQNKKVSKMEILQHVIDYILDLQIALDSHPTIVSLHHQRPGQNQASRTPLTTLNTDISILSLQASEFPSELMSNDSKALCG	cytoplasmic	protein_coding	protein_coding	8678845	ENSE00001490649|ENSE00001490648|ENSE00001147823|ENSE00000804554|ENSE00001390685		0	PF00010	MKAFSPVRSVRKNSLSDHSLGISRSKTPVDDPMSLLYNMNDCYSKLKELVPSIPQNKKVSKMEILQHVIDYILDLQIALDSHPTIVSLHHQRPGQNQASRTPLTTLNTDISILSLQASEFPSELMSNDSKALCG	cytoplasmic
14	ID2	CD8_C4-GZMK	CD8_C6-LAYN	ID2-201	ID2-203	FALSE	FALSE	TRUE	TRUE	FALSE	FALSE	FALSE	FALSE	FALSE	FALSE	protein_coding	protein_coding	8678845	ENSE00001490649|ENSE00001490648|ENSE00001147823|ENSE00000804554|ENSE00001390685		0	PF00010	MKAFSPVRSVRKNSLSDHSLGISRSKTPVDDPMSLLYNMNDCYSKLKELVPSIPQNKKVSKMEILQHVIDYILDLQIALDSHPTIVSLHHQRPGQNQASRTPLTTLNTDISILSLQASEFPSELMSNDSKALCG	cytoplasmic	protein_coding	protein_coding	8681983	ENSE00000804554|ENSE00001524498|ENSE00001524495		0	PF00010	MKAFSPVRSVRKNSLSDHSLGISRSKTPVDDPMSLLYNMNDCYSKLKELVPSIPQNKKVSKMEILQHVIDYILDLQIALDSHPTIVSLHHQRPGQNQASRTPLTTLNTDISILSLQASEFPSELMSNDSKALCG	cytoplasmic
15	ISG20	CD8_C1-LEF1	CD8_C6-LAYN	ISG20-210	ISG20-201	FALSE	FALSE	TRUE	TRUE	FALSE	FALSE	FALSE	FALSE	FALSE	FALSE	protein_coding	protein_coding	88636153	ENSE00002573012|ENSE00003627798|ENSE00003619392|ENSE00002215359		0	PF00929	MAGSREVVAMDCEMVGLGPHRESGLARCSLVNVHGAVLYDKFIRPEGEITDYRTRVSGVTPQHMVGATPFAVARLEILQLLKGKLVVGHDLKHDFQALKEDMSGYTIYDTSTDRLLWREAKLDHCRRVSLRVLSERLLHKSIQNSLLGHSSVEDARATMELYQISQRIRARRGLPRLAVSD	cytoplasmic	protein_coding	protein_coding	88638743	ENSE00003627798|ENSE00003619392|ENSE00001938266|ENSE00001480192		0	PF00929	MAGSREVVAMDCEMVGLGPHRESGLARCSLVNVHGAVLYDKFIRPEGEITDYRTRVSGVTPQHMVGATPFAVARLEILQLLKGKLVVGHDLKHDFQALKEDMSGYTIYDTSTDRLLWREAKLDHCRRVSLRVLSERLLHKSIQNSLLGHSSVEDARATMELYQISQRIRARRGLPRLAVSD	cytoplasmic
16	ITGB7	CD8_C3-CX3CR1	CD8_C6-LAYN	ITGB7-201	ITGB7-202	FALSE	FALSE	TRUE	TRUE	FALSE	FALSE	FALSE	FALSE	FALSE	FALSE	protein_coding	protein_coding	53207307	ENSE00002327212|ENSE00001354376|ENSE00003661487|ENSE00003524536|ENSE00000939245|ENSE00003533931|ENSE00003591937|ENSE00002942862|ENSE00002899954|ENSE00002816929|ENSE00003627284|ENSE00000939255|ENSE00000939257|ENSE00003549535|ENSE00003589741|ENSE00002276895	SignalP-noTM	1	PF00362|PF07974|PF08725|PF17205	MVALPMVLVLLLVLSRGESELDAKIPSTGDATEWRNPHLSMLGSCQPAPSCQKCILSHPSCAWCKQLNFTASGEAEARRCARREELLARGCPLEELEEPRGQQEVLQDQPLSQGARGEGATQLAPQRVRVTLRPGEPQQLQVRFLRAEGYPVDLYYLMDLSYSMKDDLERVRQLGHALLVRLQEVTHSVRIGFGSFVDKTVLPFVSTVPSKLRHPCPTRLERCQSPFSFHHVLSLTGDAQAFEREVGRQSVSGNLDSPEGGFDAILQAALCQEQIGWRNVSRLLVFTSDDTFHTAGDGKLGGIFMPSDGHCHLDSNGLYSRSTEFDYPSVGQVAQALSAANIQPIFAVTSAALPVYQELSKLIPKSAVGELSEDSSNVVQLIMDAYNSLSSTVTLEHSS…	membrane	protein_coding	protein_coding	53207282	ENSE00003661487|ENSE00003524536|ENSE00000939245|ENSE00003533931|ENSE00003591937|ENSE00002942862|ENSE00002899954|ENSE00002816929|ENSE00003627284|ENSE00000939255|ENSE00000939257|ENSE00003549535|ENSE00003589741|ENSE00002420461|ENSE00002344081|ENSE00002368229	SignalP-noTM	1	PF00362|PF07974|PF08725|PF17205	MVALPMVLVLLLVLSRGESELDAKIPSTGDATEWRNPHLSMLGSCQPAPSCQKCILSHPSCAWCKQLNFTASGEAEARRCARREELLARGCPLEELEEPRGQQEVLQDQPLSQGARGEGATQLAPQRVRVTLRPGEPQQLQVRFLRAEGYPVDLYYLMDLSYSMKDDLERVRQLGHALLVRLQEVTHSVRIGFGSFVDKTVLPFVSTVPSKLRHPCPTRLERCQSPFSFHHVLSLTGDAQAFEREVGRQSVSGNLDSPEGGFDAILQAALCQEQIGWRNVSRLLVFTSDDTFHTAGDGKLGGIFMPSDGHCHLDSNGLYSRSTEFDYPSVGQVAQALSAANIQPIFAVTSAALPVYQELSKLIPKSAVGELSEDSSNVVQLIMDAYNSLSSTVTLEHSS…	membrane
17	LRRN3	CD8_C1-LEF1	CD8_C6-LAYN	LRRN3-203	LRRN3-201	FALSE	FALSE	TRUE	TRUE	FALSE	FALSE	FALSE	FALSE	FALSE	FALSE	protein_coding	protein_coding	111091032	ENSE00001910115|ENSE00001907739	SignalP-noTM	1	PF00041|PF07679|PF13855|PF13855|PF13855	MKDMPLRIHVLLGLAITTLVQAVDKKVDCPRLCTCEIRPWFTPRSIYMEASTVDCNDLGLLTFPARLPANTQILLLQTNNIAKIEYSTDFPVNLTGLDLSQNNLSSVTNINVKKMPQLLSVYLEENKLTELPEKCLSELSNLQELYINHNLLSTISPGAFIGLHNLLRLHLNSNRLQMINSKWFDALPNLEILMIGENPIIRIKDMNFKPLINLRSLVIAGINLTEIPDNALVGLENLESISFYDNRLIKVPHVALQKVVNLKFLDLNKNPINRIRRGDFSNMLHLKELGINNMPELISIDSLAVDNLPDLRKIEATNNPRLSYIHPNAFFRLPKLESLMLNSNALSALYHGTIESLPNLKEISIHSNPIRCDCVIRWMNMNKTNIRFMEPDSLFCVDP…	membrane	protein_coding	protein_coding	111091006	ENSE00001231507|ENSE00001550000|ENSE00001846383	SignalP-noTM	1	PF00041|PF07679|PF13855|PF13855|PF13855	MKDMPLRIHVLLGLAITTLVQAVDKKVDCPRLCTCEIRPWFTPRSIYMEASTVDCNDLGLLTFPARLPANTQILLLQTNNIAKIEYSTDFPVNLTGLDLSQNNLSSVTNINVKKMPQLLSVYLEENKLTELPEKCLSELSNLQELYINHNLLSTISPGAFIGLHNLLRLHLNSNRLQMINSKWFDALPNLEILMIGENPIIRIKDMNFKPLINLRSLVIAGINLTEIPDNALVGLENLESISFYDNRLIKVPHVALQKVVNLKFLDLNKNPINRIRRGDFSNMLHLKELGINNMPELISIDSLAVDNLPDLRKIEATNNPRLSYIHPNAFFRLPKLESLMLNSNALSALYHGTIESLPNLKEISIHSNPIRCDCVIRWMNMNKTNIRFMEPDSLFCVDP…	membrane
18	MAPKAPK3	CD8_C5-ZNF683	CD8_C6-LAYN	MAPKAPK3-208	MAPKAPK3-201	FALSE	FALSE	TRUE	TRUE	FALSE	FALSE	FALSE	FALSE	FALSE	FALSE	protein_coding	protein_coding	50617131	ENSE00000860777|ENSE00003788574|ENSE00001081114|ENSE00001081119|ENSE00001081117|ENSE00001631292|ENSE00001081115|ENSE00001081116|ENSE00001081112|ENSE00001744142|ENSE00003753285		0	PF00069	MDGETAEEQGGPVPPPVAPGGPGLGGAPGGRREPKKYAVTDDYQLSKQVLGLGVNGKVLECFHRRTGQKCALKLLYDSPKARQEVDHHWQASGGPHIVCILDVYENMHHGKRCLLIIMECMEGGELFSRIQERGDQAFTEREAAEIMRDIGTAIQFLHSHNIAHRDVKPENLLYTSKEKDAVLKLTDFGFAKETTQNALQTPCYTPYYVAPEVLGPEKYDKSCDMWSLGVIMYILLCGFPPFYSNTGQAISPGMKRRIRLGQYGFPNPEWSEVSEDAKQLIRLLLKTDPTERLTITQFMNHPWINQSMVVPQTPLHTARVLQEDKDHWDEVKEEMTSALATMRVDYDQVKIKDLKTSNNRLLNKRRKKQAGSSSASQGCNNQ	cytoplasmic	protein_coding	protein_coding	50617170	ENSE00000860777|ENSE00003788574|ENSE00001081114|ENSE00001081119|ENSE00001081117|ENSE00001631292|ENSE00001081115|ENSE00001081116|ENSE00001081112|ENSE00001520506|ENSE00001412827		0	PF00069	MDGETAEEQGGPVPPPVAPGGPGLGGAPGGRREPKKYAVTDDYQLSKQVLGLGVNGKVLECFHRRTGQKCALKLLYDSPKARQEVDHHWQASGGPHIVCILDVYENMHHGKRCLLIIMECMEGGELFSRIQERGDQAFTEREAAEIMRDIGTAIQFLHSHNIAHRDVKPENLLYTSKEKDAVLKLTDFGFAKETTQNALQTPCYTPYYVAPEVLGPEKYDKSCDMWSLGVIMYILLCGFPPFYSNTGQAISPGMKRRIRLGQYGFPNPEWSEVSEDAKQLIRLLLKTDPTERLTITQFMNHPWINQSMVVPQTPLHTARVLQEDKDHWDEVKEEMTSALATMRVDYDQVKIKDLKTSNNRLLNKRRKKQAGSSSASQGCNNQ	cytoplasmic
19	MREG	CD8_C5-ZNF683	CD8_C6-LAYN	MREG-205	MREG-201	FALSE	FALSE	TRUE	TRUE	FALSE	FALSE	FALSE	FALSE	FALSE	FALSE	protein_coding	protein_coding	216013613	ENSE00003518750|ENSE00000785523|ENSE00000796823|ENSE00003753458|ENSE00003752188|ENSE00003746201		0	PF15812	MGLRDWLRTVCCCCGCECLEERALPEKEPLVSDNNPYSSFGATLVRDDEKNLWSMPHDVSHTEADDDRTLYNLIVIRNQQAKDSEEWQKLNYDIHTLRQVRREVRNRWKCILEDLGFQKEADSLLSVTKLSTISDSKNTRKAREMLLKLAEETNIFPTSWELSERYLFVVDRLIALDAAEEFFKLARRTYPKKPGVPCLADGQKELHYLPFPSP	cytoplasmic	protein_coding	protein_coding	216013623	ENSE00001215729|ENSE00003518750|ENSE00000785523|ENSE00000796823|ENSE00001215720		0	PF15812	MGLRDWLRTVCCCCGCECLEERALPEKEPLVSDNNPYSSFGATLVRDDEKNLWSMPHDVSHTEADDDRTLYNLIVIRNQQAKDSEEWQKLNYDIHTLRQVRREVRNRWKCILEDLGFQKEADSLLSVTKLSTISDSKNTRKAREMLLKLAEETNIFPTSWELSERYLFVVDRLIALDAAEEFFKLARRTYPKKPGVPCLADGQKELHYLPFPSP	cytoplasmic
20	NDFIP2	CD8_C5-ZNF683	CD8_C6-LAYN	NDFIP2-205	NDFIP2-201	FALSE	FALSE	TRUE	TRUE	FALSE	FALSE		FALSE	FALSE		protein_coding	protein_coding	79481124	ENSE00000684824|ENSE00000802663|ENSE00000802664|ENSE00000684826|ENSE00003470694|ENSE00003517916|ENSE00003745239|ENSE00003743879		3		MARRRSQRVCASGPSMLNSARGAPELLRGTATNAEVSAAAAGATGSEELPPGDRGCRNGGGRGPAATTSSTGVAVGAEHGEDSLSRKPDPEPGRMDHHQPGTGRYQVLLNEEDNSESSAIEQPPTSNPAPQIVQAASSAPALETDSSPPPYSSITVEVPTTSDTEVYGEFYPVPPPYSVATSLPTYDEAEKAKAAAMAAAAAETSQRIQEEECPPRDDFSDADQLRVGNDGIFMLAFFMAFIFNWLGFCLSFCITNTIAGRYGAICGFGLSLIKWILIVRFSDYFTGYFNGQYWLWWIFLVLGLLLFFRGFVNYLKVRNMSESMAAAHRTRYFFLL	membrane	protein_coding	protein_coding	79481152	ENSE00000923796|ENSE00000684824|ENSE00000802663|ENSE00000802664|ENSE00000684826|ENSE00003470694|ENSE00003517916|ENSE00001472817		3		MARRRSQRVCASGPSMLNSARGAPELLRGTATNAEVSAAAAGATGSEELPPGDRGCRNGGGRGPAATTSSTGVAVGAEHGEDSLSRKPDPEPGRMDHHQPGTGRYQVLLNEEDNSESSAIEQPPTSNPAPQIVQAASSAPALETDSSPPPYSSITVEVPTTSDTEVYGEFYPVPPPYSVATSLPTYDEAEKAKAAAMAAAAAETSQRIQEEECPPRDDFSDADQLRVGNDGIFMLAFFMAFIFNWLGFCLSFCITNTIAGRYGAICGFGLSLIKWILIVRFSDYFTGYFNGQYWLWWIFLVLGLLLFFRGFVNYLKVRNMSESMAAAHRTRYFFLL	membrane
21	OXNAD1	CD8_C1-LEF1	CD8_C5-ZNF683	OXNAD1-206	OXNAD1-201	FALSE	FALSE	TRUE	TRUE	FALSE	FALSE	FALSE	FALSE	FALSE	FALSE	protein_coding	protein_coding	16265202	ENSE00003697424|ENSE00001129739|ENSE00001017934|ENSE00003691738|ENSE00003468662|ENSE00003584882|ENSE00003692062|ENSE00003696234|ENSE00002218854|ENSE00003700827		0	PF00175	MACAAVMIPGLLRCSVGAIRIEAASLRLTLSTLRHLTLTSIMKSKRKTDHMERTASVLRREIVSAAKVCGAASESPSVKSLRLLVADQDFSFKAGQWVDFFIPGVSVVGGFSICSSPRLLEQERVIELAVKYTNHPPALWVHNTCTLDCEVAVRVGGEFFFDPQPADASRNLVLIAGGVGINPLLSILRHAADLLREQANKRNGYEIGTIKLFYSAKNTSELLFKKNILDLVNEFPEKIACSLHVTKQTTQINAELKPYITEGRITEKEIRDHISKETLFYICGPPPMTDFFSKQLENNHVPKEHICFEKWW	cytoplasmic	protein_coding	protein_coding	16265199	ENSE00001864028|ENSE00003697424|ENSE00001129739|ENSE00001017934|ENSE00003691738|ENSE00003468662|ENSE00003584882|ENSE00003692062|ENSE00001213283		0	PF00175	MACAAVMIPGLLRCSVGAIRIEAASLRLTLSTLRHLTLTSIMKSKRKTDHMERTASVLRREIVSAAKVCGAASESPSVKSLRLLVADQDFSFKAGQWVDFFIPGVSVVGGFSICSSPRLLEQERVIELAVKYTNHPPALWVHNTCTLDCEVAVRVGGEFFFDPQPADASRNLVLIAGGVGINPLLSILRHAADLLREQANKRNGYEIGTIKLFYSAKNTSELLFKKNILDLVNEFPEKIACSLHVTKQTTQINAELKPYITEGRITEKEIRDHISKETLFYICGPPPMTDFFSKQLENNHVPKEHICFEKWW	cytoplasmic
22	PLAC8	CD8_C1-LEF1	CD8_C3-CX3CR1	PLAC8-201	PLAC8-202	FALSE	FALSE	TRUE	TRUE	FALSE	FALSE	FALSE	FALSE	FALSE	FALSE	protein_coding	protein_coding	83114802	ENSE00002084319|ENSE00001237646|ENSE00003664930|ENSE00003691032|ENSE00001906597		0	PF04749	MQAQAPVVVVTQPGVGPGPAPQNSNWQTGMCDCFSDCGVCLCGTFCFPCLGCQVAADMNECCLCGTSVAMRTLYRTRYGIPGSICDDYMATLCCPHCTLCQIKRDINRRRAMRTF	cytoplasmic	protein_coding	protein_coding	83109843	ENSE00001237646|ENSE00003664930|ENSE00003691032|ENSE00001779756|ENSE00001181161		0	PF04749	MQAQAPVVVVTQPGVGPGPAPQNSNWQTGMCDCFSDCGVCLCGTFCFPCLGCQVAADMNECCLCGTSVAMRTLYRTRYGIPGSICDDYMATLCCPHCTLCQIKRDINRRRAMRTF	cytoplasmic
23	PLEKHF1	CD8_C3-CX3CR1	CD8_C6-LAYN	PLEKHF1-201	PLEKHF1-204	FALSE	FALSE	TRUE	TRUE	FALSE	FALSE	FALSE	FALSE	FALSE	FALSE	protein_coding	protein_coding	29665056	ENSE00002252305|ENSE00002208132		0	PF00169|PF01363	MVDHLANTEINSQRIAAVESCFGASGQPLALPGRVLLGEGVLTKECRKKAKPRIFFLFNDILVYGSIVLNKRKYRSQHIIPLEEVTLELLPETLQAKNRWMIKTAKKSFVVSAASATERQEWISHIEECVRRQLRATGRPPSTEHAAPWIPDKATDICMRCTQTRFSALTRRHHCRKCGFVVCAECSRQRFLLPRLSPKPVRVCSLCYRELAAQQRQEEAEEQGAGSPGQPAHLARPICGASSGDDDDSDEDKEGSRDGDWPSSVEFYASGVAWSAFHS	cytoplasmic	protein_coding	protein_coding	29665459	ENSE00002780884|ENSE00002776057		0	PF00169|PF01363	MVDHLANTEINSQRIAAVESCFGASGQPLALPGRVLLGEGVLTKECRKKAKPRIFFLFNDILVYGSIVLNKRKYRSQHIIPLEEVTLELLPETLQAKNRWMIKTAKKSFVVSAASATERQEWISHIEECVRRQLRATGRPPSTEHAAPWIPDKATDICMRCTQTRFSALTRRHHCRKCGFVVCAECSRQRFLLPRLSPKPVRVCSLCYRELAAQQRQEEAEEQGAGSPGQPAHLARPICGASSGDDDDSDEDKEGSRDGDWPSSVEFYASGVAWSAFHS	cytoplasmic
24	PLEKHF1	CD8_C5-ZNF683	CD8_C6-LAYN	PLEKHF1-201	PLEKHF1-204	FALSE	FALSE	TRUE	TRUE	FALSE	FALSE	FALSE	FALSE	FALSE	FALSE	protein_coding	protein_coding	29665056	ENSE00002252305|ENSE00002208132		0	PF00169|PF01363	MVDHLANTEINSQRIAAVESCFGASGQPLALPGRVLLGEGVLTKECRKKAKPRIFFLFNDILVYGSIVLNKRKYRSQHIIPLEEVTLELLPETLQAKNRWMIKTAKKSFVVSAASATERQEWISHIEECVRRQLRATGRPPSTEHAAPWIPDKATDICMRCTQTRFSALTRRHHCRKCGFVVCAECSRQRFLLPRLSPKPVRVCSLCYRELAAQQRQEEAEEQGAGSPGQPAHLARPICGASSGDDDDSDEDKEGSRDGDWPSSVEFYASGVAWSAFHS	cytoplasmic	protein_coding	protein_coding	29665459	ENSE00002780884|ENSE00002776057		0	PF00169|PF01363	MVDHLANTEINSQRIAAVESCFGASGQPLALPGRVLLGEGVLTKECRKKAKPRIFFLFNDILVYGSIVLNKRKYRSQHIIPLEEVTLELLPETLQAKNRWMIKTAKKSFVVSAASATERQEWISHIEECVRRQLRATGRPPSTEHAAPWIPDKATDICMRCTQTRFSALTRRHHCRKCGFVVCAECSRQRFLLPRLSPKPVRVCSLCYRELAAQQRQEEAEEQGAGSPGQPAHLARPICGASSGDDDDSDEDKEGSRDGDWPSSVEFYASGVAWSAFHS	cytoplasmic
25	PRKAR1B	CD8_C1-LEF1	CD8_C6-LAYN	PRKAR1B-201	PRKAR1B-204	FALSE	FALSE	TRUE	TRUE	FALSE	FALSE	FALSE	FALSE	FALSE	FALSE	protein_coding	protein_coding	712572	ENSE00003653279|ENSE00003789383|ENSE00001690432|ENSE00001773070|ENSE00001776850|ENSE00001635360|ENSE00001633019|ENSE00003786162|ENSE00001492859|ENSE00001919603|ENSE00001492856		0	PF00027|PF00027|PF02197	MASPPACPSEEDESLKGCELYVQLHGIQQVLKDCIVHLCISKPERPMKFLREHFEKLEKEENRQILARQKSNSQSDSHDEEVSPTPPNPVVKARRRRGGVSAEVYTEEDAVSYVRKVIPKDYKTMTALAKAISKNVLFAHLDDNERSDIFDAMFPVTHIAGETVIQQGNEGDNFYVVDQGEVDVYVNGEWVTNISEGGSFGELALIYGTPRAATVKAKTDLKLWGIDRDSYRRILMGSTLRKRKMYEEFLSKVSILESLEKWERLTVADALEPVQFEDGEKIVVQGEPGDDFYIITEGTASVLQRRSPNEEYVEVGRLGPSDYFGEIALLLNRPRAATVVARGPLKCVKLDRPRFERVLGPCSEILKRNIQRYNSFISLTV	cytoplasmic	protein_coding	protein_coding	713207	ENSE00001551022|ENSE00003653279|ENSE00003789383|ENSE00001690432|ENSE00001773070|ENSE00001776850|ENSE00001635360|ENSE00001633019|ENSE00003786162|ENSE00001492859|ENSE00001554018		0	PF00027|PF00027|PF02197	MASPPACPSEEDESLKGCELYVQLHGIQQVLKDCIVHLCISKPERPMKFLREHFEKLEKEENRQILARQKSNSQSDSHDEEVSPTPPNPVVKARRRRGGVSAEVYTEEDAVSYVRKVIPKDYKTMTALAKAISKNVLFAHLDDNERSDIFDAMFPVTHIAGETVIQQGNEGDNFYVVDQGEVDVYVNGEWVTNISEGGSFGELALIYGTPRAATVKAKTDLKLWGIDRDSYRRILMGSTLRKRKMYEEFLSKVSILESLEKWERLTVADALEPVQFEDGEKIVVQGEPGDDFYIITEGTASVLQRRSPNEEYVEVGRLGPSDYFGEIALLLNRPRAATVVARGPLKCVKLDRPRFERVLGPCSEILKRNIQRYNSFISLTV	cytoplasmic
26	PRNP	CD8_C5-ZNF683	CD8_C6-LAYN	PRNP-203	PRNP-201	FALSE	FALSE	TRUE	TRUE	FALSE	FALSE	FALSE	FALSE	FALSE	FALSE	protein_coding	protein_coding	4686350	ENSE00001928116|ENSE00001813638	SignalP-noTM	2	PF00377|PF11587	MANLGCWMLVLFVATWSDLGLCKKRPKPGGWNTGGSRYPGQGSPGGNRYPPQGGGGWGQPHGGGWGQPHGGGWGQPHGGGWGQPHGGGWGQGGGTHSQWNKPSKPKTNMKHMAGAAAAGAVVGGLGGYMLGSAMSRPIIHFGSDYEDRYYRENMHRYPNQVYYRPMDEYSNQNNFVHDCVNITIKQHTVTTTTKGENFTETDVKMMERVVEQMCITQYERESQAYYQRGSSMVLFSSPPVILLISFLIFLIVG	membrane	protein_coding	protein_coding	4686236	ENSE00001957346|ENSE00001928116	SignalP-noTM	2	PF00377|PF11587	MANLGCWMLVLFVATWSDLGLCKKRPKPGGWNTGGSRYPGQGSPGGNRYPPQGGGGWGQPHGGGWGQPHGGGWGQPHGGGWGQPHGGGWGQGGGTHSQWNKPSKPKTNMKHMAGAAAAGAVVGGLGGYMLGSAMSRPIIHFGSDYEDRYYRENMHRYPNQVYYRPMDEYSNQNNFVHDCVNITIKQHTVTTTTKGENFTETDVKMMERVVEQMCITQYERESQAYYQRGSSMVLFSSPPVILLISFLIFLIVG	membrane
27	RAB27A	CD8_C5-ZNF683	CD8_C6-LAYN	RAB27A-202	RAB27A-201	FALSE	FALSE	TRUE	TRUE	FALSE	FALSE	FALSE	FALSE	FALSE	FALSE	protein_coding	protein_coding	55270394	ENSE00001863730|ENSE00001163940|ENSE00000941984|ENSE00000941985|ENSE00000884819|ENSE00001868044		0	PF00071	MSDGDYDYLIKFLALGDSGVGKTSVLYQYTDGKFNSKFITTVGIDFREKRVVYRASGPDGATGRGQRIHLQLWDTAGQERFRSLTTAFFRDAMGFLLLFDLTNEQSFLNVRNWISQLQMHAYCENPDIVLCGNKSDLEDQRVVKEEEAIALAEKYGIPYFETSAANGTNISQAIEMLLDLIMKRMERCVDKSWIPEGVVRSNGHASTDQLSEEKEKGACGC	cytoplasmic	protein_coding	protein_coding	55289815	ENSE00001163940|ENSE00000941984|ENSE00000941985|ENSE00000884819|ENSE00001362392|ENSE00001336065|ENSE00001163930		0	PF00071	MSDGDYDYLIKFLALGDSGVGKTSVLYQYTDGKFNSKFITTVGIDFREKRVVYRASGPDGATGRGQRIHLQLWDTAGQERFRSLTTAFFRDAMGFLLLFDLTNEQSFLNVRNWISQLQMHAYCENPDIVLCGNKSDLEDQRVVKEEEAIALAEKYGIPYFETSAANGTNISQAIEMLLDLIMKRMERCVDKSWIPEGVVRSNGHASTDQLSEEKEKGACGC	cytoplasmic
28	RASGRP2	CD8_C1-LEF1	CD8_C3-CX3CR1	RASGRP2-211	RASGRP2-207	FALSE	FALSE	TRUE	TRUE	FALSE	FALSE	FALSE	FALSE	FALSE	FALSE	protein_coding	protein_coding	64744178	ENSE00001397825|ENSE00000863641|ENSE00003476439|ENSE00003645367|ENSE00003589384|ENSE00003788276|ENSE00003531695|ENSE00003654033|ENSE00003496897|ENSE00003519012|ENSE00003612118|ENSE00003626381|ENSE00003642262|ENSE00003460552|ENSE00001717531|ENSE00001879619|ENSE00003633948		0	PF00130|PF00617|PF00618|PF13202	MAGTLDLDKGCTVEELLRGCIEAFDDSGKVRDPQLVRMFLMMHPWYIPSSQLAAKLLHIYQQSRKDNSNSLQVKTCHLVRYWISAFPAEFDLNPELAEQIKELKALLDQEGNRRHSSLIDIDSVPTYKWKRQVTQRNPVGQKKRKMSLLFDHLEPMELAEHLTYLEYRSFCKILFQDYHSFVTHGCTVDNPVLERFISLFNSVSQWVQLMILSKPTAPQRALVITHFVHVAEKLLQLQNFNTLMAVVGGLSHSSISRLKETHSHVSPETIKLWEGLTELVTATGNYGNYRRRLAACVGFRFPILGVHLKDLVALQLALPDWLDPARTRLNGAKMKQLFSILEELAMVTSLRPPVQANPDLLSLLTVSLDQYQTEDELYQLSLQREPRSKSSPTSPTSCT…	cytoplasmic	protein_coding	protein_coding	64744834	ENSE00001397825|ENSE00000863641|ENSE00003476439|ENSE00003645367|ENSE00003589384|ENSE00003788276|ENSE00003531695|ENSE00003654033|ENSE00003496897|ENSE00003519012|ENSE00003612118|ENSE00003626381|ENSE00003642262|ENSE00003460552|ENSE00001717531|ENSE00003633948|ENSE00001938267		0	PF00130|PF00617|PF00618|PF13202	MAGTLDLDKGCTVEELLRGCIEAFDDSGKVRDPQLVRMFLMMHPWYIPSSQLAAKLLHIYQQSRKDNSNSLQVKTCHLVRYWISAFPAEFDLNPELAEQIKELKALLDQEGNRRHSSLIDIDSVPTYKWKRQVTQRNPVGQKKRKMSLLFDHLEPMELAEHLTYLEYRSFCKILFQDYHSFVTHGCTVDNPVLERFISLFNSVSQWVQLMILSKPTAPQRALVITHFVHVAEKLLQLQNFNTLMAVVGGLSHSSISRLKETHSHVSPETIKLWEGLTELVTATGNYGNYRRRLAACVGFRFPILGVHLKDLVALQLALPDWLDPARTRLNGAKMKQLFSILEELAMVTSLRPPVQANPDLLSLLTVSLDQYQTEDELYQLSLQREPRSKSSPTSPTSCT…	cytoplasmic
29	RCAN3	CD8_C1-LEF1	CD8_C5-ZNF683	RCAN3-207	RCAN3-202	FALSE	FALSE	TRUE	TRUE	FALSE	FALSE	FALSE	FALSE	FALSE	FALSE	protein_coding	protein_coding	24502351	ENSE00003569573|ENSE00000759681|ENSE00000759682|ENSE00003725588|ENSE00001733468		0	PF04847	MLRDTMKSWNDSQSDLCSTDQEEEEEMIFGENEDDLDEMMDLSDLPTSLFACSVHEAVFEAREQKERFEALFTIYDDQVTFQLFKSFRRVRINFSKPEAAARARIELHETDFNGQKLKLYFAQVQMSGEVRDKSYLLPPQPVKQFLISPPASPPVGWKQSEDAMPVINYDLLCAVSKLGPGEKYELHAGTESTPSVVVHVCESETEEEEETKNPKQKIAQTRRPDPPTAALNEPQTFDCAL	cytoplasmic	protein_coding	protein_coding	24502897	ENSE00001294245|ENSE00003569573|ENSE00000759681|ENSE00000759682|ENSE00001819041		0	PF04847	MLRDTMKSWNDSQSDLCSTDQEEEEEMIFGENEDDLDEMMDLSDLPTSLFACSVHEAVFEAREQKERFEALFTIYDDQVTFQLFKSFRRVRINFSKPEAAARARIELHETDFNGQKLKLYFAQVQMSGEVRDKSYLLPPQPVKQFLISPPASPPVGWKQSEDAMPVINYDLLCAVSKLGPGEKYELHAGTESTPSVVVHVCESETEEEEETKNPKQKIAQTRRPDPPTAALNEPQTFDCAL	cytoplasmic
30	SEMA4D	CD8_C1-LEF1	CD8_C6-LAYN	SEMA4D-211	SEMA4D-212	FALSE	FALSE	TRUE	TRUE	FALSE	FALSE	FALSE	FALSE	FALSE	FALSE	protein_coding	protein_coding	89479890	ENSE00001419415|ENSE00001416368|ENSE00001405010|ENSE00001432732|ENSE00002278000|ENSE00001365232|ENSE00001381319|ENSE00001384069|ENSE00001383236|ENSE00001364475|ENSE00001384090|ENSE00001371945|ENSE00003553839|ENSE00003578303|ENSE00001424804|ENSE00001621485|ENSE00001422645|ENSE00002253755	SignalP-TM	2	PF00047|PF01403|PF01437	MRMCTPIRGLLMALAVMFGTAMAFAPIPRITWEHREVHLVQFHEPDIYNYSALLLSEDKDTLYIGAREAVFAVNALNISEKQHEVYWKVSEDKKAKCAEKGKSKQTECLNYIRVLQPLSATSLYVCGTNAFQPACDHLNLTSFKFLGKNEDGKGRCPFDPAHSYTSVMVDGELYSGTSYNFLGSEPIISRNSSHSPLRTEYAIPWLNEPSFVFADVIRKSPDSPDGEDDRVYFFFTEVSVEYEFVFRVLIPRIARVCKGDQGGLRTLQKKWTSFLKARLICSRPDSGLVFNVLRDVFVLRSPGLKVPVFYALFTPQLNNVGLSAVCAYNLSTAEEVFSHGKYMQSTTVEQSHTKWVRYNGPVPKPRPGACIDSEARAANYTSSLNLPDKTLQFVKDHPL…	membrane	protein_coding	protein_coding	89418833	ENSE00001419415|ENSE00001416368|ENSE00001405010|ENSE00001432732|ENSE00002278000|ENSE00001365232|ENSE00001381319|ENSE00001384069|ENSE00001383236|ENSE00001364475|ENSE00001384090|ENSE00001371945|ENSE00003553839|ENSE00003578303|ENSE00001793691|ENSE00001643476	SignalP-TM	2	PF00047|PF01403|PF01437	MRMCTPIRGLLMALAVMFGTAMAFAPIPRITWEHREVHLVQFHEPDIYNYSALLLSEDKDTLYIGAREAVFAVNALNISEKQHEVYWKVSEDKKAKCAEKGKSKQTECLNYIRVLQPLSATSLYVCGTNAFQPACDHLNLTSFKFLGKNEDGKGRCPFDPAHSYTSVMVDGELYSGTSYNFLGSEPIISRNSSHSPLRTEYAIPWLNEPSFVFADVIRKSPDSPDGEDDRVYFFFTEVSVEYEFVFRVLIPRIARVCKGDQGGLRTLQKKWTSFLKARLICSRPDSGLVFNVLRDVFVLRSPGLKVPVFYALFTPQLNNVGLSAVCAYNLSTAEEVFSHGKYMQSTTVEQSHTKWVRYNGPVPKPRPGACIDSEARAANYTSSLNLPDKTLQFVKDHPL…	membrane
31	SPRY1	CD8_C5-ZNF683	CD8_C6-LAYN	SPRY1-207	SPRY1-208	FALSE	FALSE	TRUE	TRUE	FALSE	FALSE	FALSE	FALSE	FALSE	FALSE	protein_coding	protein_coding	123396795	ENSE00002062639|ENSE00002050323|ENSE00003730151		0	PF05210	MDPQNQHGSGSSLVVIQQPSLDSRQRLDYEREIQPTAILSLDQIKAIRGSNEYTEGPSVVKRPAPRTAPRQEKHERTHEIIPINVNNNYEHRHTSHLGHAVLPSNARGPILSRSTSTGSAASSGSNSSASSEQGLLGRSPPTRPVPGHRSERAIRTQPKQLIVDDLKGSLKEDLTQHKFICEQCGKCKCGECTAPRTLPSCLACNRQCLCSAESMVEYGTCMCLVKGIFYHCSNDDEGDSYSDNPCSCSQSHCCSRYLCMGAMSLFLPCLLCYPPAKGCLKLCRRCYDWIHRPGCRCKNSNTVYCKLESCPSRGQGKPS	cytoplasmic	protein_coding	protein_coding	123398386	ENSE00003730151|ENSE00003719555		0	PF05210	MDPQNQHGSGSSLVVIQQPSLDSRQRLDYEREIQPTAILSLDQIKAIRGSNEYTEGPSVVKRPAPRTAPRQEKHERTHEIIPINVNNNYEHRHTSHLGHAVLPSNARGPILSRSTSTGSAASSGSNSSASSEQGLLGRSPPTRPVPGHRSERAIRTQPKQLIVDDLKGSLKEDLTQHKFICEQCGKCKCGECTAPRTLPSCLACNRQCLCSAESMVEYGTCMCLVKGIFYHCSNDDEGDSYSDNPCSCSQSHCCSRYLCMGAMSLFLPCLLCYPPAKGCLKLCRRCYDWIHRPGCRCKNSNTVYCKLESCPSRGQGKPS	cytoplasmic
32	TIGIT	CD8_C4-GZMK	CD8_C6-LAYN	TIGIT-206	TIGIT-201	FALSE	FALSE	TRUE	TRUE	FALSE	FALSE	FALSE	FALSE	FALSE	FALSE	protein_coding	protein_coding	114291102	ENSE00001213909|ENSE00003687323|ENSE00001891734|ENSE00001858630|ENSE00001887314	SignalP-noTM	1	PF07686	MRWCLLLIWAQGLRQAPLASGMMTGTIETTGNISAEKGGSIILQCHLSSTTAQVTQVNWEQQDQLLAICNADLGWHISPSFKDRVAPGPGLGLTLQSLTVNDTGEYFCIYHTYPDGTYTGRIFLEVLESSVAEHGARFQIPLLGAMAATLVVICTAVIVVVALTRKKKALRIHSVEGDLRRKSAGQEEWSPSAPSPPGSCVQAEAAPAGLCGEQRGEDCAELHDYFNVLSYRSLGNCSFFTETG	membrane	protein_coding	protein_coding	114293986	ENSE00001213909|ENSE00003687323|ENSE00002321379|ENSE00001213933	SignalP-noTM	1	PF07686	MRWCLLLIWAQGLRQAPLASGMMTGTIETTGNISAEKGGSIILQCHLSSTTAQVTQVNWEQQDQLLAICNADLGWHISPSFKDRVAPGPGLGLTLQSLTVNDTGEYFCIYHTYPDGTYTGRIFLEVLESSVAEHGARFQIPLLGAMAATLVVICTAVIVVVALTRKKKALRIHSVEGDLRRKSAGQEEWSPSAPSPPGSCVQAEAAPAGLCGEQRGEDCAELHDYFNVLSYRSLGNCSFFTETG	membrane
33	TMEM102	CD8_C3-CX3CR1	CD8_C5-ZNF683	TMEM102-202	TMEM102-201	FALSE	FALSE	TRUE	TRUE	FALSE	FALSE	FALSE	FALSE	FALSE	FALSE	protein_coding	protein_coding	7435454	ENSE00001525501|ENSE00001525494		0	PF03281	MASAVWGSAPWWGPPPPAPARPLTDIDFCSGAQLQELTQLIQELGVQESWSDGPKPGADLLRAKDFVFSLLGLVHRRDPRFPPQAELLLLRGGIREGSLDLGHAPLGPYARGPHYDAGFTLLVPMFSLDGTELQLDLESCYAQVCLPEMVCGTPIREMWQDCLGPPVPGARDSIHRTESEESSKDWQSSVDQPHSYVTEHEAPVSLEKSPSDVSASESPQHDVVDLGSTAPLKTMSSDVTKAAVESPVPKPSEAREAWPTLCSAQVAAWFFATLAAVAESLIPVPGAPRLVHAARHAGFTTVLLATPEPPRRLLLFDLIPVVSVAGWPEGARSHSWAGPLASESASFYLVPGGGTERPCASAWQLCFARQELALKARIPAPLLQAHAAAQALLRPLVAG…	cytoplasmic	protein_coding	protein_coding	7435443	ENSE00001333076|ENSE00001264752|ENSE00001264743		0	PF03281	MASAVWGSAPWWGPPPPAPARPLTDIDFCSGAQLQELTQLIQELGVQESWSDGPKPGADLLRAKDFVFSLLGLVHRRDPRFPPQAELLLLRGGIREGSLDLGHAPLGPYARGPHYDAGFTLLVPMFSLDGTELQLDLESCYAQVCLPEMVCGTPIREMWQDCLGPPVPGARDSIHRTESEESSKDWQSSVDQPHSYVTEHEAPVSLEKSPSDVSASESPQHDVVDLGSTAPLKTMSSDVTKAAVESPVPKPSEAREAWPTLCSAQVAAWFFATLAAVAESLIPVPGAPRLVHAARHAGFTTVLLATPEPPRRLLLFDLIPVVSVAGWPEGARSHSWAGPLASESASFYLVPGGGTERPCASAWQLCFARQELALKARIPAPLLQAHAAAQALLRPLVAG…	cytoplasmic
34	TMEM200A	CD8_C5-ZNF683	CD8_C6-LAYN	TMEM200A-201	TMEM200A-202	FALSE	FALSE	TRUE	TRUE	FALSE	FALSE	FALSE	FALSE	FALSE	FALSE	protein_coding	protein_coding	130365734	ENSE00001431778|ENSE00001399499|ENSE00001084680		2	PF10177	MIATGGVITGLAALKRQDSARSQQHVNLSPSPATQEKKPIRRRPRADVVVVRGKIRLYSPSGFFLILGVLISIIGIAMAVLGYWPQKEHFIDAETTLSTNETQVIRNEGGVVVRFFEQHLHSDKMKMLGPFTMGIGIFIFICANAILHENRDKETKIIHMRDIYSTVIDIHTLRIKEQRQMNGMYTGLMGETEVKQNGSSCASRLAANTIASFSGFRSSFRMDSSVEEDELMLNEGKSSGHLMPPLLSDSSVSVFGLYPPPSKTTDDKTSGSKKCETKSIVSSSISAFTLPVIKLNNCVIDEPSIDNITEDADNLKSRSRNLSMDSLVVPLPNTSESFQPVSTVLPRNNSIGESLSSQYKSSMALGPGAGQLLSPGAARRQFGSNTSLHLLSSHSKSLD…	membrane	protein_coding	protein_coding	130437117	ENSE00001511814|ENSE00001511813		2	PF10177	MIATGGVITGLAALKRQDSARSQQHVNLSPSPATQEKKPIRRRPRADVVVVRGKIRLYSPSGFFLILGVLISIIGIAMAVLGYWPQKEHFIDAETTLSTNETQVIRNEGGVVVRFFEQHLHSDKMKMLGPFTMGIGIFIFICANAILHENRDKETKIIHMRDIYSTVIDIHTLRIKEQRQMNGMYTGLMGETEVKQNGSSCASRLAANTIASFSGFRSSFRMDSSVEEDELMLNEGKSSGHLMPPLLSDSSVSVFGLYPPPSKTTDDKTSGSKKCETKSIVSSSISAFTLPVIKLNNCVIDEPSIDNITEDADNLKSRSRNLSMDSLVVPLPNTSESFQPVSTVLPRNNSIGESLSSQYKSSMALGPGAGQLLSPGAARRQFGSNTSLHLLSSHSKSLD…	membrane
35	TMEM200A	CD8_C5-ZNF683	CD8_C6-LAYN	TMEM200A-204	TMEM200A-202	FALSE	FALSE	TRUE	TRUE	FALSE	FALSE	FALSE	FALSE	FALSE	FALSE	protein_coding	protein_coding	130366281	ENSE00001511813|ENSE00003740208		2	PF10177	MIATGGVITGLAALKRQDSARSQQHVNLSPSPATQEKKPIRRRPRADVVVVRGKIRLYSPSGFFLILGVLISIIGIAMAVLGYWPQKEHFIDAETTLSTNETQVIRNEGGVVVRFFEQHLHSDKMKMLGPFTMGIGIFIFICANAILHENRDKETKIIHMRDIYSTVIDIHTLRIKEQRQMNGMYTGLMGETEVKQNGSSCASRLAANTIASFSGFRSSFRMDSSVEEDELMLNEGKSSGHLMPPLLSDSSVSVFGLYPPPSKTTDDKTSGSKKCETKSIVSSSISAFTLPVIKLNNCVIDEPSIDNITEDADNLKSRSRNLSMDSLVVPLPNTSESFQPVSTVLPRNNSIGESLSSQYKSSMALGPGAGQLLSPGAARRQFGSNTSLHLLSSHSKSLD…	membrane	protein_coding	protein_coding	130437117	ENSE00001511814|ENSE00001511813		2	PF10177	MIATGGVITGLAALKRQDSARSQQHVNLSPSPATQEKKPIRRRPRADVVVVRGKIRLYSPSGFFLILGVLISIIGIAMAVLGYWPQKEHFIDAETTLSTNETQVIRNEGGVVVRFFEQHLHSDKMKMLGPFTMGIGIFIFICANAILHENRDKETKIIHMRDIYSTVIDIHTLRIKEQRQMNGMYTGLMGETEVKQNGSSCASRLAANTIASFSGFRSSFRMDSSVEEDELMLNEGKSSGHLMPPLLSDSSVSVFGLYPPPSKTTDDKTSGSKKCETKSIVSSSISAFTLPVIKLNNCVIDEPSIDNITEDADNLKSRSRNLSMDSLVVPLPNTSESFQPVSTVLPRNNSIGESLSSQYKSSMALGPGAGQLLSPGAARRQFGSNTSLHLLSSHSKSLD…	membrane
36	TMEM243	CD8_C1-LEF1	CD8_C6-LAYN	TMEM243-203	TMEM243-201	FALSE	FALSE	TRUE	TRUE	FALSE	FALSE	FALSE	FALSE	FALSE	FALSE	protein_coding	protein_coding	87220587	ENSE00003563228|ENSE00003565930|ENSE00001707563|ENSE00001607317|ENSE00001630528		3	PF10856	MEDFATRTYGTSGLDNRPLFGETSAKDRIINLVVGSLTSLLILVTLISAFVFPQLPPKPLNIFFAVCISLSSITACILIYWYRQGDLEPKFRKLIYYIIFSIIMLCICANLYFHDVGR	membrane	protein_coding	protein_coding	87219733	ENSE00001207780|ENSE00003563228|ENSE00003565930|ENSE00003723502		3	PF10856	MEDFATRTYGTSGLDNRPLFGETSAKDRIINLVVGSLTSLLILVTLISAFVFPQLPPKPLNIFFAVCISLSSITACILIYWYRQGDLEPKFRKLIYYIIFSIIMLCICANLYFHDVGR	membrane
37	TOMM6	CD8_C5-ZNF683	CD8_C6-LAYN	TOMM6-202	TOMM6-201	FALSE	FALSE	TRUE	TRUE	FALSE	FALSE	FALSE	FALSE	FALSE	FALSE	protein_coding	protein_coding	41787662	ENSE00001856908|ENSE00003612841|ENSE00001459302		0	PF15184	MASSTVPVSAAGSANETPEIPDNVGDWLRGVYRFATDRNDFRRNLILNLGLFAAGVWLARNLSDIDLMAPQPGV	cytoplasmic	protein_coding	protein_coding	41787665	ENSE00003612841|ENSE00001838603|ENSE00001872972		0	PF15184	MASSTVPVSAAGSANETPEIPDNVGDWLRGVYRFATDRNDFRRNLILNLGLFAAGVWLARNLSDIDLMAPQPGV	cytoplasmic
38	TTC24	CD8_C5-ZNF683	CD8_C6-LAYN	TTC24-201	TTC24-202	FALSE	FALSE	TRUE	TRUE	FALSE	FALSE	FALSE	FALSE	FALSE	FALSE	protein_coding	protein_coding	156579727	ENSE00003706306|ENSE00003707652|ENSE00003481568|ENSE00003525724|ENSE00003604126|ENSE00002312153|ENSE00003642703|ENSE00002304117|ENSE00001446662|ENSE00002246691|ENSE00002298601		0	PF13176|PF13424|PF13432	MSSPNPEDVPRRPEPEPSSSNKKKKKRKWLRQEASIQALTRAGHGALQAGQNHEALNNFQRAFLLASKAPQTRDTPVLQACAFNLGAAYVETGDPARGLELLLRAHPEEKAQGRRHGDQCFNVALAYHALGELPQALAWYHRALGHYQPQGDQGEAWAKMGACYQALGQPELAAHCLQEASQAYAQERQLRAAALALGAAAGCMLKSGRHRVGEVVQVLEKSRRLAERSTERRLLGHLYNDLGLGYSQLQLFPLAVEAFLQALPLCWVPGEQATVLRNLGMAHNALGNYQEAREFHQKAADLHGSVGQRWEQGRSFGSLAFALSQLGDHKAARDNYLHALQAARDSGDMKGQWQACEGLGAAAARLGQYDQALKYYKEALAQCQKEPDSVRERLVAKLA…	cytoplasmic	protein_coding	protein_coding	156581365	ENSE00001446664|ENSE00003706306|ENSE00003707652|ENSE00003481568|ENSE00003525724|ENSE00003604126|ENSE00002312153|ENSE00003642703|ENSE00002304117|ENSE00001446662		0	PF13176|PF13424|PF13432	MSSPNPEDVPRRPEPEPSSSNKKKKKRKWLRQEASIQALTRAGHGALQAGQNHEALNNFQRAFLLASKAPQTRDTPVLQACAFNLGAAYVETGDPARGLELLLRAHPEEKAQGRRHGDQCFNVALAYHALGELPQALAWYHRALGHYQPQGDQGEAWAKMGACYQALGQPELAAHCLQEASQAYAQERQLRAAALALGAAAGCMLKSGRHRVGEVVQVLEKSRRLAERSTERRLLGHLYNDLGLGYSQLQLFPLAVEAFLQALPLCWVPGEQATVLRNLGMAHNALGNYQEAREFHQKAADLHGSVGQRWEQGRSFGSLAFALSQLGDHKAARDNYLHALQAARDSGDMKGQWQACEGLGAAAARLGQYDQALKYYKEALAQCQKEPDSVRERLVAKLA…	cytoplasmic
39	YWHAZ	CD8_C1-LEF1	CD8_C3-CX3CR1	YWHAZ-206	YWHAZ-205	FALSE	FALSE	TRUE	TRUE	FALSE	FALSE	FALSE	FALSE	FALSE	FALSE	protein_coding	protein_coding	100952983	ENSE00001523360|ENSE00001523358|ENSE00003798443|ENSE00003466350|ENSE00003476883|ENSE00001756559|ENSE00001523352		0	PF00244	MDKNELVQKAKLAEQAERYDDMAACMKSVTEQGAELSNEERNLLSVAYKNVVGARRSSWRVVSSIEQKTEGAEKKQQMAREYREKIETELRDICNDVLSLLEKFLIPNASQAESKVFYLKMKGDYYRYLAEVAAGDDKKGIVDQSQQAYQEAFEISKKEMQPTHPIRLGLALNFSVFYYEILNSPEKACSLAKTAFDEAIAELDTLSEESYKDSTLIMQLLRDNLTLWTSDTQGDEAEAGEGGEN	cytoplasmic	protein_coding	protein_coding	100951449	ENSE00003798443|ENSE00003466350|ENSE00003476883|ENSE00001756559|ENSE00001561450|ENSE00001852392		0	PF00244	MDKNELVQKAKLAEQAERYDDMAACMKSVTEQGAELSNEERNLLSVAYKNVVGARRSSWRVVSSIEQKTEGAEKKQQMAREYREKIETELRDICNDVLSLLEKFLIPNASQAESKVFYLKMKGDYYRYLAEVAAGDDKKGIVDQSQQAYQEAFEISKKEMQPTHPIRLGLALNFSVFYYEILNSPEKACSLAKTAFDEAIAELDTLSEESYKDSTLIMQLLRDNLTLWTSDTQGDEAEAGEGGEN	cytoplasmic
40	YWHAZ	CD8_C1-LEF1	CD8_C6-LAYN	YWHAZ-206	YWHAZ-201	FALSE	FALSE	TRUE	TRUE	FALSE	FALSE	FALSE	FALSE	FALSE	FALSE	protein_coding	protein_coding	100952983	ENSE00001523360|ENSE00001523358|ENSE00003798443|ENSE00003466350|ENSE00003476883|ENSE00001756559|ENSE00001523352		0	PF00244	MDKNELVQKAKLAEQAERYDDMAACMKSVTEQGAELSNEERNLLSVAYKNVVGARRSSWRVVSSIEQKTEGAEKKQQMAREYREKIETELRDICNDVLSLLEKFLIPNASQAESKVFYLKMKGDYYRYLAEVAAGDDKKGIVDQSQQAYQEAFEISKKEMQPTHPIRLGLALNFSVFYYEILNSPEKACSLAKTAFDEAIAELDTLSEESYKDSTLIMQLLRDNLTLWTSDTQGDEAEAGEGGEN	cytoplasmic	protein_coding	protein_coding	100953341	ENSE00003798443|ENSE00003466350|ENSE00003476883|ENSE00001756559|ENSE00001958435|ENSE00001827018		0	PF00244	MDKNELVQKAKLAEQAERYDDMAACMKSVTEQGAELSNEERNLLSVAYKNVVGARRSSWRVVSSIEQKTEGAEKKQQMAREYREKIETELRDICNDVLSLLEKFLIPNASQAESKVFYLKMKGDYYRYLAEVAAGDDKKGIVDQSQQAYQEAFEISKKEMQPTHPIRLGLALNFSVFYYEILNSPEKACSLAKTAFDEAIAELDTLSEESYKDSTLIMQLLRDNLTLWTSDTQGDEAEAGEGGEN	cytoplasmic
41	YWHAZ	CD8_C3-CX3CR1	CD8_C6-LAYN	YWHAZ-205	YWHAZ-201	FALSE	FALSE	TRUE	TRUE	FALSE	FALSE	FALSE	FALSE	FALSE	FALSE	protein_coding	protein_coding	100951449	ENSE00003798443|ENSE00003466350|ENSE00003476883|ENSE00001756559|ENSE00001561450|ENSE00001852392		0	PF00244	MDKNELVQKAKLAEQAERYDDMAACMKSVTEQGAELSNEERNLLSVAYKNVVGARRSSWRVVSSIEQKTEGAEKKQQMAREYREKIETELRDICNDVLSLLEKFLIPNASQAESKVFYLKMKGDYYRYLAEVAAGDDKKGIVDQSQQAYQEAFEISKKEMQPTHPIRLGLALNFSVFYYEILNSPEKACSLAKTAFDEAIAELDTLSEESYKDSTLIMQLLRDNLTLWTSDTQGDEAEAGEGGEN	cytoplasmic	protein_coding	protein_coding	100953341	ENSE00003798443|ENSE00003466350|ENSE00003476883|ENSE00001756559|ENSE00001958435|ENSE00001827018		0	PF00244	MDKNELVQKAKLAEQAERYDDMAACMKSVTEQGAELSNEERNLLSVAYKNVVGARRSSWRVVSSIEQKTEGAEKKQQMAREYREKIETELRDICNDVLSLLEKFLIPNASQAESKVFYLKMKGDYYRYLAEVAAGDDKKGIVDQSQQAYQEAFEISKKEMQPTHPIRLGLALNFSVFYYEILNSPEKACSLAKTAFDEAIAELDTLSEESYKDSTLIMQLLRDNLTLWTSDTQGDEAEAGEGGEN	cytoplasmic
