## Supplemental Table 4 for "Landscape of transcript isoforms in single T cells infiltrating in non-small cell lung cancer"

### Sheet: Subcellular location shift
row.names	Gene name	Subtype1	Subtype2	Isotype of isoformA in subtype1	Isotype of isoformB in subtype2	Different transcript type?	Different biotype?	Different transcription start site (TSS)?	Different exons?	Different number of signal peptides?	Different number of transmembrane region?	Different number of domains?	Different protein sequences?	Different subcellular locations?	Different length of any protein domains?	Transcript type of isoformA	Biotype of isoformA	Transcription start site (TSS) of isoformA	Exon IDs of isoformA	Number of signal peptides of isoformA	Number of transmembrane regions of isoformA	Pfam domains of isoformA	Protein sequence of isoformA	Predicted subcellular location of isoformA	Transcript type of isoformB	Biotype of isoformB	Transcription start site (TSS) of isoformB	Exon IDs of isoformB	Number of signal peptides of isoformB	Number of transmembrane regions of isoformB	Pfam domains of isoformB	Protein sequence of isoformB	Predicted subcellular location of isoformB
1	ADAM28	CD8_C4-GZMK	CD8_C6-LAYN	ADAM28-202	ADAM28-201	FALSE	FALSE	TRUE	TRUE	TRUE	TRUE			TRUE		protein_coding	protein_coding	24294111	ENSE00003500274|ENSE00003489355|ENSE00003464512|ENSE00003459949|ENSE00003631933|ENSE00003630840|ENSE00003693517|ENSE00003539258|ENSE00003506101|ENSE00003633429|ENSE00003494517|ENSE00003550052|ENSE00002094415|ENSE00001671629		0			cytoplasmic	protein_coding	protein_coding	24294040	ENSE00002091516|ENSE00003500274|ENSE00003489355|ENSE00003464512|ENSE00003459949|ENSE00003631933|ENSE00003630840|ENSE00003693517|ENSE00003539258|ENSE00003506101|ENSE00003633429|ENSE00003494517|ENSE00003550052|ENSE00003585641|ENSE00003570811|ENSE00003577519|ENSE00003587937|ENSE00003630787|ENSE00003613913|ENSE00003604181|ENSE00003605690|ENSE00003612648|ENSE00002135305	SignalP-noTM	1	PF00200|PF01421|PF01562|PF08516	MLQGLLPVSLLLSVAVSAIKELPGVKKYEVVYPIRLHPLHKREAKEPEQQEQFETELKYKMTINGKIAVLYLKKNKNLLAPGYTETYYNSTGKEITTSPQIMDDCYYQGHILNEKVSDASISTCRGLRGYFSQGDQRYFIEPLSPIHRDGQEHALFKYNPDEKNYDSTCGMDGVLWAHDLQQNIALPATKLVKLKDRKVQEHEKYIEYYLVLDNGEFKRYNENQDEIRKRVFEMANYVNMLYKKLNTHVALVGMEIWTDKDKIKITPNASFTLENFSKWRGSVLSRRKRHDIAQLITATELAGTTVGLAFMSTMCSPYSVGVVQDHSDNLLRVAGTMAHEMGHNFGMFHDDYSCKCPSTICVMDKALSFYIPTDFSSCSRLSYDKFFEDKLSNCLFNAP…	membrane
2	ADGRG1	CD8_C3-CX3CR1	CD8_C6-LAYN	ADGRG1-214	ADGRG1-240	FALSE	FALSE	TRUE	TRUE	FALSE	TRUE		TRUE	TRUE		protein_coding	protein_coding	57628605	ENSE00002304503|ENSE00003674202|ENSE00003783977|ENSE00003473347|ENSE00003784613|ENSE00003694271|ENSE00003469556|ENSE00003629749|ENSE00003679670|ENSE00003522134|ENSE00003476989|ENSE00003635590|ENSE00003603353|ENSE00002602232|ENSE00002205738	SignalP-noTM	7	PF00002|PF01825	MTPQSLLQTTLFLLSLLFLVQGAHGRGHREDFRFCSQRNQTHRSSLHYKPTPDLRISIENSEEALTVHAPFPAAHPASRSFPDPRGLYHFCLYWNRHAGRLHLLYGKRDFLLSDKASSLLCFQHQEESLAQGPPLLATSVTSWWSPQNISLPSAASFTFSFHSPPHTAAHNASVDMCELKRDLQLLSQFLKHPQKASRRPSAAPASQQLQSLESKLTSVRFMGDMVSFEEDRINATVWKLQPTAGLQDLHIHSRQEEEQSEIMEYSVLLPRTLFQRTKGRSGEAEKRLLLVDFSSQALFQDKNSSQVLGEKVLGIVVQNTKVANLTEPVVLTFQHQLQPKNVTLQCVFWVEDPTLSSPGHWSSAGCETVRRETQTSCFCNHLTYFAVLMVSSVEVDAVH…	membrane	protein_coding	protein_coding	57610652	ENSE00002623659|ENSE00002304503|ENSE00003674202|ENSE00002603097	SignalP-noTM	0		MTPQSLLQTTLFLLSLLFLVQGAHGRGHREDFRFCSQRNQTHRSSLHYK	secreted
3	ADGRG1	CD8_C3-CX3CR1	CD8_C6-LAYN	ADGRG1-216	ADGRG1-240	FALSE	FALSE	TRUE	TRUE	FALSE	TRUE		TRUE	TRUE		protein_coding	protein_coding	57628306	ENSE00003674202|ENSE00003783977|ENSE00003473347|ENSE00003784613|ENSE00003694271|ENSE00003469556|ENSE00003629749|ENSE00003679670|ENSE00003522134|ENSE00003476989|ENSE00003635590|ENSE00003603353|ENSE00002597921|ENSE00002624164	SignalP-noTM	7	PF00002|PF01825	MTPQSLLQTTLFLLSLLFLVQGAHGRGHREDFRFCSQRNQTHRSSLHYKPTPDLRISIENSEEALTVHAPFPAAHPASRSFPDPRGLYHFCLYWNRHAGRLHLLYGKRDFLLSDKASSLLCFQHQEESLAQGPPLLATSVTSWWSPQNISLPSAASFTFSFHSPPHTAAHNASVDMCELKRDLQLLSQFLKHPQKASRRPSAAPASQQLQSLESKLTSVRFMGDMVSFEEDRINATVWKLQPTAGLQDLHIHSRQEEEQSEIMEYSVLLPRTLFQRTKGRSGEAEKRLLLVDFSSQALFQDKNSSQVLGEKVLGIVVQNTKVANLTEPVVLTFQHQLQPKNVTLQCVFWVEDPTLSSPGHWSSAGCETVRRETQTSCFCNHLTYFAVLMVSSVEVDAVH…	membrane	protein_coding	protein_coding	57610652	ENSE00002623659|ENSE00002304503|ENSE00003674202|ENSE00002603097	SignalP-noTM	0		MTPQSLLQTTLFLLSLLFLVQGAHGRGHREDFRFCSQRNQTHRSSLHYK	secreted
4	ADGRG1	CD8_C3-CX3CR1	CD8_C6-LAYN	ADGRG1-267	ADGRG1-240	FALSE	FALSE	TRUE	TRUE	FALSE	TRUE		TRUE	TRUE		protein_coding	protein_coding	57619998	ENSE00003674202|ENSE00003783977|ENSE00003473347|ENSE00003784613|ENSE00003694271|ENSE00003469556|ENSE00003629749|ENSE00003679670|ENSE00003522134|ENSE00003635590|ENSE00003603353|ENSE00002584608|ENSE00003498802|ENSE00003498947	SignalP-noTM	7	PF00002|PF01825	MTPQSLLQTTLFLLSLLFLVQGAHGRGHREDFRFCSQRNQTHRSSLHYKPTPDLRISIENSEEALTVHAPFPAAHPASRSFPDPRGLYHFCLYWNRHAGRLHLLYGKRDFLLSDKASSLLCFQHQEESLAQGPPLLATSVTSWWSPQNISLPSAASFTFSFHSPPHTAAHNASVDMCELKRDLQLLSQFLKHPQKASRRPSAAPASQQLQSLESKLTSVRFMGDMVSFEEDRINATVWKLQPTAGLQDLHIHSRQEEEQSEIMEYSVLLPRTLFQRTKGRSGEAEKRLLLVDFSSQALFQDKNSSQVLGEKVLGIVVQNTKVANLTEPVVLTFQHQLQPKNVTLQCVFWVEDPTLSSPGHWSSAGCETVRRETQTSCFCNHLTYFAVLMVSSVEVDAVH…	membrane	protein_coding	protein_coding	57610652	ENSE00002623659|ENSE00002304503|ENSE00003674202|ENSE00002603097	SignalP-noTM	0		MTPQSLLQTTLFLLSLLFLVQGAHGRGHREDFRFCSQRNQTHRSSLHYK	secreted
5	BTLA	CD8_C5-ZNF683	CD8_C6-LAYN	BTLA-201	BTLA-202	FALSE	FALSE	TRUE	TRUE	FALSE	TRUE	FALSE	TRUE	TRUE	FALSE	protein_coding	protein_coding	112499561	ENSE00001336472|ENSE00001336463|ENSE00001336459|ENSE00003460855|ENSE00001336466		2	PF00047	MKTLPAMLGTGKLFWVFFLIPYLDIWNIHGKESCDVQLYIKRQSEHSILAGDPFELECPVKYCANRPHVTWCKLNGTTCVKLEDRQTSWKEEKNISFFILHFEPVLPNDNGSYRCSANFQSNLIESHSTTLYVTDVKSASERPSKDEMASRPWLLYRLLPLGGLPLLITTCFCLFCCLRRHQGKQNELSDTAGREINLVDAHLKSEQTEASTRQNSQVLLSETGIYDNDPDLCFRMQEGSEVYSNPCLEENKPGIVYASLNHSVIGPNSRLARNVKEAPTEYASICVRS	membrane	protein_coding	protein_coding	112499358	ENSE00001336463|ENSE00003460855|ENSE00001877555|ENSE00001931806		0	PF00047	MKTLPAMLGTGKLFWVFFLIPYLDIWNIHGKESCDVQLYIKRQSEHSILAGDPFELECPVKYCANRPHVTWCKLNGTTCVKLEDRQTSWKEEKNISFFILHFEPVLPNDNGSYRCSANFQSNLIESHSTTLYVTGKQNELSDTAGREINLVDAHLKSEQTEASTRQNSQVLLSETGIYDNDPDLCFRMQEGSEVYSNPCLEENKPGIVYASLNHSVIGPNSRLARNVKEAPTEYASICVRS	cytoplasmic
6	COMMD7	CD8_C5-ZNF683	CD8_C6-LAYN	COMMD7-204	COMMD7-201	TRUE	FALSE	TRUE	TRUE	FALSE	TRUE		TRUE	TRUE		nonsense_mediated_decay	protein_coding	32743445	ENSE00003711021|ENSE00003703110|ENSE00003709325|ENSE00003707248|ENSE00003702923|ENSE00003711282|ENSE00003707061|ENSE00003706211|ENSE00003704468		1		MGRLHCTEDPVPEAVGGDMQQLNQLGAQAAGANQGSLGGILLLCWLGCLFIPPRLLK	membrane	protein_coding	protein_coding	32743997	ENSE00001935121|ENSE00003709481|ENSE00000991593|ENSE00001410899|ENSE00001415666|ENSE00001412355|ENSE00001418691|ENSE00001416942|ENSE00001934565		0	PF07258	MGRLHCTEDPVPEAVGGDMQQLNQLGAQQFSALTEVLFHFLTEPKEVERFLAQLSEFATTNQISLGSLRSIVKSLLLVPNGALKKSLTAKQVQADFITLGLSEEKATYFSEKWKQNAPTLARWAIGQTLMINQLIDMEWKFGVTSGSSELEKVGSIFLQLKLVVKKGNQTENVYIELTLPQFYSFLHEMERVRTSMECFC	cytoplasmic
7	FKBP11	CD8_C3-CX3CR1	CD8_C5-ZNF683	FKBP11-203	FKBP11-208	FALSE	FALSE	TRUE	TRUE	FALSE	TRUE	FALSE	TRUE	TRUE	FALSE	protein_coding	protein_coding	48925520	ENSE00003483899|ENSE00003586926|ENSE00003606638|ENSE00003670507|ENSE00001309251|ENSE00001622583	SignalP-noTM	0	PF00254	MTLRPSLLPLHLLLLLLLSAAVCRAEAGLETESPVRTLQVETLVEPPEPCAEPAAFGDTLHIHYTGSLVDGRIIDTSLTRDPLVIELGQKQVIPGLEQSLLDMCVGEKRRAIIPSHLAYGKRGFPPSVPGTKDNLMRPPGMTSSSQ	secreted	protein_coding	protein_coding	48925827	ENSE00003483899|ENSE00003558433|ENSE00002348971|ENSE00003586926|ENSE00003606638|ENSE00003670507	SignalP-noTM	1	PF00254	MTLRPSLLPLHLLLLLLLSAAVCRAEAGLETESPVRTLQVETLVEPPEPCAEPAAFGDTLHIHYTGSLVDGRIIDTSLTRDPLVIELGQKQVIPGLEQSLLDMCVGEKRRAIIPSHLAYGKRGFPPSVPADAVVQYDVELIALIRANYWLKLVKGILPLVGMAMVPALLGLIGYHLYRKANRPKVSKKKLKEEKRNKSKKK	membrane
8	HTRA1	CD8_C5-ZNF683	CD8_C6-LAYN	HTRA1-201	HTRA1-202	FALSE	FALSE	TRUE	TRUE	TRUE	FALSE	TRUE	TRUE	TRUE	Tx1:PF00219|PF07648;Tx2:	protein_coding	protein_coding	122461525	ENSE00001448527|ENSE00001727698|ENSE00001656483|ENSE00001691312|ENSE00001099158|ENSE00001099160|ENSE00001099153|ENSE00001099157|ENSE00001608082	SignalP-noTM	0	PF00219|PF00595|PF07648|PF13365	MQIPRAALLPLLLLLLAAPASAQLSRAGRSAPLAAGCPDRCEPARCPPQPEHCEGGRARDACGCCEVCGAPEGAACGLQEGPCGEGLQCVVPFGVPASATVRRRAQAGLCVCASSEPVCGSDANTYANLCQLRAASRRSERLHRPPVIVLQRGACGQGQEDPNSLRHKYNFIADVVEKIAPAVVHIELFRKLPFSKREVPVASGSGFIVSEDGLIVTNAHVVTNKHRVKVELKNGATYEAKIKDVDEKADIALIKIDHQGKLPVLLLGRSSELRPGEFVVAIGSPFSLQNTVTTGIVSTTQRGGKELGLRNSDMDYIQTDAIINYGNSGGPLVNLDGEVIGINTLKVTAGISFAIPSDKIKKFLTESHDRQAKGKAITKKKYIGIRMMSLTSSKAKELK…	secreted	protein_coding	protein_coding	122506691	ENSE00001691312|ENSE00001099158|ENSE00001099160|ENSE00001099153|ENSE00001099157|ENSE00001448520		0	PF00595|PF13365	GKLPVLLLGRSSELRPGEFVVAIGSPFSLQNTVTTGIVSTTQRGGKELGLRNSDMDYIQTDAIINYGNSGGPLVNLDGEVIGINTLKVTAGISFAIPSDKIKKFLTESHDRQAKGKAITKKKYIGIRMMSLTSSKAKELKDRHRDFPDVISGAYIIEVIPDTPAEAGGLKENDVIISINGQSVVSANDVSDVIKRESTLNMVVRRGNEDIMITVIPEEIDP	cytoplasmic
9	IL6ST	CD8_C1-LEF1	CD8_C6-LAYN	IL6ST-206	IL6ST-210	TRUE	FALSE	TRUE	TRUE	FALSE	TRUE	TRUE	TRUE	TRUE	Tx1:;Tx2:	protein_coding	protein_coding	55994993	ENSE00002145012|ENSE00001488122|ENSE00003691045|ENSE00000914155|ENSE00000914153|ENSE00000914150|ENSE00000914147|ENSE00001006585|ENSE00003528569|ENSE00003619234|ENSE00003536524|ENSE00003680337|ENSE00003541462|ENSE00003520944|ENSE00003469421|ENSE00003651066|ENSE00001488109	SignalP-noTM	1	PF00041|PF00041|PF06328|PF09240	MLTLQTWLVQALFIFLTTESTGELLDPCGYISPESPVVQLHSNFTAVCVLKEKCMDYFHVNANYIVWKTNHFTIPKEQYTIINRTASSVTFTDIASLNIQLTCNILTFGQLEQNVYGITIISGLPPEKPKNLSCIVNEGKKMRCEWDGGRETHLETNFTLKSEWATHKFADCKAKRDTPTSCTVDYSTVYFVNIEVWVEAENALGKVTSDHINFDPVYKVKPNPPHNLSVINSEELSSILKLTWTNPSIKSVIILKYNIQYRTKDASTWSQIPPEDTASTRSSFTVQDLKPFTEYVFRIRCMKEDGKGYWSDWSEEASGITYEDRPSKAPSFWYKIDPSHTQGYRTVQLVWKTLPPFEANGKILDYEVTLTRWKSHLQNYTVNATKLTVNLTNDRYLAT…	membrane	nonsense_mediated_decay	protein_coding	55994792	ENSE00001488122|ENSE00003691045|ENSE00000914155|ENSE00000914153|ENSE00000914150|ENSE00000914147|ENSE00001006585|ENSE00002733448|ENSE00002064882|ENSE00003525477|ENSE00003623225|ENSE00003508859|ENSE00003602307|ENSE00003531224|ENSE00003566279|ENSE00003628518|ENSE00003683800|ENSE00001744587	SignalP-noTM	0	PF00041|PF06328|PF09240	MLTLQTWLVQALFIFLTTESTGELLDPCGYISPESPVVQLHSNFTAVCVLKEKCMDYFHVNANYIVWKTNHFTIPKEQYTIINRTASSVTFTDIASLNIQLTCNILTFGQLEQNVYGITIISGLPPEKPKNLSCIVNEGKKMRCEWDGGRETHLETNFTLKSEWATHKFADCKAKRDTPTSCTVDYSTVYFVNIEVWVEAENALGKVTSDHINFDPVYKVKPNPPHNLSVINSEELSSILKLTWTNPSIKSVIILKYNIQYRTKDASTWSQIPPEDTASTRSSFTVQDLKPFTEYVFRIRCMKEDGKGYWSDWSEEASGITYEDTLDKPLGSG	secreted
10	IL6ST	CD8_C5-ZNF683	CD8_C6-LAYN	IL6ST-206	IL6ST-210	TRUE	FALSE	TRUE	TRUE	FALSE	TRUE	TRUE	TRUE	TRUE	Tx1:;Tx2:	protein_coding	protein_coding	55994993	ENSE00002145012|ENSE00001488122|ENSE00003691045|ENSE00000914155|ENSE00000914153|ENSE00000914150|ENSE00000914147|ENSE00001006585|ENSE00003528569|ENSE00003619234|ENSE00003536524|ENSE00003680337|ENSE00003541462|ENSE00003520944|ENSE00003469421|ENSE00003651066|ENSE00001488109	SignalP-noTM	1	PF00041|PF00041|PF06328|PF09240	MLTLQTWLVQALFIFLTTESTGELLDPCGYISPESPVVQLHSNFTAVCVLKEKCMDYFHVNANYIVWKTNHFTIPKEQYTIINRTASSVTFTDIASLNIQLTCNILTFGQLEQNVYGITIISGLPPEKPKNLSCIVNEGKKMRCEWDGGRETHLETNFTLKSEWATHKFADCKAKRDTPTSCTVDYSTVYFVNIEVWVEAENALGKVTSDHINFDPVYKVKPNPPHNLSVINSEELSSILKLTWTNPSIKSVIILKYNIQYRTKDASTWSQIPPEDTASTRSSFTVQDLKPFTEYVFRIRCMKEDGKGYWSDWSEEASGITYEDRPSKAPSFWYKIDPSHTQGYRTVQLVWKTLPPFEANGKILDYEVTLTRWKSHLQNYTVNATKLTVNLTNDRYLAT…	membrane	nonsense_mediated_decay	protein_coding	55994792	ENSE00001488122|ENSE00003691045|ENSE00000914155|ENSE00000914153|ENSE00000914150|ENSE00000914147|ENSE00001006585|ENSE00002733448|ENSE00002064882|ENSE00003525477|ENSE00003623225|ENSE00003508859|ENSE00003602307|ENSE00003531224|ENSE00003566279|ENSE00003628518|ENSE00003683800|ENSE00001744587	SignalP-noTM	0	PF00041|PF06328|PF09240	MLTLQTWLVQALFIFLTTESTGELLDPCGYISPESPVVQLHSNFTAVCVLKEKCMDYFHVNANYIVWKTNHFTIPKEQYTIINRTASSVTFTDIASLNIQLTCNILTFGQLEQNVYGITIISGLPPEKPKNLSCIVNEGKKMRCEWDGGRETHLETNFTLKSEWATHKFADCKAKRDTPTSCTVDYSTVYFVNIEVWVEAENALGKVTSDHINFDPVYKVKPNPPHNLSVINSEELSSILKLTWTNPSIKSVIILKYNIQYRTKDASTWSQIPPEDTASTRSSFTVQDLKPFTEYVFRIRCMKEDGKGYWSDWSEEASGITYEDTLDKPLGSG	secreted
11	ITM2C	CD8_C4-GZMK	CD8_C5-ZNF683	ITM2C-203	ITM2C-201	FALSE	FALSE	TRUE	TRUE	FALSE	TRUE		TRUE	TRUE		protein_coding	protein_coding	230864948	ENSE00003611891|ENSE00003784419|ENSE00000922497|ENSE00000922498|ENSE00001879145		0	PF04089	MVKISFQPAVAGIKGDKADKASASAPAPASATEILLTPARLARDNFFRCGVLYEDSLSSQVRTQMELEEDVKIYLDENYERINVPVPQFGGGDPADIIHDFQRGLTAYHDISLDKCYVIELNTTIVLPPRNFWELLMNVKRGTYLPQTYIIQEEMVVTEHVSDKEALGSFIYHLCNGKDTYRLRRRATRRRINKRGAKNCNAIRHFENTFVVETLICGVV	cytoplasmic	protein_coding	protein_coding	230864980	ENSE00003548237|ENSE00003611891|ENSE00000922497|ENSE00001855625|ENSE00001868342		1		MVKISFQPAVAGIKGDKADKASASAPAPASATEILLTPAREEQPPQHRSKRGGSVGGVCYLSMGMVVLLMGLVFASVYIYRYFFLAQLARDNFFRCGVLYEDSLSSQVRTQMELEEDVKIYLDENYERINVPVPQFGGGDPADIIHDFQRRGTYLPQTYIIQEEMVVTEHVSDKEALGSFIYHLCNGKDTYRLRRRATRRRINKRGAKNCNAIRHFENTFVVETLICGVV	membrane
12	ITM2C	CD8_C4-GZMK	CD8_C5-ZNF683	ITM2C-203	ITM2C-202	FALSE	FALSE	TRUE	TRUE	FALSE	TRUE	FALSE	TRUE	TRUE	FALSE	protein_coding	protein_coding	230864948	ENSE00003611891|ENSE00003784419|ENSE00000922497|ENSE00000922498|ENSE00001879145		0	PF04089	MVKISFQPAVAGIKGDKADKASASAPAPASATEILLTPARLARDNFFRCGVLYEDSLSSQVRTQMELEEDVKIYLDENYERINVPVPQFGGGDPADIIHDFQRGLTAYHDISLDKCYVIELNTTIVLPPRNFWELLMNVKRGTYLPQTYIIQEEMVVTEHVSDKEALGSFIYHLCNGKDTYRLRRRATRRRINKRGAKNCNAIRHFENTFVVETLICGVV	cytoplasmic	protein_coding	protein_coding	230864900	ENSE00003548237|ENSE00003611891|ENSE00003784419|ENSE00001899015|ENSE00000922497|ENSE00000922498		1	PF04089	MVKISFQPAVAGIKGDKADKASASAPAPASATEILLTPAREEQPPQHRSKRGGSVGGVCYLSMGMVVLLMGLVFASVYIYRYFFLAQLARDNFFRCGVLYEDSLSSQVRTQMELEEDVKIYLDENYERINVPVPQFGGGDPADIIHDFQRGLTAYHDISLDKCYVIELNTTIVLPPRNFWELLMNVKRGTYLPQTYIIQEEMVVTEHVSDKEALGSFIYHLCNGKDTYRLRRRATRRRINKRGAKNCNAIRHFENTFVVETLICGVV	membrane
13	ITM2C	CD8_C4-GZMK	CD8_C6-LAYN	ITM2C-203	ITM2C-202	FALSE	FALSE	TRUE	TRUE	FALSE	TRUE	FALSE	TRUE	TRUE	FALSE	protein_coding	protein_coding	230864948	ENSE00003611891|ENSE00003784419|ENSE00000922497|ENSE00000922498|ENSE00001879145		0	PF04089	MVKISFQPAVAGIKGDKADKASASAPAPASATEILLTPARLARDNFFRCGVLYEDSLSSQVRTQMELEEDVKIYLDENYERINVPVPQFGGGDPADIIHDFQRGLTAYHDISLDKCYVIELNTTIVLPPRNFWELLMNVKRGTYLPQTYIIQEEMVVTEHVSDKEALGSFIYHLCNGKDTYRLRRRATRRRINKRGAKNCNAIRHFENTFVVETLICGVV	cytoplasmic	protein_coding	protein_coding	230864900	ENSE00003548237|ENSE00003611891|ENSE00003784419|ENSE00001899015|ENSE00000922497|ENSE00000922498		1	PF04089	MVKISFQPAVAGIKGDKADKASASAPAPASATEILLTPAREEQPPQHRSKRGGSVGGVCYLSMGMVVLLMGLVFASVYIYRYFFLAQLARDNFFRCGVLYEDSLSSQVRTQMELEEDVKIYLDENYERINVPVPQFGGGDPADIIHDFQRGLTAYHDISLDKCYVIELNTTIVLPPRNFWELLMNVKRGTYLPQTYIIQEEMVVTEHVSDKEALGSFIYHLCNGKDTYRLRRRATRRRINKRGAKNCNAIRHFENTFVVETLICGVV	membrane
14	KLRC3	CD8_C5-ZNF683	CD8_C6-LAYN	KLRC3-202	KLRC3-201	FALSE	FALSE	TRUE	TRUE	FALSE	TRUE			TRUE		protein_coding	protein_coding	10420595	ENSE00001490216|ENSE00001796647|ENSE00001765674|ENSE00003499621|ENSE00003467458|ENSE00003662816|ENSE00003501226		1	PF00059	MSKQRGTFSEVSLAQDPKWQQRKPKGNKSSISGTEQEIFQVELNLQNASLNHQGIDKIYDCQGLLPPPEKLTAEVLGIICIVLMATVLKTIVLIPFLEQNNSSPNARTQKARHCGHCPEEWITYSNSCYYIGKERRTWEESLQACASKNSSSLLCIDNEEEMKFLASILPSSWIGVFRNSSHHPWVTINGLAFKHEIKDSDHAERNCAMLHVRGLISDQCGSSRIIRRGFIMLTRLVLNS	membrane	protein_coding	protein_coding	10420550	ENSE00001796647|ENSE00001765674|ENSE00003499621|ENSE00003467458|ENSE00002168747|ENSE00001490199		0			cytoplasmic
15	KLRG1	CD8_C3-CX3CR1	CD8_C5-ZNF683	KLRG1-201	KLRG1-204	FALSE	FALSE	TRUE	TRUE	FALSE	TRUE	FALSE	TRUE	TRUE	FALSE	protein_coding	protein_coding	8989621	ENSE00003618631|ENSE00003630746|ENSE00003683401|ENSE00001433824|ENSE00000936931|ENSE00001104182		1	PF00059	MTDSVIYSMLELPTATQAQNDYGPQQKSSSSRPSCSCLVAIALGLLTAVLLSVLLYQWILCQGSNYSTCASCPSCPDRWMKYGNHCYYFSVEEKDWNSSLEFCLARDSHLLVITDNQEMSLLQVFLSEAFCWIGLRNNSGWRWEDGSPLNFSRISSNSFVQTCGAINKNGLQASSCEVPLHWVCKKCPFADQALF	membrane	protein_coding	protein_coding	8950044	ENSE00002212478|ENSE00003580284|ENSE00003485200|ENSE00003618631|ENSE00002267611		0	PF00059	MKYGNHCYYFSVEEKDWNSSLEFCLARDSHLLVITDNQEMSLLQVFLSEAFCWIGLRNNSGWRWEDGSPLNFSRISSNSFV	cytoplasmic
16	KLRG1	CD8_C3-CX3CR1	CD8_C5-ZNF683	KLRG1-202	KLRG1-204	FALSE	FALSE	TRUE	TRUE	FALSE	TRUE	FALSE	TRUE	TRUE	FALSE	protein_coding	protein_coding	8989541	ENSE00003618631|ENSE00002251276|ENSE00003630746|ENSE00003683401|ENSE00001431472		1	PF00059	MTDSVIYSMLELPTATQAQNDYGPQQKSSSSRPSCSCLVAIALGLLTAVLLSVLLYQWILCQGSNYSTCASCPSCPDRWMKYGNHCYYFSVEEKDWNSSLEFCLARDSHLLVITDNQEMSLLQVFLSEAFCWIGLRNNSGWRWEDGSPLNFSRISSNSFVQTCGAINKNGLQASSCEVPLHWVCKKVRL	membrane	protein_coding	protein_coding	8950044	ENSE00002212478|ENSE00003580284|ENSE00003485200|ENSE00003618631|ENSE00002267611		0	PF00059	MKYGNHCYYFSVEEKDWNSSLEFCLARDSHLLVITDNQEMSLLQVFLSEAFCWIGLRNNSGWRWEDGSPLNFSRISSNSFV	cytoplasmic
17	KLRG1	CD8_C4-GZMK	CD8_C5-ZNF683	KLRG1-202	KLRG1-204	FALSE	FALSE	TRUE	TRUE	FALSE	TRUE	FALSE	TRUE	TRUE	FALSE	protein_coding	protein_coding	8989541	ENSE00003618631|ENSE00002251276|ENSE00003630746|ENSE00003683401|ENSE00001431472		1	PF00059	MTDSVIYSMLELPTATQAQNDYGPQQKSSSSRPSCSCLVAIALGLLTAVLLSVLLYQWILCQGSNYSTCASCPSCPDRWMKYGNHCYYFSVEEKDWNSSLEFCLARDSHLLVITDNQEMSLLQVFLSEAFCWIGLRNNSGWRWEDGSPLNFSRISSNSFVQTCGAINKNGLQASSCEVPLHWVCKKVRL	membrane	protein_coding	protein_coding	8950044	ENSE00002212478|ENSE00003580284|ENSE00003485200|ENSE00003618631|ENSE00002267611		0	PF00059	MKYGNHCYYFSVEEKDWNSSLEFCLARDSHLLVITDNQEMSLLQVFLSEAFCWIGLRNNSGWRWEDGSPLNFSRISSNSFV	cytoplasmic
18	LDLRAD4	CD8_C5-ZNF683	CD8_C6-LAYN	LDLRAD4-208	LDLRAD4-207	FALSE	FALSE	TRUE	TRUE	FALSE	TRUE		TRUE	TRUE		protein_coding	protein_coding	13612619	ENSE00003553777|ENSE00002766640|ENSE00002774933		1		MSSDHLNNSTLKEAQFKDLFLKKAELEFAQIIIIVVVVTVMVVVIVCLLNHYKVSTRSFINRPNQSRRREDGLPQIMHAPRSRDRFTAPSFIQRDRFSRFQPTYPYVQHEIDLPPTISLSDGEEPPPYQGPCTLQLRDPEQQMELNRESVRAPPNRTIFDSDLIDIAMYSGGPCPPSSNSGISASTCSSNGRMEGPPPTYSEVMGHHPGASFLHHQRSNAHRGSRLQFQQNNAESTIVPIKGKDRKPGNLV	membrane	protein_coding	protein_coding	13382554	ENSE00001354297|ENSE00002833011|ENSE00002924596		0	PF00057	MPEAGFQATNAFTECKFTCTSGKCLYLGSLVCNQQNDCGDNSD	cytoplasmic
19	LDLRAD4	CD8_C5-ZNF683	CD8_C6-LAYN	LDLRAD4-211	LDLRAD4-207	FALSE	FALSE	TRUE	TRUE	FALSE	TRUE		TRUE	TRUE		protein_coding	protein_coding	13611464	ENSE00003553777|ENSE00003509727|ENSE00002783397|ENSE00002898862		1		MSSDHLNNSTLKEAQFKDLFLKKAELEFAQIIIIVVVVTVMVVVIVCLLNHYKVSTRSFINRPNQSRRREDGLPQEGCLWPSDSAAPRLGASEIMHAPRSRDRFTAPSFIQRDRFSRFQPTYPYVQHEIDLPPTISLSDGEEPPPYQGPCTLQLRDPEQQMELNRESVRAPPNRTIFDSDLIDIAMYSGGPCPPSSNSGISASTCSSNGRMEGPPPTYSEVMGHHPGASFLHHQRSNAHRGSRLQFQQNNAESTIVPIKGKDRKPGNLV	membrane	protein_coding	protein_coding	13382554	ENSE00001354297|ENSE00002833011|ENSE00002924596		0	PF00057	MPEAGFQATNAFTECKFTCTSGKCLYLGSLVCNQQNDCGDNSD	cytoplasmic
20	LRRN3	CD8_C1-LEF1	CD8_C6-LAYN	LRRN3-202	LRRN3-201	FALSE	FALSE	TRUE	TRUE	FALSE	TRUE	TRUE	TRUE	TRUE	Tx1:PF01462;Tx2:PF00041|PF07679	protein_coding	protein_coding	111091043	ENSE00001550000|ENSE00001781457|ENSE00001783190|ENSE00001667658	SignalP-noTM	0	PF01462|PF13855|PF13855	MKDMPLRIHVLLGLAITTLVQAVDKKVDCPRLCTCEIRPWFTPRSIYMEASTVDCNDLGLLTFPARLPANTQILLLQTNNIAKIEYSTDFPVNLTGLDLSQNNLSSVTNINVKKMPQLLSVYLEENKLTELPEKCLSELSNLQELYINHNLLSTISPGAFIGLHNLLRLHLNSNRLQMINSKWFDALPNLEILMIGENPIIRIKDMNFKPLINLRSLVIAGINLTEIPDNALVGLENLESISFYDNRLIKVPHVALQKVVNLKFLDLNKNPIN	secreted	protein_coding	protein_coding	111091006	ENSE00001231507|ENSE00001550000|ENSE00001846383	SignalP-noTM	1	PF00041|PF07679|PF13855|PF13855|PF13855	MKDMPLRIHVLLGLAITTLVQAVDKKVDCPRLCTCEIRPWFTPRSIYMEASTVDCNDLGLLTFPARLPANTQILLLQTNNIAKIEYSTDFPVNLTGLDLSQNNLSSVTNINVKKMPQLLSVYLEENKLTELPEKCLSELSNLQELYINHNLLSTISPGAFIGLHNLLRLHLNSNRLQMINSKWFDALPNLEILMIGENPIIRIKDMNFKPLINLRSLVIAGINLTEIPDNALVGLENLESISFYDNRLIKVPHVALQKVVNLKFLDLNKNPINRIRRGDFSNMLHLKELGINNMPELISIDSLAVDNLPDLRKIEATNNPRLSYIHPNAFFRLPKLESLMLNSNALSALYHGTIESLPNLKEISIHSNPIRCDCVIRWMNMNKTNIRFMEPDSLFCVDP…	membrane
21	SPINK2	CD8_C1-LEF1	CD8_C5-ZNF683	SPINK2-201	SPINK2-203	FALSE	FALSE	FALSE	TRUE	FALSE	TRUE	FALSE	TRUE	TRUE	FALSE	protein_coding	protein_coding	56821742	ENSE00001171355|ENSE00000877982|ENSE00000877981|ENSE00001171343	SignalP-noTM	1	PF00050	MALSVLRLALLLLAVTFAASLIPQFGLFSKYRTPNCSQYRLPGCPRHFNPVCGSDMSTYANECTLCMKIREGGHNIKIIRNGPC	membrane	protein_coding	protein_coding	56821742	ENSE00000877982|ENSE00000877981|ENSE00001171343|ENSE00002047599	SignalP-noTM	0	PF00050	MALSVLRLALLLLAVTFAGSARSGPGERGPPEKSGFGSQTGGGPCPAPGGLGDGTRAPVTGGSPEDLPASLIPQFGLFSKYRTPNCSQYRLPGCPRHFNPVCGSDMSTYANECTLCMKIREGGHNIKIIRNGPC	secreted
22	THOC3	CD8_C1-LEF1	CD8_C6-LAYN	THOC3-205	THOC3-201	TRUE	FALSE	TRUE	TRUE	FALSE	TRUE		TRUE	TRUE		nonsense_mediated_decay	protein_coding	176034612	ENSE00003606461|ENSE00003545316|ENSE00002022948|ENSE00003482417|ENSE00002039061		1		VVVAVTAMETAARQEWSKKTIIGDMGIVWTSFVGIQVILTYLLRRPEIKPFASGM	membrane	protein_coding	protein_coding	175968299	ENSE00003459846|ENSE00001320949|ENSE00003681177|ENSE00003557520|ENSE00003618727|ENSE00002467360		0	PF00400|PF00400|PF08662|PF12894	MAVPAAAMGPSALGQSGPGSMAPWCSVSSGPSRYVLGMQELFRGHSKTREFLAHSAKVHSVAWSCDGRRLASGSFDKTASVFLLEKDRLVKENNYRGHGDSVDQLCWHPSNPDLFVTASGDKTIRIWDVRTTKCIATVNTKGENINICWSPDGQTIAVGNKDDVVTFIDAKTHRSKAEEQFKFEVNEISWNNDNNMFFLTNGNGCINILSYPELKPVQSINAHPSNCICIKFDPMGKYFATGSADALVSLWDVDELVCVRCFSRLDWPVRTLSFSHDGKMLASASEDHFIDIAEVETGDKLWEVQCESPTFTVAWHPKRPLLAFACDDKDGKYDSSREAGTVKLFGLPNDS	cytoplasmic
23	TMED2	CD8_C1-LEF1	CD8_C6-LAYN	TMED2-203	TMED2-201	FALSE	FALSE	TRUE	TRUE	TRUE	TRUE			TRUE		protein_coding	protein_coding	123585562	ENSE00000551381|ENSE00002226326|ENSE00002278895		0			cytoplasmic	protein_coding	protein_coding	123584531	ENSE00002315357|ENSE00003559654|ENSE00000551381|ENSE00001281765	SignalP-noTM	2	PF01105	MVTLAELLVLLAALLATVSGYFVSIDAHAEECFFERVTSGTKMGLIFEVAEGGFLDIDVEITGPDNKGIYKGDRESSGKYTFAAHMDGTYKFCFSNRMSTMTPKIVMFTIDIGEAPKGQDMETEAHQNKLEEMINELAVAMTAVKHEQEYMEVRERIHRAINDNTNSRVVLWSFFEALVLVAMTLGQIYYLKRFFEVRRVV	membrane
24	TRIM59	CD8_C5-ZNF683	CD8_C6-LAYN	TRIM59-201	TRIM59-207	FALSE	FALSE	TRUE	TRUE	FALSE	TRUE	FALSE	TRUE	TRUE	FALSE	protein_coding	protein_coding	160449829	ENSE00003565234|ENSE00003560821|ENSE00001192323		1	PF00643|PF13445	MHNFEEELTCPICYSIFEDPRVLPCSHTFCRNCLENILQASGNFYIWRPLRIPLKCPNCRSITEIAPTGIESLPVNFALRAIIEKYQQEDHPDIVTCPEHYRQPLNVYCLLDKKLVCGHCLTIGQHHGHPIDDLQSAYLKEKDTPQKLLEQLTDTHWTDLTHLIEKLKEQKSHSEKMIQGDKEAVLQYFKELNDTLEQKKKSFLTALCDVGNLINQEYTPQIERMKEIREQQLELMALTISLQEESPLKFLEKVDDVRQHVQILKQRPLPEVQPVEIYPRVSKILKEEWSRTEIGQIKNVLIPKMKISPKRMSCSWPGKDEKEVEFLKILNIVVVTLISVILMSILFFNQHIITFLSEITLIWFSEASLSVYQSLSNSLHKVKNILCHIFYLLKEFVWK…	membrane	protein_coding	protein_coding	160449760	ENSE00001910244|ENSE00003506588|ENSE00001865791		0	PF00643|PF13445	MRRRIRIKDSGGVGEECIQPPNHEINKEMHNFEEELTCPICYSIFEDPRVLPCSHTFCRNCLENILQASGNFYIWRPLRIPLKCPNCRSITEIAPTGIESLPVNFALRAIIEKYQQEDHPDIVTCPEHYRQPLNVYCLLDKKLVCGHCLTIGQHHGHPIDDLQSAYLKEKDTPQKLLEQ	cytoplasmic
25	WDR33	CD8_C1-LEF1	CD8_C6-LAYN	WDR33-202	WDR33-204	FALSE	FALSE	FALSE	TRUE	FALSE	TRUE		TRUE	TRUE		protein_coding	protein_coding	127811171	ENSE00000857305|ENSE00003522260|ENSE00000857301|ENSE00000436145|ENSE00001137816|ENSE00001137811|ENSE00001137836|ENSE00001513922		0	PF00400|PF00400	MATEIGSPPRFFHMPRFQHQAPRQLFYKRPDFAQQQAMQQLTFDGKRMRKAVNRKTIDYNPSVIKYLENRIWQRDQRDMRAIQPDAGYYNDLVPPIGMLNNPMNAVTTKFVRTSTNKVKCPVFVVRWTPEGRRLVTGASSGEFTLWNGLTFNFETILQAHDSPVRAMTWSHNDMWMLTADHGGYVKYWQSNMNNVKMFQAHKEAIREASFSPTDNKFATCSDDGTVRIWDFLRCHEERILRDTCFHHCRCYFLSVKR	cytoplasmic	protein_coding	protein_coding	127811171	ENSE00000857305|ENSE00003522260|ENSE00000857301|ENSE00000436145|ENSE00001137836|ENSE00001718958		1		MATEIGSPPRFFHMPRFQHQAPRQLFYKRPDFAQQQAMQQLTFDGKRMRKAVNRKTIDYNPSVIKYLENRIWQRDQRDMRAIQPDAGYYNDLVPPIGMLNNPMNAVTTKFVRTSTNKVKCPVFVVRWTPEGRRLVTGASSGEFTLWNGLTFNFETILQAHDSPVRAMTWSHNDMWMLTADHGGYVKYWQSNMNNVKMFQAHKEAIREARFIHNIPFSVVPIVMVKLFSKCILGAEMHGLCQFLGNFLHPINTIFFFVFTHSPFCWHLSEVVLSRYQPLQYVRDVLSAAFCTGFLFSFMINNVYTLFLFIIYCVRQEYFIPNKEFSL	membrane
