## Supplemental Table 5 for "Landscape of transcript isoforms in single T cells infiltrating in non-small cell lung cancer"

### Sheet: Alternative domain
row.names	Gene name	Subtype1	Subtype2	Isotype of isoformA in subtype1	Isotype of isoformB in subtype2	Different transcript type?	Different biotype?	Different transcription start site (TSS)?	Different exons?	Different number of signal peptides?	Different number of transmembrane region?	Different number of domains?	Different protein sequences?	Different subcellular locations?	Different length of any protein domains?	Transcript type of isoformA	Biotype of isoformA	Transcription start site (TSS) of isoformA	Exon IDs of isoformA	Number of signal peptides of isoformA	Number of transmembrane regions of isoformA	Pfam domains of isoformA	Protein sequence of isoformA	Predicted subcellular location of isoformA	Transcript type of isoformB	Biotype of isoformB	Transcription start site (TSS) of isoformB	Exon IDs of isoformB	Number of signal peptides of isoformB	Number of transmembrane regions of isoformB	Pfam domains of isoformB	Protein sequence of isoformB	Predicted subcellular location of isoformB
1	ABLIM1	CD8_C1-LEF1	CD8_C4-GZMK	ABLIM1-206	ABLIM1-202	FALSE	FALSE	TRUE	TRUE	FALSE	FALSE	TRUE	TRUE	FALSE	Tx1:;Tx2:PF00412	protein_coding	protein_coding	114526931	ENSE00001513698|ENSE00003622750|ENSE00000933333|ENSE00001449352|ENSE00000811969|ENSE00000811965|ENSE00001000257|ENSE00000986769|ENSE00001548840|ENSE00000933331|ENSE00000933330|ENSE00000933329|ENSE00000933328|ENSE00001435390|ENSE00002474216|ENSE00003519304|ENSE00003716256|ENSE00003584211		0	PF02209|PF16182|PF16182	MFTEGEEMYLQGSTVWHPDCKQSTKTEEKLRLPNIRRSSSDFFYSKSLIRRTGRSPSLQPTRTSSESIYSRPGSSIPGSPGHTIYAKVDNEILDYKDLAAIPKVKAIYDIERPDLITYEPFYTSGYDDKQERQSLGESPRTLSPTPSAEGYQDVRDRMIHRSTSQGSINSPVYSRHSYTPTTSRSPQHFHRPDQGINIYRKPPIYKQHAALAAQSKSSEDIIKFSKFPAAQAPDPSETPKIETDHWPGPPSFAVVGPDMKRRSSGREEDDEELLRRRQLQEEQLMKLNSGLGQLILKEEMEKESRERSSLLASRYDSPINSASHIPSSKTASLPGYGRNGLHRPVSTDFAQYNSYGDVSGGVRDYQTLPDGHMPAMRMDRGVSMPNMLEPKIFPYEMLM…	cytoplasmic	protein_coding	protein_coding	114684655	ENSE00000933333|ENSE00001449352|ENSE00000811969|ENSE00000811965|ENSE00001000257|ENSE00000986769|ENSE00001548840|ENSE00000933331|ENSE00000933330|ENSE00000933329|ENSE00000933328|ENSE00001435390|ENSE00003716256|ENSE00003584211|ENSE00003652169|ENSE00001754905|ENSE00003692120|ENSE00001714043|ENSE00001692782|ENSE00003480415|ENSE00000811956|ENSE00002258514|ENSE00002459616|ENSE00001449351		0	PF00412|PF00412|PF00412|PF00412|PF02209|PF16182	MLMTLEMTELTDPHHTMGDYKVAHPQDPHHPSEKPVIHCHKCGEPCKGEVLRVQTKHFHIKCFTCKVCGCDLAQGGFFIKNGEYLCTLDYQRMYGTRCHGCGEFVEGEVVTALGKTYHPNCFACTICKRPFPPGDRVTFNGRDCLCQLCAQPMSSSPKETTFSSNCAGCGRDIKNGQALLALDKQWHLGCFKCKSCGKVLTGEYISKDGAPYCEKDYQGLFGVKCEACHQFITGKVLEAGDKHYHPSCARCSRCNQMFTEGEEMYLQGSTVWHPDCKQSTKTEEKLRLPNIRRSSSDFFYSKSLIRRTGRSPSLQPTRTSSESIYSRPGSSIPGSPGHTIYAKVDNEILDYKDLAAIPKVKAIYDIERPDLITYEPFYTSGYDDKQERQSLGESPRTLS…	cytoplasmic
2	ABLIM1	CD8_C1-LEF1	CD8_C4-GZMK	ABLIM1-208	ABLIM1-202	FALSE	FALSE	TRUE	TRUE	FALSE	FALSE	TRUE	TRUE	FALSE	Tx1:;Tx2:PF00412|PF02209	protein_coding	protein_coding	114526918	ENSE00003622750|ENSE00000933333|ENSE00000811969|ENSE00000811965|ENSE00001000257|ENSE00000986769|ENSE00001449337|ENSE00001686366		0	PF16182	MFTEGEEMYLQGSTVWHPDCKQSTKTEEKLRPTRTSSESIYSRPGSSIPGSPGHTIYAKVDNEILDYKDLAAIPKVKAIYDIERPDLITYEPFYTSGYDDKQERQSLGESPRTLSPTPSAEGYQDVRDRMIHRSTSQGSINSPVYSRHSYTPTTSRSPQHFHRPDQGINIYRK	cytoplasmic	protein_coding	protein_coding	114684655	ENSE00000933333|ENSE00001449352|ENSE00000811969|ENSE00000811965|ENSE00001000257|ENSE00000986769|ENSE00001548840|ENSE00000933331|ENSE00000933330|ENSE00000933329|ENSE00000933328|ENSE00001435390|ENSE00003716256|ENSE00003584211|ENSE00003652169|ENSE00001754905|ENSE00003692120|ENSE00001714043|ENSE00001692782|ENSE00003480415|ENSE00000811956|ENSE00002258514|ENSE00002459616|ENSE00001449351		0	PF00412|PF00412|PF00412|PF00412|PF02209|PF16182	MLMTLEMTELTDPHHTMGDYKVAHPQDPHHPSEKPVIHCHKCGEPCKGEVLRVQTKHFHIKCFTCKVCGCDLAQGGFFIKNGEYLCTLDYQRMYGTRCHGCGEFVEGEVVTALGKTYHPNCFACTICKRPFPPGDRVTFNGRDCLCQLCAQPMSSSPKETTFSSNCAGCGRDIKNGQALLALDKQWHLGCFKCKSCGKVLTGEYISKDGAPYCEKDYQGLFGVKCEACHQFITGKVLEAGDKHYHPSCARCSRCNQMFTEGEEMYLQGSTVWHPDCKQSTKTEEKLRLPNIRRSSSDFFYSKSLIRRTGRSPSLQPTRTSSESIYSRPGSSIPGSPGHTIYAKVDNEILDYKDLAAIPKVKAIYDIERPDLITYEPFYTSGYDDKQERQSLGESPRTLS…	cytoplasmic
3	ADAM19	CD8_C5-ZNF683	CD8_C6-LAYN	ADAM19-201	ADAM19-202	FALSE	FALSE	TRUE	TRUE	TRUE	FALSE	TRUE	TRUE	FALSE	Tx1:PF01421|PF01562;Tx2:	protein_coding	protein_coding	157575775	ENSE00001848686|ENSE00003510111|ENSE00003584244|ENSE00003467089|ENSE00003494398|ENSE00003637737|ENSE00003480383|ENSE00003694638|ENSE00003599313|ENSE00003498064|ENSE00003494492|ENSE00003640914|ENSE00003669445|ENSE00003693518|ENSE00003685680|ENSE00003613715|ENSE00001356773|ENSE00003532342|ENSE00003534297|ENSE00003606157|ENSE00003546069|ENSE00003509832|ENSE00001211136	SignalP-noTM	1	PF00200|PF01421|PF01562|PF08516	MPGGAGAARLCLLAFALQPLRPRAAREPGWTRGSEEGSPKLQHELIIPQWKTSESPVREKHPLKAELRVMAEGRELILDLEKNEQLFAPSYTETHYTSSGNPQTTTRKLEDHCFYHGTVRETELSSVTLSTCRGIRGLITVSSNLSYVIEPLPDSKGQHLIYRSEHLKPPPGNCGFEHSKPTTRDWALQFTQQTKKRPRRMKREDLNSMKYVELYLVADYLEFQKNRRDQDATKHKLIEIANYVDKFYRSLNIRIALVGLEVWTHGNMCEVSENPYSTLWSFLSWRRKLLAQKYHDNAQLITGMSFHGTTIGLAPLMAMCSVYQSGGVNMDHSENAIGVAATMAHEMGHNFGMTHDSADCCSASAADGGCIMAAATGHPFPKVFNGCNRRELDRYLQSG…	membrane	protein_coding	protein_coding	157502822	ENSE00002100173|ENSE00003694638|ENSE00003599313|ENSE00003498064|ENSE00003494492|ENSE00003640914|ENSE00003669445|ENSE00003693518|ENSE00003685680|ENSE00003613715|ENSE00001356773|ENSE00002091976		1	PF00200|PF08516	XDCGEEEECNNPCCNASNCTLRPGAECAHGSCCHQCKLLAPGTLCREQARQCDLPEFCTGKSPHCPTNFYQMDGTPCEGGQAYCYNGMCLTYQEQCQQLWGPGARPAPDLCFEKVNVAGDTFGNCGKDMNGEHRKCNMRDAKCGKIQCQSSEARPLESNAVPIDTTIIMNGRQIQCRGTHVYRGPEEEGDMLDPGLVMTGTKCGYNHICFEGQCRNTSFFETEGCGKKCNGHGVCNNNQNCHCLPGWAPPFCNTPGHGGSIDSGPMPPESVGPVVAGVLVAILVLAVLMLMYYCCRQNNKLGQLKPSALPSKLRQQFSCPFRVSQNSGTGHANPTFKLQTPQGKRKVINTPEILRKPSQPPPRPPPDYLRGGSPPAPLPAHLSRAARNSPGPGSQIERT…	membrane
4	APOBEC3D	CD8_C4-GZMK	CD8_C6-LAYN	APOBEC3D-201	APOBEC3D-202	FALSE	FALSE	FALSE	TRUE	FALSE	FALSE	TRUE	TRUE	FALSE	Tx1:;Tx2:	protein_coding	protein_coding	39021113	ENSE00001693421|ENSE00003802893|ENSE00003806668|ENSE00003806082|ENSE00003807212|ENSE00003810546|ENSE00001818616		0	PF08210|PF08210	MNPQIRNPMERMYRDTFYDNFENEPILYGRSYTWLCYEVKIKRGRSNLLWDTGVFRGPVLPKRQSNHRQEVYFRFENHAEMCFLSWFCGNRLPANRRFQITWFVSWNPCLPCVVKVTKFLAEHPNVTLTISAARLYYYRDRDWRWVLLRLHKAGARVKIMDYEDFAYCWENFVCNEGQPFMPWYKFDDNYASLHRTLKEILRNPMEAMYPHIFYFHFKNLLKACGRNESWLCFTMEVTKHHSAVFRKRGVFRNQVDPETHCHAERCFLSWFCDDILSPNTNYEVTWYTSWSPCPECAGEVAEFLARHSNVNLTIFTARLCYFWDTDYQEGLCSLSQEGASVKIMGYKDFVSCWKNFVYSDDEPFKPWKGLQTNFRLLKRRLREILQ	cytoplasmic	protein_coding	protein_coding	39021113	ENSE00001693421|ENSE00003802893|ENSE00003810546|ENSE00001723369		0	PF08210	MNPQIRNPMERMYRDTFYDNFENEPILYGRSYTWLCYEVKIKRGRSNLLWDTGVFRGPVLPKRQSNHRQEVDPETHCHAERCFLSWFCDDILSPNTNYEVTWYTSWSPCPECAGEVAEFLARHSNVNLTIFTARLCYFWDTDYQEGLCSLSQEGASVKIMGYKDFVSCWKNFVYSDDEPFKPWKGLQTNFRLLKRRLREILQ	cytoplasmic
5	ARL17B	CD8_C1-LEF1	CD8_C6-LAYN	ARL17B-208	ARL17B-202	FALSE	FALSE	TRUE	TRUE	FALSE	FALSE	TRUE	TRUE	FALSE	Tx1:;Tx2:PF15840	protein_coding	protein_coding	46361797	ENSE00002352294|ENSE00002370389|ENSE00001738556|ENSE00001656321|ENSE00003746532		0	PF00025	MGNIFEKLFKSLLGKKKMRILILSLDTAGKTTILYKLKLGETVPAVPTVGFCVETVEYKNNTFAVWDVGSHFKIRPLWQHFFQNTKGSCSIDQAGVQWRDLGSLQRPLPKLRFVSHTSPHTKLLHTRPRTASRKCFFRGKI	cytoplasmic	protein_coding	protein_coding	46361764	ENSE00002342672|ENSE00002352294|ENSE00002370389|ENSE00002640799		0	PF00025|PF15840	MGNIFEKLFKSLLGKKKMRILILSLDTAGKTTILYKLKLGETVPAVPTVGFCVETVEYKNNTFAVWDVGSHFKIRPLWQHFFQNTKGARSPGSTHQGSLASGVLPIKCSHVEFGMWKGGRSHPFLPHSSRCAGSGGQLDSILPHQSPAWGPWGCKDLSSGFPSFLTSSILWKSAVVK	cytoplasmic
6	CASS4	CD8_C1-LEF1	CD8_C5-ZNF683	CASS4-202	CASS4-201	FALSE	FALSE	TRUE	TRUE	FALSE	FALSE	TRUE	TRUE	FALSE	Tx1:;Tx2:PF08824	protein_coding	protein_coding	56412261	ENSE00003666477|ENSE00003662395|ENSE00003484835|ENSE00001710720|ENSE00001681328		0	PF12026|PF14604	MKGTGIMDCAPKALLARALYDNCPDCSDELAFSRGDILTILEQHVPESEGWWKCLLHGRQGLAPANRLQILTEVAADRPCPPFLRGLEEAPASSEETYQVPTLPRPPTPGPVYEQMRSWAEGPQPPTAQVYEFPDPPTSARIICEKTLSFPKQAILTLPRPVRASLPTLPSQVYDVPTQHRGPVVLKEPEKQQLYDIPASPKKAGLHPPDSQASNPGPLIPQPSSQQTPERKPRLSEHCRLYFGALFKAISAFHGSLSSSQPAEIITQSKLVIMVGQKLVDTLCMETQERDVRNEILRGSSHLCSLLKDVALATKNAVLTYPSPAALGHLQAEAEKLEQHTRQFRGTLG	cytoplasmic	protein_coding	protein_coding	56412112	ENSE00001363224|ENSE00001417731|ENSE00003666477|ENSE00003662395|ENSE00003484835|ENSE00000556996|ENSE00000845706		0	PF08824|PF12026|PF14604	MKGTGIMDCAPKALLARALYDNCPDCSDELAFSRGDILTILEQHVPESEGWWKCLLHGRQGLAPANRLQILTEVAADRPCPPFLRGLEEAPASSEETYQVPTLPRPPTPGPVYEQMRSWAEGPQPPTAQVYEFPDPPTSARIICEKTLSFPKQAILTLPRPVRASLPTLPSQVYDVPTQHRGPVVLKEPEKQQLYDIPASPKKAGLHPPDSQASGQGVPLISVTTLRRGGYSTLPNPQKSEWIYDTPVSPGKASVRNTPLTSFAEESRPHALPSSSSTFYNPPSGRSRSLTPQLNNNVPMQKKLSLPEIPSYGFLVPRGTFPLDEDVSYKVPSSFLIPRVEQQNTKPNIYDIPKATSSVSQAGKELEKAKEVSENSAGHNSSWFSRRTTSPSPEPDRLS…	cytoplasmic
7	CLIC5	CD8_C5-ZNF683	CD8_C6-LAYN	CLIC5-201	CLIC5-208	FALSE	FALSE	TRUE	TRUE	FALSE	FALSE	TRUE	TRUE	FALSE	Tx1:PF13410;Tx2:	protein_coding	protein_coding	46080348	ENSE00002536488|ENSE00000754665|ENSE00000754663|ENSE00000481266|ENSE00000754669|ENSE00003720446		0	PF13410|PF13417	MNDEDYSTIYDTIQNERTYEVPDQPEENESPHYDDVHEYLRPENDLYATQLNTHEYDFVSVYTIKGEETSLASVQSEDRGYLLPDEIYSELQEAHPGEPQEDRGISMEGLYSSTQDQQLCAAELQENGSVMKEDLPSPSSFTIQHSKAFSTTKYSCYSDAEGLEEKEGAHMNPEIYLFVKAGIDGESIGNCPFSQRLFMILWLKGVVFNVTTVDLKRKPADLHNLAPGTHPPFLTFNGDVKTDVNKIEEFLEETLTPEKYPKLAAKHRESNTAGIDIFSKFSAYIKNTKQQNNAALERGLTKALKKLDDYLNTPLPEEIDANTCGEDKGSRRKFLDGDELTLADCNLLPKLHVVKIVAKKYRNYDIPAEMTGLWRYLKNAYARDEFTNTCAADSEIELA…	cytoplasmic	protein_coding	protein_coding	46015828	ENSE00002536488|ENSE00000754665|ENSE00000754663|ENSE00000481266|ENSE00002305984|ENSE00002266996		0	PF13417	MTDSATANGDDRDPEIELFVKAGIDGESIGNCPFSQRLFMILWLKGVVFNVTTVDLKRKPADLHNLAPGTHPPFLTFNGDVKTDVNKIEEFLEETLTPEKYPKLAAKHRESNTAGIDIFSKFSAYIKNTKQQNNAALERGLTKALKKLDDYLNTPLPEEIDANTCGEDKGSRRKFLDGDELTLADCNLLPKLHVVKEQVPLKGMI	cytoplasmic
8	DUSP4	CD8_C4-GZMK	CD8_C5-ZNF683	DUSP4-202	DUSP4-201	FALSE	FALSE	TRUE	TRUE	FALSE	FALSE	TRUE	TRUE	FALSE	Tx1:;Tx2:PF00581	protein_coding	protein_coding	29348805	ENSE00000687534|ENSE00000429120|ENSE00001030210|ENSE00001030212|ENSE00001869535		0	PF00782	MGRKVHSNGSQFAEHSRSPRRTGRDCKPVRAPSMALGVSQLAGRSRCLCSESQGGYERFSSEYPEFCSKTKALAAIPPPVPPSATEPLDLGCSSCGTPLHDQGGPVEILPFLYLGSAYHAARRDMLDALGITALLNVSSDCPNHFEGHYQYKCIPVEDNHKADISSWFMEAIEYIDAVKDCRGRVLVHCQAGISRSATICLAYLMMKKRVRLEEAFEFVKQRRSIISPNFSFMGQLLQFESQVLATSCAAEAASPSGPLRERGKTPATPTSQFVFSFPVSVGVHSAPSSLPYLHSPITTSPSC	cytoplasmic	protein_coding	protein_coding	29350668	ENSE00001282563|ENSE00000687534|ENSE00000429120|ENSE00001875370		0	PF00581|PF00782	MVTMEELREMDCSVLKRLMNRDENGGGAGGSGSHGTLGLPSGGKCLLLDCRPFLAHSAGYILGSVNVRCNTIVRRRAKGSVSLEQILPAEEEVRARLRSGLYSAVIVYDERSPRAESLREDSTVSLVVQALRRNAERTDICLLKGGYERFSSEYPEFCSKTKALAAIPPPVPPSATEPLDLGCSSCGTPLHDQGGPVEILPFLYLGSAYHAARRDMLDALGITALLNVSSDCPNHFEGHYQYKCIPVEDNHKADISSWFMEAIEYIDAVKDCRGRVLVHCQAGISRSATICLAYLMMKKRVRLEEAFEFVKQRRSIISPNFSFMGQLLQFESQVLATSCAAEAASPSGPLRERGKTPATPTSQFVFSFPVSVGVHSAPSSLPYLHSPITTSPSC	cytoplasmic
9	DUSP4	CD8_C4-GZMK	CD8_C6-LAYN	DUSP4-202	DUSP4-201	FALSE	FALSE	TRUE	TRUE	FALSE	FALSE	TRUE	TRUE	FALSE	Tx1:;Tx2:PF00581	protein_coding	protein_coding	29348805	ENSE00000687534|ENSE00000429120|ENSE00001030210|ENSE00001030212|ENSE00001869535		0	PF00782	MGRKVHSNGSQFAEHSRSPRRTGRDCKPVRAPSMALGVSQLAGRSRCLCSESQGGYERFSSEYPEFCSKTKALAAIPPPVPPSATEPLDLGCSSCGTPLHDQGGPVEILPFLYLGSAYHAARRDMLDALGITALLNVSSDCPNHFEGHYQYKCIPVEDNHKADISSWFMEAIEYIDAVKDCRGRVLVHCQAGISRSATICLAYLMMKKRVRLEEAFEFVKQRRSIISPNFSFMGQLLQFESQVLATSCAAEAASPSGPLRERGKTPATPTSQFVFSFPVSVGVHSAPSSLPYLHSPITTSPSC	cytoplasmic	protein_coding	protein_coding	29350668	ENSE00001282563|ENSE00000687534|ENSE00000429120|ENSE00001875370		0	PF00581|PF00782	MVTMEELREMDCSVLKRLMNRDENGGGAGGSGSHGTLGLPSGGKCLLLDCRPFLAHSAGYILGSVNVRCNTIVRRRAKGSVSLEQILPAEEEVRARLRSGLYSAVIVYDERSPRAESLREDSTVSLVVQALRRNAERTDICLLKGGYERFSSEYPEFCSKTKALAAIPPPVPPSATEPLDLGCSSCGTPLHDQGGPVEILPFLYLGSAYHAARRDMLDALGITALLNVSSDCPNHFEGHYQYKCIPVEDNHKADISSWFMEAIEYIDAVKDCRGRVLVHCQAGISRSATICLAYLMMKKRVRLEEAFEFVKQRRSIISPNFSFMGQLLQFESQVLATSCAAEAASPSGPLRERGKTPATPTSQFVFSFPVSVGVHSAPSSLPYLHSPITTSPSC	cytoplasmic
10	EIF2AK2	CD8_C5-ZNF683	CD8_C6-LAYN	EIF2AK2-201	EIF2AK2-202	FALSE	FALSE	TRUE	TRUE	FALSE	FALSE	TRUE	TRUE	FALSE	Tx1:PF00069;Tx2:	protein_coding	protein_coding	37157047	ENSE00001479941|ENSE00001411310|ENSE00000809607|ENSE00000747498|ENSE00003597924|ENSE00003545205|ENSE00003652835|ENSE00003667171|ENSE00000747490|ENSE00000747488|ENSE00000747487|ENSE00000747486|ENSE00000397476|ENSE00000747412|ENSE00000747411|ENSE00003474995|ENSE00001958053		0	PF00035|PF00035|PF00069	MAGDLSAGFFMEELNTYRQKQGVVLKYQELPNSGPPHDRRFTFQVIIDGREFPEGEGRSKKEAKNAAAKLAVEILNKEKKAVSPLLLTTTNSSEGLSMGNYIGLINRIAQKKRLTVNYEQCASGVHGPEGFHYKCKMGQKEYSIGTGSTKQEAKQLAAKLAYLQILSEETSVKSDYLSSGSFATTCESQSNSLVTSTLASESSSEGDFSADTSEINSNSDSLNSSSLLMNGLRNNQRKAKRSLAPRFDLPDMKETKYTVDKRFGMDFKEIELIGSGGFGQVFKAKHRIDGKTYVIKRVKYNNEKAEREVKALAKLDHVNIVHYNGCWDGFDYDPETSDDSLESSDYDPENSKNSSRSKTKCLFIQMEFCDKGTLEQWIEKRRGEKLDKVLALELFEQIT…	cytoplasmic	protein_coding	protein_coding	37157065	ENSE00000809607|ENSE00000747498|ENSE00001553319|ENSE00001555456|ENSE00001551058		0	PF00035	MAGDLSAGFFMEELNTYRQKQGVVLKYQELPNSGPPHDRRFTFQVIIDGREFPEGEGRSKKEAKNAAAKLAVEILNKEKKAVSPLLLTTTNSSEGLSMGNYI	cytoplasmic
11	FKBP4	CD8_C1-LEF1	CD8_C6-LAYN	FKBP4-202	FKBP4-201	FALSE	FALSE	TRUE	TRUE	FALSE	FALSE	TRUE	TRUE	FALSE	Tx1:;Tx2:PF00515|PF07719	protein_coding	protein_coding	2796681	ENSE00003784122|ENSE00002262648|ENSE00003678221		0	PF00254	MPMIGDRVFVHYTGWLLDGTKFDSSLDRKDKFSFDLGKGEVIKAWDIAIATMKVGEVCHITCKPEYAYGSAGSPPKIPPNATLVFE	cytoplasmic	protein_coding	protein_coding	2794953	ENSE00000802791|ENSE00003687749|ENSE00003784122|ENSE00000713109|ENSE00000713111|ENSE00003604211|ENSE00003463512|ENSE00000713118|ENSE00000713120|ENSE00000802792		0	PF00254|PF00254|PF00515|PF07719	MTAEEMKATESGAQSAPLPMEGVDISPKQDEGVLKVIKREGTGTEMPMIGDRVFVHYTGWLLDGTKFDSSLDRKDKFSFDLGKGEVIKAWDIAIATMKVGEVCHITCKPEYAYGSAGSPPKIPPNATLVFEVELFEFKGEDLTEEEDGGIIRRIQTRGEGYAKPNEGAIVEVALEGYYKDKLFDQRELRFEIGEGENLDLPYGLERAIQRMEKGEHSIVYLKPSYAFGSVGKEKFQIPPNAELKYELHLKSFEKAKESWEMNSEEKLEQSTIVKERGTVYFKEGKYKQALLQYKKIVSWLEYESSFSNEEAQKAQALRLASHLNLAMCHLKLQAFSAAIESCNKALELDSNNEKGLFRRGEAHLAVNDFELARADFQKVLQLYPNNKAAKTQLAVCQQR…	cytoplasmic
12	HAPLN3	CD8_C1-LEF1	CD8_C6-LAYN	HAPLN3-202	HAPLN3-201	TRUE	FALSE	TRUE	TRUE	FALSE	FALSE	TRUE	TRUE	FALSE	Tx1:;Tx2:PF00193	nonsense_mediated_decay	protein_coding	88895531	ENSE00003642824|ENSE00001034912|ENSE00002546561|ENSE00002563421|ENSE00003562297|ENSE00002549463	SignalP-noTM	0	PF07686	MGLLLLVPLLLLPGSYGLPFYNGFYYSNSANDQNLGNGHGKDLLNGVKLVVETPEETLFTYQGASVILPCRYRYEPALVSPRRVRVKWWKLSENGAPEKDVLVAIGLRHRSFGDYQGRVHLRQDKEHDVSLEIQDLRLEDYGRYRCEVIDGLEDESGLVELELRGWGCVSSHLSHMLGRQFGDRGR	secreted	protein_coding	protein_coding	88895626	ENSE00001431641|ENSE00003642824|ENSE00001034912|ENSE00003574521|ENSE00001426992	SignalP-noTM	0	PF00193|PF00193|PF07686	MGLLLLVPLLLLPGSYGLPFYNGFYYSNSANDQNLGNGHGKDLLNGVKLVVETPEETLFTYQGASVILPCRYRYEPALVSPRRVRVKWWKLSENGAPEKDVLVAIGLRHRSFGDYQGRVHLRQDKEHDVSLEIQDLRLEDYGRYRCEVIDGLEDESGLVELELRGVVFPYQSPNGRYQFNFHEGQQVCAEQAAVVASFEQLFRAWEEGLDWCNAGWLQDATVQYPIMLPRQPCGGPGLAPGVRSYGPRHRRLHRYDVFCFATALKGRVYYLEHPEKLTLTEAREACQEDDATIAKVGQLFAAWKFHGLDRCDAGWLADGSVRYPVVHPHPNCGPPEPGVRSFGFPDPQSRLYGVYCYRQH	secreted
13	HBP1	CD8_C2-CD28	CD8_C4-GZMK	HBP1-214	HBP1-208	FALSE	FALSE	TRUE	TRUE	FALSE	FALSE	TRUE	TRUE	FALSE	Tx1:;Tx2:PF00505	protein_coding	protein_coding	107179918	ENSE00003545334|ENSE00003501829|ENSE00003576618|ENSE00003656548|ENSE00003484360|ENSE00003651458|ENSE00001885100|ENSE00001823805		0	PF08517	QMPNAVQKLLLVMDKRASGMNDSLELLQCNENLPSSPGYNSCDEHMELDDLPELQAVQSDPTQSGMYQLSSDVSHQEYPRSSWNQNTSDIPETTYRENEVDWLTELANIATSPQSPLMQCSFYNRSSPVHIIATSKSLHSYARPPPVSSSSKSEPAFPHHHWKEETPVRHERANSESESGIFCMSSLSDDDDLGWCNSWPSTVWHCFLKGTRLCFHKGSNKEWQDVEDFARAEGCDNEEDLQMGIHKGYGSDGLKLLSHEESVSFGESVLKLTFDPGTVEDGLLTVECKLDHPFYVKNKGWSSFYPSLTVVQHGIPCCEVHIGDVCLPPGHPDAINFDDSGVFDTFKSYDFTPMDSSAVYVLSSMARQRRASLSCGGPGGQDFARSGFSKNCGSPGSSQ…	cytoplasmic	protein_coding	protein_coding	107168961	ENSE00001894218|ENSE00000881751|ENSE00003545334|ENSE00003501829|ENSE00003576618|ENSE00003656548|ENSE00003484360|ENSE00003651458|ENSE00003533154|ENSE00003471514|ENSE00001888293		0	PF00505|PF08517	MVWEVKTNQMPNAVQKLLLVMDKRASGMNDSLELLQCNENLPSSPGYNSCDEHMELDDLPELQAVQSDPTQSGMYQLSSDVSHQEYPRSSWNQNTSDIPETTYRENEVDWLTELANIATSPQSPLMQCSFYNRSSPVHIIATSKSLHSYARPPPVSSSSKSEPAFPHHHWKEETPVRHERANSESESGIFCMSSLSDDDDLGWCNSWPSTVWHCFLKGTRLCFHKGSNKEWQDVEDFARAEGCDNEEDLQMGIHKGYGSDGLKLLSHEESVSFGESVLKLTFDPGTVEDGLLTVECKLDHPFYVKNKGWSSFYPSLTVVQHGIPCCEVHIGDVCLPPGHPDAINFDDSGVFDTFKSYDFTPMDSSAVYVLSSMARQRRASLSCGGPGGQDFARSGFSKN…	cytoplasmic
14	HNRNPLL	CD8_C4-GZMK	CD8_C6-LAYN	HNRNPLL-201	HNRNPLL-209	TRUE	FALSE	TRUE	TRUE	FALSE	FALSE	TRUE	TRUE	FALSE	Tx1:;Tx2:PF13893	nonsense_mediated_decay	protein_coding	38591641	ENSE00001210572|ENSE00003687211|ENSE00001586313|ENSE00001210568|ENSE00001764261|ENSE00001643494|ENSE00003642643|ENSE00003606851|ENSE00003658271|ENSE00003652307|ENSE00003581381|ENSE00003637594|ENSE00001479249		0	PF00076|PF00076	XGSHHKVSVSPVVHVRGLCESVVEADLVEALEKFGTICYVMMMPFKRQALVEFENIDSAKECVTFAADEPVYIAGQQAFFNYSTSKRITRPGNTDDPSGGNKVLLLSIQNPLYPITVDVLYTVCNPVGKVQRIVIFKRNGIQAMVEFESVLCAQKAKAALNGADIYAGCCTLKIEYARPTRLNVIRNDNDSWDYTKPYLGRRGCCWLMLKLLERSPL	cytoplasmic	protein_coding	protein_coding	38602966	ENSE00001860993|ENSE00000962485|ENSE00001210572|ENSE00003687211|ENSE00001586313|ENSE00001210568|ENSE00003589430|ENSE00003648708|ENSE00003682755|ENSE00003550637|ENSE00003495126|ENSE00003553028|ENSE00001584229		0	PF00076|PF00076|PF13893	MSSSSSSPRETYEEDREYESQAKRLKTEEGEIDYSAEEGENRREATPRGGGDGGGGGRSFSQPEAGGSHHKVSVSPVVHVRGLCESVVEADLVEALEKFGTICYVMMMPFKRQALVEFENIDSAKECVTFAADEPVYIAGQQAFFNYSTSKRITRPGNTDDPSGGNKVLLLSIQNPLYPITVDVLYTVCNPVGKVQRIVIFKRNGIQAMVEFESVLCAQKAKAALNGADIYAGCCTLKIEYARPTRLNVIRNDNDSWDYTKPYLGRRDRGKGRQRQAILGEHPSSFRHDGYGSHGPLLPLPSRYRMGSRDTPELVAYPLPQASSSYMHGGNPSGSVVMVSGLHQLKMNCSRVFNLFCLYGNIEKVKFMKTIPGTALVEMGDEYAVERAVTHLNNVKLFG…	cytoplasmic
15	HTRA1	CD8_C5-ZNF683	CD8_C6-LAYN	HTRA1-201	HTRA1-202	FALSE	FALSE	TRUE	TRUE	TRUE	FALSE	TRUE	TRUE	TRUE	Tx1:PF00219|PF07648;Tx2:	protein_coding	protein_coding	122461525	ENSE00001448527|ENSE00001727698|ENSE00001656483|ENSE00001691312|ENSE00001099158|ENSE00001099160|ENSE00001099153|ENSE00001099157|ENSE00001608082	SignalP-noTM	0	PF00219|PF00595|PF07648|PF13365	MQIPRAALLPLLLLLLAAPASAQLSRAGRSAPLAAGCPDRCEPARCPPQPEHCEGGRARDACGCCEVCGAPEGAACGLQEGPCGEGLQCVVPFGVPASATVRRRAQAGLCVCASSEPVCGSDANTYANLCQLRAASRRSERLHRPPVIVLQRGACGQGQEDPNSLRHKYNFIADVVEKIAPAVVHIELFRKLPFSKREVPVASGSGFIVSEDGLIVTNAHVVTNKHRVKVELKNGATYEAKIKDVDEKADIALIKIDHQGKLPVLLLGRSSELRPGEFVVAIGSPFSLQNTVTTGIVSTTQRGGKELGLRNSDMDYIQTDAIINYGNSGGPLVNLDGEVIGINTLKVTAGISFAIPSDKIKKFLTESHDRQAKGKAITKKKYIGIRMMSLTSSKAKELK…	secreted	protein_coding	protein_coding	122506691	ENSE00001691312|ENSE00001099158|ENSE00001099160|ENSE00001099153|ENSE00001099157|ENSE00001448520		0	PF00595|PF13365	GKLPVLLLGRSSELRPGEFVVAIGSPFSLQNTVTTGIVSTTQRGGKELGLRNSDMDYIQTDAIINYGNSGGPLVNLDGEVIGINTLKVTAGISFAIPSDKIKKFLTESHDRQAKGKAITKKKYIGIRMMSLTSSKAKELKDRHRDFPDVISGAYIIEVIPDTPAEAGGLKENDVIISINGQSVVSANDVSDVIKRESTLNMVVRRGNEDIMITVIPEEIDP	cytoplasmic
16	IL6ST	CD8_C1-LEF1	CD8_C6-LAYN	IL6ST-206	IL6ST-210	TRUE	FALSE	TRUE	TRUE	FALSE	TRUE	TRUE	TRUE	TRUE	Tx1:;Tx2:	protein_coding	protein_coding	55994993	ENSE00002145012|ENSE00001488122|ENSE00003691045|ENSE00000914155|ENSE00000914153|ENSE00000914150|ENSE00000914147|ENSE00001006585|ENSE00003528569|ENSE00003619234|ENSE00003536524|ENSE00003680337|ENSE00003541462|ENSE00003520944|ENSE00003469421|ENSE00003651066|ENSE00001488109	SignalP-noTM	1	PF00041|PF00041|PF06328|PF09240	MLTLQTWLVQALFIFLTTESTGELLDPCGYISPESPVVQLHSNFTAVCVLKEKCMDYFHVNANYIVWKTNHFTIPKEQYTIINRTASSVTFTDIASLNIQLTCNILTFGQLEQNVYGITIISGLPPEKPKNLSCIVNEGKKMRCEWDGGRETHLETNFTLKSEWATHKFADCKAKRDTPTSCTVDYSTVYFVNIEVWVEAENALGKVTSDHINFDPVYKVKPNPPHNLSVINSEELSSILKLTWTNPSIKSVIILKYNIQYRTKDASTWSQIPPEDTASTRSSFTVQDLKPFTEYVFRIRCMKEDGKGYWSDWSEEASGITYEDRPSKAPSFWYKIDPSHTQGYRTVQLVWKTLPPFEANGKILDYEVTLTRWKSHLQNYTVNATKLTVNLTNDRYLAT…	membrane	nonsense_mediated_decay	protein_coding	55994792	ENSE00001488122|ENSE00003691045|ENSE00000914155|ENSE00000914153|ENSE00000914150|ENSE00000914147|ENSE00001006585|ENSE00002733448|ENSE00002064882|ENSE00003525477|ENSE00003623225|ENSE00003508859|ENSE00003602307|ENSE00003531224|ENSE00003566279|ENSE00003628518|ENSE00003683800|ENSE00001744587	SignalP-noTM	0	PF00041|PF06328|PF09240	MLTLQTWLVQALFIFLTTESTGELLDPCGYISPESPVVQLHSNFTAVCVLKEKCMDYFHVNANYIVWKTNHFTIPKEQYTIINRTASSVTFTDIASLNIQLTCNILTFGQLEQNVYGITIISGLPPEKPKNLSCIVNEGKKMRCEWDGGRETHLETNFTLKSEWATHKFADCKAKRDTPTSCTVDYSTVYFVNIEVWVEAENALGKVTSDHINFDPVYKVKPNPPHNLSVINSEELSSILKLTWTNPSIKSVIILKYNIQYRTKDASTWSQIPPEDTASTRSSFTVQDLKPFTEYVFRIRCMKEDGKGYWSDWSEEASGITYEDTLDKPLGSG	secreted
17	IL6ST	CD8_C5-ZNF683	CD8_C6-LAYN	IL6ST-206	IL6ST-210	TRUE	FALSE	TRUE	TRUE	FALSE	TRUE	TRUE	TRUE	TRUE	Tx1:;Tx2:	protein_coding	protein_coding	55994993	ENSE00002145012|ENSE00001488122|ENSE00003691045|ENSE00000914155|ENSE00000914153|ENSE00000914150|ENSE00000914147|ENSE00001006585|ENSE00003528569|ENSE00003619234|ENSE00003536524|ENSE00003680337|ENSE00003541462|ENSE00003520944|ENSE00003469421|ENSE00003651066|ENSE00001488109	SignalP-noTM	1	PF00041|PF00041|PF06328|PF09240	MLTLQTWLVQALFIFLTTESTGELLDPCGYISPESPVVQLHSNFTAVCVLKEKCMDYFHVNANYIVWKTNHFTIPKEQYTIINRTASSVTFTDIASLNIQLTCNILTFGQLEQNVYGITIISGLPPEKPKNLSCIVNEGKKMRCEWDGGRETHLETNFTLKSEWATHKFADCKAKRDTPTSCTVDYSTVYFVNIEVWVEAENALGKVTSDHINFDPVYKVKPNPPHNLSVINSEELSSILKLTWTNPSIKSVIILKYNIQYRTKDASTWSQIPPEDTASTRSSFTVQDLKPFTEYVFRIRCMKEDGKGYWSDWSEEASGITYEDRPSKAPSFWYKIDPSHTQGYRTVQLVWKTLPPFEANGKILDYEVTLTRWKSHLQNYTVNATKLTVNLTNDRYLAT…	membrane	nonsense_mediated_decay	protein_coding	55994792	ENSE00001488122|ENSE00003691045|ENSE00000914155|ENSE00000914153|ENSE00000914150|ENSE00000914147|ENSE00001006585|ENSE00002733448|ENSE00002064882|ENSE00003525477|ENSE00003623225|ENSE00003508859|ENSE00003602307|ENSE00003531224|ENSE00003566279|ENSE00003628518|ENSE00003683800|ENSE00001744587	SignalP-noTM	0	PF00041|PF06328|PF09240	MLTLQTWLVQALFIFLTTESTGELLDPCGYISPESPVVQLHSNFTAVCVLKEKCMDYFHVNANYIVWKTNHFTIPKEQYTIINRTASSVTFTDIASLNIQLTCNILTFGQLEQNVYGITIISGLPPEKPKNLSCIVNEGKKMRCEWDGGRETHLETNFTLKSEWATHKFADCKAKRDTPTSCTVDYSTVYFVNIEVWVEAENALGKVTSDHINFDPVYKVKPNPPHNLSVINSEELSSILKLTWTNPSIKSVIILKYNIQYRTKDASTWSQIPPEDTASTRSSFTVQDLKPFTEYVFRIRCMKEDGKGYWSDWSEEASGITYEDTLDKPLGSG	secreted
18	LRRN3	CD8_C1-LEF1	CD8_C6-LAYN	LRRN3-202	LRRN3-201	FALSE	FALSE	TRUE	TRUE	FALSE	TRUE	TRUE	TRUE	TRUE	Tx1:PF01462;Tx2:PF00041|PF07679	protein_coding	protein_coding	111091043	ENSE00001550000|ENSE00001781457|ENSE00001783190|ENSE00001667658	SignalP-noTM	0	PF01462|PF13855|PF13855	MKDMPLRIHVLLGLAITTLVQAVDKKVDCPRLCTCEIRPWFTPRSIYMEASTVDCNDLGLLTFPARLPANTQILLLQTNNIAKIEYSTDFPVNLTGLDLSQNNLSSVTNINVKKMPQLLSVYLEENKLTELPEKCLSELSNLQELYINHNLLSTISPGAFIGLHNLLRLHLNSNRLQMINSKWFDALPNLEILMIGENPIIRIKDMNFKPLINLRSLVIAGINLTEIPDNALVGLENLESISFYDNRLIKVPHVALQKVVNLKFLDLNKNPIN	secreted	protein_coding	protein_coding	111091006	ENSE00001231507|ENSE00001550000|ENSE00001846383	SignalP-noTM	1	PF00041|PF07679|PF13855|PF13855|PF13855	MKDMPLRIHVLLGLAITTLVQAVDKKVDCPRLCTCEIRPWFTPRSIYMEASTVDCNDLGLLTFPARLPANTQILLLQTNNIAKIEYSTDFPVNLTGLDLSQNNLSSVTNINVKKMPQLLSVYLEENKLTELPEKCLSELSNLQELYINHNLLSTISPGAFIGLHNLLRLHLNSNRLQMINSKWFDALPNLEILMIGENPIIRIKDMNFKPLINLRSLVIAGINLTEIPDNALVGLENLESISFYDNRLIKVPHVALQKVVNLKFLDLNKNPINRIRRGDFSNMLHLKELGINNMPELISIDSLAVDNLPDLRKIEATNNPRLSYIHPNAFFRLPKLESLMLNSNALSALYHGTIESLPNLKEISIHSNPIRCDCVIRWMNMNKTNIRFMEPDSLFCVDP…	membrane
19	MAPRE2	CD8_C3-CX3CR1	CD8_C6-LAYN	MAPRE2-202	MAPRE2-209	FALSE	FALSE	TRUE	TRUE	FALSE	FALSE	TRUE	TRUE	FALSE	Tx1:PF03271;Tx2:	protein_coding	protein_coding	34976928	ENSE00001712411|ENSE00003669106|ENSE00003466929|ENSE00003061470|ENSE00003186267|ENSE00002983177|ENSE00003086494|ENSE00001108348		0	PF00307|PF03271	MAVNVYSTSITQETMSRHDIIAWVNDIVSLNYTKVEQLCSGAAYCQFMDMLFPGCISLKKVKFQAKLEHEYIHNFKLLQASFKRMNVDKVIPVEKLVKGRFQDNLDFIQWFKKFYDANYDGKEYDPVEARQGQDAIPPPDPGEQIFNLPKKSHHANSPTAGAAKSSPAAKPGSTPSRPSSAKRASSSGSASKSDKDLETQVIQLNEQVHSLKLALEGVEKERDFYFGKLREIELLCQEHGQENDDLVQRLMDILYASEEHEGHTEEPEAEEQAHEQQPPQQEEY	cytoplasmic	protein_coding	protein_coding	35041431	ENSE00003061470|ENSE00003186267|ENSE00003651457|ENSE00002794011|ENSE00002762441		0	PF00307	MPGPTQTLSPNGENNNDIIQDNNGTIIPFRKHTVRGERSYSWGMAVNVYSTSITQETMSRHDIIAWVNDIVSLNYTKVEQLCSGAAYCQFMDMLFPGCISLKKVKFQAKLEHEYIHNFKLLQASFKRMNVDKVIPVEKLVKGRFQDNLDFIQWFKKFYDANYDGKEYDPVEARQGQDAIPPPDPGEQIFNLPKKSHHANSPTAGAAKSSPAAKPGSTPSRPSSAKRASSSGSASKSDKDLETQVIQLNEQVMHQLWPRL	cytoplasmic
20	MTHFD1	CD8_C1-LEF1	CD8_C6-LAYN	MTHFD1-215	MTHFD1-201	FALSE	FALSE	TRUE	TRUE	FALSE	FALSE	TRUE	TRUE	FALSE	Tx1:;Tx2:PF00763|PF02882	protein_coding	protein_coding	64449611	ENSE00003504328|ENSE00003705803|ENSE00002447770		0	PF01268	YDLKLPVEDKIRIIAQKIYGADDIELLPEAQHKAEVYTKQGFGNLPICMAKTHLSLSHNPEQKGVPTGFILPIRDIRASVGAGFLYPLVGTVSACCKGVVGASALLV	cytoplasmic	protein_coding	protein_coding	64388350	ENSE00003702681|ENSE00003597105|ENSE00003710947|ENSE00003708688|ENSE00003703215|ENSE00003785445|ENSE00003708552|ENSE00003704544|ENSE00003704756|ENSE00003702587|ENSE00003706446|ENSE00003706402|ENSE00003705361|ENSE00003705557|ENSE00003708921|ENSE00003707395|ENSE00003489347|ENSE00003595047|ENSE00003584908|ENSE00003496006|ENSE00003664296|ENSE00003687807|ENSE00003597432|ENSE00003504328|ENSE00003488507…		0	PF00763|PF01268|PF02882	MAPAEILNGKEISAQIRARLKNQVTQLKEQVPGFTPRLAILQVGNRDDSNLYINVKLKAAEEIGIKATHIKLPRTTTESEVMKYITSLNEDSTVHGFLVQLPLDSENSINTEEVINAIAPEKDVDGLTSINAGKLARGDLNDCFIPCTPKGCLELIKETGVPIAGRHAVVVGRSKIVGAPMHDLLLWNNATVTTCHSKTAHLDEEVNKGDILVVATGQPEMVKGEWIKPGAIVIDCGINYVPDDKKPNGRKVVGDVAYDEAKERASFITPVPGGVGPMTVAMLMQSTVESAKRFLEKFKPGKWMIQYNNLNLKTPVPSDIDISRSCKPKPIGKLAREIGLLSEEVELYGETKAKVLLSALERLKHRPDGKYVVVTGITPTPLGEGKSTTTIGLVQALGA…	cytoplasmic
21	OASL	CD8_C5-ZNF683	CD8_C6-LAYN	OASL-201	OASL-202	FALSE	FALSE	TRUE	TRUE	FALSE	FALSE	TRUE	TRUE	FALSE	Tx1:PF00240;Tx2:	protein_coding	protein_coding	121039242	ENSE00001880027|ENSE00000918262|ENSE00000918261|ENSE00000918260|ENSE00003647561|ENSE00003735957		0	PF00240|PF10421	MALMQELYSTPASRLDSFVAQWLQPHREWKEEVLDAVRTVEEFLRQEHFQGKRGLDQDVRVLKVVKVGSFGNGTVLRSTREVELVAFLSCFHSFQEAAKHHKDVLRLIWKTMWQSQDLLDLGLEDLRMEQRVPDALVFTIQTRGTAEPITVTIVPAYRALGPSLPNSQPPPEVYVSLIKACGGPGNFCPSFSELQRNFVKHRPTKLKSLLRLVKHWYQQYVKARSPRANLPPLYALELLTIYAWEMGTEEDENFMLDEGFTTVMDLLLEYEVICIYWTKYYTLHNAIIEDCVRKQLKKERPIILDPADPTLNVAEGYRWDIVAQRASQCLKQDCCYDNRENPISSWNVKRARDIHLTVEQRGYPDFNLIVNPYEPIRKVKEKIRRTRGYSGLQRLSFQV…	cytoplasmic	protein_coding	protein_coding	121039156	ENSE00000918262|ENSE00000918261|ENSE00001418031|ENSE00003480106|ENSE00001659804		0	PF10421	MALMQELYSTPASRLDSFVAQWLQPHREWKEEVLDAVRTVEEFLRQEHFQGKRGLDQDVRVLKVVKVGSFGNGTVLRSTREVELVAFLSCFHSFQEAAKHHKDVLRLIWKTMWQSQDLLDLGLEDLRMEQRVPDALVFTIQTRGTAEPITVTIVPAYRALGPSLPNSQPPPEVYVSLIKACGGPGNFCPSFSELQRNFVKHRPTKLKSLLRLVKHWYQQAHHPGSGRPHPQRGRRVQMGHRCSEGLPVPETGLLL	cytoplasmic
22	PRKAR1B	CD8_C1-LEF1	CD8_C6-LAYN	PRKAR1B-201	PRKAR1B-202	FALSE	FALSE	TRUE	TRUE	FALSE	FALSE	TRUE	TRUE	FALSE	Tx1:PF02197;Tx2:	protein_coding	protein_coding	712572	ENSE00003653279|ENSE00003789383|ENSE00001690432|ENSE00001773070|ENSE00001776850|ENSE00001635360|ENSE00001633019|ENSE00003786162|ENSE00001492859|ENSE00001919603|ENSE00001492856		0	PF00027|PF00027|PF02197	MASPPACPSEEDESLKGCELYVQLHGIQQVLKDCIVHLCISKPERPMKFLREHFEKLEKEENRQILARQKSNSQSDSHDEEVSPTPPNPVVKARRRRGGVSAEVYTEEDAVSYVRKVIPKDYKTMTALAKAISKNVLFAHLDDNERSDIFDAMFPVTHIAGETVIQQGNEGDNFYVVDQGEVDVYVNGEWVTNISEGGSFGELALIYGTPRAATVKAKTDLKLWGIDRDSYRRILMGSTLRKRKMYEEFLSKVSILESLEKWERLTVADALEPVQFEDGEKIVVQGEPGDDFYIITEGTASVLQRRSPNEEYVEVGRLGPSDYFGEIALLLNRPRAATVVARGPLKCVKLDRPRFERVLGPCSEILKRNIQRYNSFISLTV	cytoplasmic	protein_coding	protein_coding	602683	ENSE00001635360|ENSE00001633019|ENSE00003786162|ENSE00001492859|ENSE00001762718|ENSE00001628127		0	PF00027|PF00027	XRPPHRGNAHHPRPGLVLIFSAGGHPPAPAPGPSRQHAEDFLGEVYVNGEWVTNISEGGSFGELALIYGTPRAATVKAKTDLKLWGIDRDSYRRILMGSTLRKRKMYEEFLSKVSILESLEKWERLTVADALEPVQFEDGEKIVVQGEPGDDFYIITEGTASVLQRRSPNEEYVEVGRLGPSDYFGEIALLLNRPRAATVVARGPLKCVKLDRPRFERVLGPCSEILKRNIQRYNSFISLTV	cytoplasmic
23	PSME1	CD8_C1-LEF1	CD8_C5-ZNF683	PSME1-205	PSME1-202	FALSE	FALSE	TRUE	TRUE	FALSE	FALSE	TRUE	TRUE	FALSE	Tx1:;Tx2:PF02251	protein_coding	protein_coding	24136163	ENSE00003479901|ENSE00003515551|ENSE00002573525|ENSE00003605155|ENSE00003600779|ENSE00003510650|ENSE00003593148|ENSE00003609703|ENSE00003658503|ENSE00003527504|ENSE00003487049		0	PF02252	MTSLHTKLEGFHTQISKYFSERGDAVTKAAKQPHVGDYRQLVHELDEAEYRDIRLMVMEIRNAYAVLYDIILKNFEKLKKPRGETKGMIY	cytoplasmic	protein_coding	protein_coding	24136200	ENSE00003587474|ENSE00003562631|ENSE00003675652|ENSE00003495831|ENSE00003645735|ENSE00003598118|ENSE00003582584|ENSE00003479901|ENSE00002547752|ENSE00000940675		0	PF02251|PF02252	MAMLRVQPEAQAKVDVFREDLCTKTENLLGSYFPKKISELDAFLKEPALNEANLSNLKAPLDIPVPDPVKEKEKEERKKQQEKEDKDEKKKGEDEDKGPPCGPVNCNEKIVVLLQRLKPEIKDVIEQLNLVTTWLQLQIPRIEDGNNFGVAVQEKVFELMTSLHTKLEGFHTQISKYFSERGDAVTKAAKQPHVGDYRQLVHELDEAEYRDIRLMVMEIRNAYVRRQGQGRGGQRQLSQATHSLTLQARG	cytoplasmic
24	PXN	CD8_C2-CD28	CD8_C3-CX3CR1	PXN-203	PXN-202	TRUE	FALSE	TRUE	TRUE	FALSE	FALSE	TRUE	TRUE	FALSE	Tx1:;Tx2:PF00412	nonsense_mediated_decay	protein_coding	120265718	ENSE00003659864|ENSE00003518203|ENSE00003663030|ENSE00003642718|ENSE00003673877|ENSE00001473275|ENSE00003499733|ENSE00003510018|ENSE00003650660|ENSE00003488776|ENSE00002215975|ENSE00001226595|ENSE00003605098|ENSE00001374120		0	PF03535	MDDLDALLADLESTTSHISKRPVFLSEETPYSYPTGNHTYQEIAVPPPVPPPPSSEALNGTILDPLDQWQPSSSRFIHQQPQSSSPVYGSSAKTSSVSNPQDSVGSPCSRVGEEEHVYSFPNKQKSAEPSPTVMSTSLGSNLSELDRLLLELNAVQHNPPGFPADEANSSPPLPGALSPLYGVPETNSPLGGKAGPLTKEKPKRNGGRGLEDVRPSVESLLDELESSVPSPVPAITVNQGEMSSPQRVTSTQQQTRISASSATRELDELMASLSDFKTSSSTVALSAPGLSSSAPSSYCSLPPSPPPMPSVFLPPTTIPSPRGQGHTPEFPCTEQSGRGLLPPVAPSWLDLAGLGVMPDTFNSRSPSVEGSLWAVGTESQGRDWRHLPTITSELSGAPR…	cytoplasmic	protein_coding	protein_coding	120265771	ENSE00003659864|ENSE00003518203|ENSE00003480572|ENSE00003524226|ENSE00003643051|ENSE00002244973|ENSE00003663030|ENSE00003642718|ENSE00003673877|ENSE00003690820|ENSE00003713014		0	PF00412|PF00412|PF00412|PF00412|PF03535	MDDLDALLADLESTTSHISKRPVFLSEETPYSYPTGNHTYQEIAVPPPVPPPPSSEALNGTILDPLDQWQPSSSRFIHQQPQSSSPVYGSSAKTSSVSNPQDSVGSPCSRVGEEEHVYSFPNKQKSAEPSPTVMSTSLGSNLSELDRLLLELNAVQHNPPGFPADEANSSPPLPGALSPLYGVPETNSPLGGKAGPLTKEKPKRNGGRGLEDVRPSVESLLDELESSVPSPVPAITVNQGEMSSPQRVTSTQQQTRISASSATRELDELMASLSDFKGSWPLEEVVLLVSISSSVQEGEKYPHPCAARHRTPSLRSPDQPPPCPQFMAQGKTGSSSPPGGPPKPGSQLDSMLGSLQSDLNKLGVATVAKGVCGACKKPIAGQVVTAMGKTWHPEHFVCT…	cytoplasmic
25	PXN	CD8_C2-CD28	CD8_C3-CX3CR1	PXN-203	PXN-204	TRUE	FALSE	TRUE	TRUE	FALSE	FALSE	TRUE	TRUE	FALSE	Tx1:;Tx2:PF00412	nonsense_mediated_decay	protein_coding	120265718	ENSE00003659864|ENSE00003518203|ENSE00003663030|ENSE00003642718|ENSE00003673877|ENSE00001473275|ENSE00003499733|ENSE00003510018|ENSE00003650660|ENSE00003488776|ENSE00002215975|ENSE00001226595|ENSE00003605098|ENSE00001374120		0	PF03535	MDDLDALLADLESTTSHISKRPVFLSEETPYSYPTGNHTYQEIAVPPPVPPPPSSEALNGTILDPLDQWQPSSSRFIHQQPQSSSPVYGSSAKTSSVSNPQDSVGSPCSRVGEEEHVYSFPNKQKSAEPSPTVMSTSLGSNLSELDRLLLELNAVQHNPPGFPADEANSSPPLPGALSPLYGVPETNSPLGGKAGPLTKEKPKRNGGRGLEDVRPSVESLLDELESSVPSPVPAITVNQGEMSSPQRVTSTQQQTRISASSATRELDELMASLSDFKTSSSTVALSAPGLSSSAPSSYCSLPPSPPPMPSVFLPPTTIPSPRGQGHTPEFPCTEQSGRGLLPPVAPSWLDLAGLGVMPDTFNSRSPSVEGSLWAVGTESQGRDWRHLPTITSELSGAPR…	cytoplasmic	protein_coding	protein_coding	120265771	ENSE00003659864|ENSE00003518203|ENSE00003593674|ENSE00003480572|ENSE00003524226|ENSE00003643051|ENSE00002312178|ENSE00002244973|ENSE00003663030|ENSE00003642718|ENSE00003673877		0	PF00412|PF00412|PF00412|PF00412|PF03535	MDDLDALLADLESTTSHISKRPVFLSEETPYSYPTGNHTYQEIAVPPPVPPPPSSEALNGTILDPLDQWQPSSSRFIHQQPQSSSPVYGSSAKTSSVSNPQDSVGSPCSRVGEEEHVYSFPNKQKSAEPSPTVMSTSLGSNLSELDRLLLELNAVQHNPPGFPADEANSSPPLPGALSPLYGVPETNSPLGGKAGPLTKEKPKRNGGRGLEDVRPSVESLLDELESSVPSPVPAITVNQGEMSSPQRVTSTQQQTRISASSATRELDELMASLSDFKFMAQGKTGSSSPPGGPPKPGSQLDSMLGSLQSDLNKLGVATVAKGVCGACKKPIAGQVVTAMGKTWHPEHFVCTHCQEEIGSRNFFERDGQPYCEKDYHNLFSPRCYYCNGPILDKVVTALD…	cytoplasmic
26	PYCARD	CD8_C3-CX3CR1	CD8_C6-LAYN	PYCARD-203	PYCARD-201	FALSE	FALSE	TRUE	TRUE	FALSE	FALSE	TRUE	TRUE	FALSE	Tx1:;Tx2:PF00619	protein_coding	protein_coding	31203450	ENSE00002616139|ENSE00002618448		0	PF02758	MGRARDAILDALENLTAEELKKFKLKLLSVPLREGYGRIPRGALLSMDALDLTDKLVSFYLETYGAELTANVLRDMGLQEMAGQLQAATHQGGSPRLAYRPTGPRPHGGKGREGDHLAHILPGSG	cytoplasmic	protein_coding	protein_coding	31202992	ENSE00001420974|ENSE00000675723|ENSE00002602667		0	PF00619|PF02758	MGRARDAILDALENLTAEELKKFKLKLLSVPLREGYGRIPRGALLSMDALDLTDKLVSFYLETYGAELTANVLRDMGLQEMAGQLQAATHQGSGAAPAGIQAPPQSAAKPGLHFIDQHRAALIARVTNVEWLLDALYGKVLTDEQYQAVRAEPTNPSKMRKLFSFTPAWNWTCKDLLLQALRESQSYLVEDLERS	cytoplasmic
27	PYHIN1	CD8_C3-CX3CR1	CD8_C4-GZMK	PYHIN1-201	PYHIN1-203	FALSE	FALSE	TRUE	TRUE	FALSE	FALSE	TRUE	TRUE	FALSE	Tx1:;Tx2:PF02760	protein_coding	protein_coding	158931568	ENSE00002387824|ENSE00001076006|ENSE00002382769|ENSE00001850665|ENSE00001446398		0	PF02758	MANNYKKIVLLKGLEVINDYHFRIVKSLLSNDLKLNPKMKEEYDKIQIADLMEEKFPGDAGLGKLIEFFKEIPTLGDLAETLKREKLKVANKIESIPVKGIIPSKKTKQKEVYPATPACTPSNRLTAKGAEETLGPQKRKKPSEEETGTKRSKMSKEQTRPSCSAGASTSTAMGRSPPPQTSSSAPPNTSSTEAYLMNLTLSLTAGSFLSCAVWGRDRELRNLELSATDSLSTAPIYYTPIPFAH	cytoplasmic	protein_coding	protein_coding	158931552	ENSE00002387824|ENSE00001076006|ENSE00001446405|ENSE00002382769|ENSE00003622783|ENSE00003692892|ENSE00001383959|ENSE00001380490|ENSE00001632728		0	PF02758|PF02760	MANNYKKIVLLKGLEVINDYHFRIVKSLLSNDLKLNPKMKEEYDKIQIADLMEEKFPGDAGLGKLIEFFKEIPTLGDLAETLKREKLKVANKIESIPVKGIIPSKKTKQKEVYPATPACTPSNRLTAKGAEETLGPQKRKKPSEEETGTKRSKMSKEQTRPSCSAGASTSTAMGRSPPPQTSSSAPPNTSSTESLKPLANRHATASKNIFREDPIIAMVLNATKVFKYESSENEQRRMFHATVATQTQFFHVKVLNINLKRKFIKKRIIIISNYSKRNSLLEVNEASSVSEAGPDQTFEVPKDIIRRAKKIPKINILHKQTSGYIVYGLFMLHTKIVNRKTTIYEIQDKTGSMAVVGKGECHNIPCEKGDKLRLFCFRLRKRENMSKLMSEMHSFIQIQ…	cytoplasmic
28	RASGRF2	CD8_C1-LEF1	CD8_C2-CD28	RASGRF2-201	RASGRF2-206	FALSE	FALSE	TRUE	TRUE	FALSE	FALSE	TRUE	TRUE	FALSE	Tx1:PF00617|PF00618;Tx2:	protein_coding	protein_coding	80960672	ENSE00002074094|ENSE00003594601|ENSE00003519017|ENSE00003557716|ENSE00003641755|ENSE00003692189|ENSE00003618584|ENSE00003508651|ENSE00003596182|ENSE00000971627|ENSE00003616581|ENSE00003602674|ENSE00000971630|ENSE00000971631|ENSE00000971632|ENSE00000971633|ENSE00000971634|ENSE00000757234|ENSE00000757236|ENSE00000757237|ENSE00000757238|ENSE00000757240|ENSE00000757241|ENSE00000757242|ENSE00003679997…		0	PF00169|PF00617|PF00618|PF00621	MQKSVRYNEGHALYLAFLARKEGTKRGFLSKKTAEASRWHEKWFALYQNVLFYFEGEQSCRPAGMYLLEGCSCERTPAPPRAGAGQGGVRDALDKQYYFTVLFGHEGQKPLELRCEEEQDGKEWMEAIHQASYADILIEREVLMQKYIHLVQIVETEKIAANQLRHQLEDQDTEIERLKSEIIALNKTKERMRPYQSNQEDEDPDIKKIKKVQSFMRGWLCRRKWKTIVQDYICSPHAESMRKRNQIVFTMVEAESEYVHQLYILVNGFLRPLRMAASSKKPPISHDDVSSIFLNSETIMFLHEIFHQGLKARIANWPTLILADLFDILLPMLNIYQEFVRNHQYSLQVLANCKQNRDFDKLLKQYEANPACEGRMLETFLTYPMFQIPRYIITLHELL…	cytoplasmic	protein_coding	protein_coding	80960739	ENSE00003594601|ENSE00003519017|ENSE00003557716|ENSE00003641755|ENSE00003692189|ENSE00003618584|ENSE00003508651|ENSE00003596182|ENSE00003810231|ENSE00003805570		0	PF00169|PF00621	MQKSVRYNEGHALYLAFLARKEGTKRGFLSKKTAEASRWHEKWFALYQNVLFYFEGEQSCRPAGMYLLEGCSCERTPAPPRAGAGQGGVRDALDKQYYFTVLFGHEGQKPLELRCEEEQDGKEWMEAIHQASYADILIEREVLMQKYIHLVQIVETEKIAANQLRHQLEDQDTEIERLKSEIIALNKTKERMRPYQSNQEDEDPDIKKIKKVQSFMRGWLCRRKWKTIVQDYICSPHAESMRKRNQIVFTMVEAESEYVHQLYILVNGFLRPLRMAASSKKPPISHDDVSSIFLNSETIMFLHEIFHQGLKARIANWPTLILADLFDILLPMLNIYQEFVRNHQYSLQVLANCKQNRDFDKLLKQYEANPACEGRMLETFLTYPMFQIPRYIITLHELL…	cytoplasmic
29	RASGRP2	CD8_C1-LEF1	CD8_C3-CX3CR1	RASGRP2-211	RASGRP2-203	FALSE	FALSE	TRUE	TRUE	FALSE	FALSE	TRUE	TRUE	FALSE	Tx1:PF00130|PF00617|PF13202;Tx2:	protein_coding	protein_coding	64744178	ENSE00001397825|ENSE00000863641|ENSE00003476439|ENSE00003645367|ENSE00003589384|ENSE00003788276|ENSE00003531695|ENSE00003654033|ENSE00003496897|ENSE00003519012|ENSE00003612118|ENSE00003626381|ENSE00003642262|ENSE00003460552|ENSE00001717531|ENSE00001879619|ENSE00003633948		0	PF00130|PF00617|PF00618|PF13202	MAGTLDLDKGCTVEELLRGCIEAFDDSGKVRDPQLVRMFLMMHPWYIPSSQLAAKLLHIYQQSRKDNSNSLQVKTCHLVRYWISAFPAEFDLNPELAEQIKELKALLDQEGNRRHSSLIDIDSVPTYKWKRQVTQRNPVGQKKRKMSLLFDHLEPMELAEHLTYLEYRSFCKILFQDYHSFVTHGCTVDNPVLERFISLFNSVSQWVQLMILSKPTAPQRALVITHFVHVAEKLLQLQNFNTLMAVVGGLSHSSISRLKETHSHVSPETIKLWEGLTELVTATGNYGNYRRRLAACVGFRFPILGVHLKDLVALQLALPDWLDPARTRLNGAKMKQLFSILEELAMVTSLRPPVQANPDLLSLLTVSLDQYQTEDELYQLSLQREPRSKSSPTSPTSCT…	cytoplasmic	protein_coding	protein_coding	64744145	ENSE00000863641|ENSE00003476439|ENSE00001717531|ENSE00001938388|ENSE00003597975		0	PF00618	MAGTLDLDKGCTVEELLRGCIEAFDDSGKVRDPQLVRMFLMMHPWYIPSSQLAAKLLHIYQQSRKDNSNSLQVKTCHLVRYWISAFPAEFDLNPELAEQIKELKALLDQEGNRRHSSLIDIDSVCVGGAQRAGGALSILYHLCLINVC	cytoplasmic
30	SAMSN1	CD8_C5-ZNF683	CD8_C6-LAYN	SAMSN1-204	SAMSN1-203	FALSE	FALSE	TRUE	TRUE	FALSE	FALSE	TRUE	TRUE	FALSE	Tx1:PF07653|PF12485;Tx2:	protein_coding	protein_coding	14546343	ENSE00001020244|ENSE00003605893|ENSE00001139660|ENSE00001543516|ENSE00001308893|ENSE00001020240|ENSE00001020245|ENSE00001020242		0	PF07647|PF07653|PF12485	MLKRKPSNVSEKEKHQKPKRSSSFGNFDRFRNNSLSKPDDSTEAHEGDPTNGSGEQSKTSNNGGGLGKKMRAISWTMKKKVGKKYIKALSEEKDEEDGENAHPYRNSDPVIGTHTEKVSLKASDSMDSLYSGQSSSSGITSCSDGTSNRDSFRLDDDGPYSGPFCGRARVHTDFTPSPYDTDSLKIKKGDIIDIICKTPMGMWTGMLNNKVGNFKFIYVDVISEEEAAPKKIKANRRSNSKKSKTLQEFLERIHLQEYTSTLLLNGYETLEDLKDIKESHLIELNIENPDDRRRLLSAAENFLEEEIIQEQENEPEPLSLSSDISLNKSQLDDCPRDSGCYISSGNSDNGKEDLESENLSDMVHKIIITEPSD	cytoplasmic	protein_coding	protein_coding	14546341	ENSE00001543510|ENSE00001020244|ENSE00003605893|ENSE00001139660		0	PF07647	MLKRKPSNVSEKEKHQKPKKGDIIDIICKTPMGMWTGMLNNKVGNFKFIYVDVISEEEAAPKKIKANRRSNSKKSKTLQEFLERIHLQEYTSTLLLNGYETLEDLKDIKESHLIELNIENPDDRRRLLSAAENFLEEEIIQEQENEPEPLSLSSDISLNKSQLDDCPRDSGCYISSGNSDNGKEDLESENLSDMVHKIIITEPSD	cytoplasmic
31	SYNJ2	CD8_C1-LEF1	CD8_C6-LAYN	SYNJ2-201	SYNJ2-203	FALSE	FALSE	TRUE	TRUE	FALSE	FALSE	TRUE	TRUE	FALSE	Tx1:PF03372|PF08952;Tx2:	protein_coding	protein_coding	157981887	ENSE00001204730|ENSE00001204724|ENSE00001760278|ENSE00000894238|ENSE00002152303|ENSE00002180718|ENSE00000765575|ENSE00000765574|ENSE00003511952|ENSE00000830232|ENSE00000830230|ENSE00000765569|ENSE00000830228|ENSE00000830227|ENSE00003750250|ENSE00000894235|ENSE00000765564|ENSE00001217886|ENSE00003476528|ENSE00000830220|ENSE00000765560|ENSE00000765559|ENSE00000765558|ENSE00000765557|ENSE00000412332…		0	PF02383|PF03372|PF08952	MALSKGLRLLGRLGAEGDCSVLLEARGRDDCLLFEAGTVATLAPEEKEVIKGQYGKLTDAYGCLGELRLKSGGTSLSFLVLVTGCTSVGRIPDAEIYKITATDFYPLQEEAKEEERLIALKKILSSGVFYFSWPNDGSRFDLTVRTQKQGDDSSEWGNSFFWNQLLHVPLRQHQVSCCDWLLKIICGVVTIRTVYASHKQAKACLVSRVSCERTGTRFHTRGVNDDGHVSNFVETEQMIYMDDGVSSFVQIRGSVPLFWEQPGLQVGSHHLRLHRGLEANAPAFDRHMVLLKEQYGQQVVVNLLGSRGGEEVLNRAFKKLLWASCHAGDTPMINFDFHQFAKGGKLEKLETLLRPQLKLHWEDFDVFTKGENVSPRFQKGTLRMNCLDCLDRTNTVQSF…	cytoplasmic	protein_coding	protein_coding	157982038	ENSE00001204724|ENSE00001760278|ENSE00001601992|ENSE00001739868		0	PF02383	XGRDDCLLFEAGTVATLAPEEKEVIKGQYGKLTDAYGCLGELRLKSGGTSLSFLVLVTGCTSVGRIPDAEIYKITATDFYPLQEEAKEEERLIALKKILSSGVFYFSWPNDGSRFDLTVRTQKQGDDSSEWGNSFF	cytoplasmic
32	TTN	CD8_C4-GZMK	CD8_C6-LAYN	TTN-214	TTN-205	FALSE	FALSE	TRUE	TRUE	FALSE	FALSE	TRUE	TRUE	FALSE	Tx1:PF00041|PF00069|PF02818|PF09042;Tx2:	protein_coding	protein_coding	178807423	ENSE00003502146|ENSE00003807606|ENSE00003810976|ENSE00003809662|ENSE00003809782|ENSE00003805863|ENSE00003803639|ENSE00003810843|ENSE00003803899|ENSE00003808716|ENSE00003809802|ENSE00003805623|ENSE00003801659|ENSE00003804455|ENSE00003810306|ENSE00003805296|ENSE00003806123|ENSE00003808554|ENSE00003804962|ENSE00003804165|ENSE00003802603|ENSE00003807963|ENSE00003808968|ENSE00003802614|ENSE00003811446…		0	PF00041|PF00041|PF00041|PF00041|PF00041|PF00041|PF00041|PF00041|PF00041|PF00041|PF00041|PF00041|PF00041|PF00041|PF00041|PF00041|PF00041|PF00041|PF00041|PF00041|PF00041|PF00041|PF00041|PF00041|PF00041|PF00041|PF00041|PF00041|PF00041|PF00041|PF00041|PF00041|PF00041|PF00041|PF00041|PF00041|PF00041|PF00041|PF00041|PF00041|PF00041|PF00041|PF00041|PF00041|PF00041|PF00041|PF00041|PF00041|PF00041|PF00041…	MTTQAPTFTQPLQSVVVLEGSTATFEAHISGFPVPEVSWFRDGQVISTSTLPGVQISFSDGRAKLTIPAVTKANSGRYSLKATNGSGQATSTAELLVKAETAPPNFVQRLQSMTVRQGSQVRLQVRVTGIPTPVVKFYRDGAEIQSSLDFQISQEGDLYSLLIAEAYPEDSGTYSVNATNSVGRATSTAELLVQGEEEVPAKKTKTIVSTAQISESRQTRIEKKIEAHFDARSIATVEMVIDGAAGQQLPHKTPPRIPPKPKSRSPTPPSIAAKAQLARQQSPSPIRHSPSPVRHVRAPTPSPVRSVSPAARISTSPIRSVRSPLLMRKTQASTVATGPEVPPPWKQEGYVASSSEAEMRETTLTTSTQIRTEERWEGRYGVQEQVTISGAAGAAASVS…	cytoplasmic	protein_coding	protein_coding	178830802	ENSE00003502146|ENSE00001626989|ENSE00001699844|ENSE00001642796|ENSE00001689067		0	PF07679	MTTQAPTFTQPLQSVVVLEGSTATFEAHISGFPVPEVSWFRDGQVIST	cytoplasmic
