## Supplemental Table 10 for "Landscape of transcript isoforms in single T cells infiltrating in non-small cell lung cancer"

### Sheet: Subcellular location shift
row.names	Gene name	Subtype1	Subtype2	Isotype of isoformA in subtype1	Isotype of isoformB in subtype2	Different transcript type?	Different biotype?	Different transcription start site (TSS)?	Different exons?	Different number of signal peptides?	Different number of transmembrane region?	Different number of domains?	Different protein sequences?	Different subcellular locations?	Different length of any protein domains?	Transcript type of isoformA	Biotype of isoformA	Transcription start site (TSS) of isoformA	Exon IDs of isoformA	Number of signal peptides of isoformA	Number of transmembrane regions of isoformA	Pfam domains of isoformA	Protein sequence of isoformA	Predicted subcellular location of isoformA	Transcript type of isoformB	Biotype of isoformB	Transcription start site (TSS) of isoformB	Exon IDs of isoformB	Number of signal peptides of isoformB	Number of transmembrane regions of isoformB	Pfam domains of isoformB	Protein sequence of isoformB	Predicted subcellular location of isoformB
1	ADAM12	CD4_C6-GZMA	CD4_C9-CTLA4	ADAM12-203	ADAM12-202	FALSE	FALSE	FALSE	TRUE	FALSE	TRUE	TRUE	TRUE	TRUE	Tx1:;Tx2:PF00200|PF08516	protein_coding	protein_coding	126388455	ENSE00001619808|ENSE00001191046|ENSE00001016209|ENSE00001384099|ENSE00000987786|ENSE00000987787|ENSE00003670886|ENSE00003491013|ENSE00001787888	SignalP-noTM	0	PF01421|PF01562	MAARPLPVSPARALLLALAGALLAPCEARGVSLWNQGRADEVVSASVGSGDLWIPVKSFDSKNHPEVLNIRLQRESKELIINLERNEGLIASSFTETHYLQDGTDVSLARNYTGHCYYHGHVRGYSDSAVSLSTCSGLRGLIVFENESYVLEPMKSATNRYKLFPAKKLKSVRGSCGSHHNTPNLAAKNVFPPPSQTWARRHKRETLKATKYVELVIVADNREFQRQGKDLEKVKQRLIEIANHVDKFYRPLNIRIVLVGVEVWNDMDKCSVSQDPFT	secreted	protein_coding	protein_coding	126388455	ENSE00001619808|ENSE00001191046|ENSE00001016209|ENSE00001382491|ENSE00001384099|ENSE00000987786|ENSE00000987787|ENSE00003670886|ENSE00001016215|ENSE00000987790|ENSE00001370088|ENSE00000987792|ENSE00003493807|ENSE00003562372|ENSE00001099930|ENSE00001099950|ENSE00001016219|ENSE00001016214|ENSE00001190983|ENSE00001016207|ENSE00001016218|ENSE00001191056|ENSE00001897502	SignalP-noTM	1	PF00200|PF01421|PF01562|PF08516	MAARPLPVSPARALLLALAGALLAPCEARGVSLWNQGRADEVVSASVGSGDLWIPVKSFDSKNHPEVLNIRLQRESKELIINLERNEGLIASSFTETHYLQDGTDVSLARNYTVILGHCYYHGHVRGYSDSAVSLSTCSGLRGLIVFENESYVLEPMKSATNRYKLFPAKKLKSVRGSCGSHHNTPNLAAKNVFPPPSQTWARRHKRETLKATKYVELVIVADNREFQRQGKDLEKVKQRLIEIANHVDKFYRPLNIRIVLVGVEVWNDMDKCSVSQDPFTSLHEFLDWRKMKLLPRKSHDNAQLVSGVYFQGTTIGMAPIMSMCTADQSGGIVMDHSDNPLGAAVTLAHELGHNFGMNHDTLDRGCSCQMAVEKGGCIMNASTGYPFPMVFSSCSRKD…	membrane
2	CCDC141	CD4_C8-FOXP3	CD4_C9-CTLA4	CCDC141-203	CCDC141-204	FALSE	FALSE	TRUE	TRUE	FALSE	TRUE		TRUE	TRUE		protein_coding	protein_coding	179050063	ENSE00001667176|ENSE00001585386|ENSE00001579686|ENSE00001583588|ENSE00001579941|ENSE00001577983|ENSE00003678185|ENSE00001580830|ENSE00001579354|ENSE00001588780|ENSE00001588127|ENSE00003477379|ENSE00003787053|ENSE00001694760|ENSE00001677384|ENSE00001700324|ENSE00001804520|ENSE00003785885|ENSE00001716502|ENSE00001637073|ENSE00001795888|ENSE00003667065|ENSE00003577683|ENSE00001859116		1	PF07679	MSSQGSPSVALSTTTVSSVAVQAGDSKIVIAVIKCGKWVQLQLAESQPNLLEIGSSQDETKKLLHDHELLLAKLKALEDRVWELLQEADKTAEENKDQSQVYDAMAETLGEAWAALVSMLERRTELLRLTSEFFENALEFAIKIDQAEDFLQNTHEFESAESLKSLLQLHEHHTKELLERSLALLNKSQQLTDFIEKFKCEGPNVNPELTQGAHSSCLKVDRLLELLQDRRRQLDKYLKQQWQELSQVLQICQWDQQENQVTCWFQKTIRNLQEQSLGSSLSDNEDRIHKQEELIIKAKEWNSAVEKLKSEALRILLSKDYVEKEHLQLSHQKLSQLQEEFGQLMVERNTWLKKANEFFNSANKAFDVLGRVEAYLKLLKSEGLSLAVLAVRHEELHRK…	membrane	protein_coding	protein_coding	179050086	ENSE00001585386|ENSE00001579686|ENSE00001583588|ENSE00001579941|ENSE00001577983|ENSE00001580830|ENSE00001579354|ENSE00001588780|ENSE00001588127|ENSE00003477379|ENSE00003787053|ENSE00001724236		0		MSSQGSPSVALSTTTVSSVAVQAGDSKIVIAVIKCGKWVQLQLAESQPNLLEIGSSQDETKKLLHDHELLLAKLKALEDRVWELLQEADKTAEENKDQSQVYDAMAETLGEAWAALVSMLERRTELLRLTSEFFENALEFAIKIDQAEDFLQNTHEFESAESLKSLLQLHEHHTKELLERSLALLNKSQQLTDFIEKFKCEGPNVNPELTQGAHSSCLKVDRLLELLQDRRRQLDKYLKQQWQELSQVLQICQWDQQENQVTCWFQKTIRNLQEQSLGSSLSDNEDRIHKQEELIIKAKAFDVLGRVEAYLKLLKSEGLSLAVLAVRHEELHRKIKDCTTDALQKGQTLISQVDSCSSQVSGIHEMMGCIKRRVDHLTEQCSAHKEYALKKQQLTASVE…	cytoplasmic
3	CCL28	CD4_C1-CCR7	CD4_C9-CTLA4	CCL28-201	CCL28-203	FALSE	FALSE	TRUE	TRUE	TRUE	FALSE	FALSE	TRUE	TRUE	FALSE	protein_coding	protein_coding	43412391	ENSE00003589646|ENSE00001489205|ENSE00001888938	SignalP-noTM	0	PF00048	MQQRGLAIVALAVCAALHASEAILPIASSCCTEVSHHISRRLLERVNMCRIQRADGDCDLAAVILHVKRRRICVSPHNHTVKQWMKVQAAKKNGKGNVCHRKKHHGKRNSNRAHQGKHETYGHKTPY	secreted	protein_coding	protein_coding	43397264	ENSE00002020825|ENSE00003469663|ENSE00002025946		0	PF00048	MCRIQRADGDCDLAAVILHVKRRRICVSPHNHTVKQWMKVQAAKKNGKGNVCHRKKHHGKRNSNRAHQGKHETYGHKTPY	cytoplasmic
4	CD48	CD4_C2-ANXA1	CD4_C3-GNLY	CD48-202	CD48-203	FALSE	FALSE	TRUE	TRUE	FALSE	TRUE	FALSE	TRUE	TRUE	FALSE	protein_coding	protein_coding	160711851	ENSE00001920767|ENSE00001166183|ENSE00001166175|ENSE00001446197	SignalP-noTM	1	PF07686|PF13895	MCSRGWDSCLALELLLLPLSLLVTSIQGHLVHMTVVSGSNVTLNISESLPENYKQLTWFYTFDQKIVEWDSRKSKYFESKFKGRVRLDPQSGALYISKVQKEDNSTYIMRVLKKTGNEQEWKIKLQVLDPVPKPVIKIEKIEDMDDNCYLKLSCVIPGESVNYTWYGDKRPFPKELQNSVLETTLMPHNYSRCYTCQVSNSVSSKNGTVCLSPPCTLARSFGVEWIASWLVVTVPTILGLLLT	membrane	protein_coding	protein_coding	160711831	ENSE00001166183|ENSE00003740227|ENSE00003722131	SignalP-noTM	0	PF07686|PF13895	MCSRGWDSCLALELLLLPLSLLVTSIQGHLVHMTVVSGSNVTLNISESLPENYKQLTWFYTFDQKIVEWDSRKSKYFESKFKGRVRLDPQSGALYISKVQKEDNSTYIMRVLKKTGNEQEWKIKLQVLDPVPKPVIKIEKIEDMDDNCYLKLSCVIPGESVNYTWYGDKRPFPKELQNSVLETTLMPHNYSRCYTCQVSNSVSSKNGTVCLSPPCTLGKKDPWELRGAQGNWSCFEQRKAGGPIQPPCTVWW	secreted
5	CNST	CD4_C8-FOXP3	CD4_C9-CTLA4	CNST-203	CNST-201	FALSE	FALSE	TRUE	TRUE	FALSE	TRUE		TRUE	TRUE		protein_coding	protein_coding	246566446	ENSE00001834878|ENSE00003475396|ENSE00003660300|ENSE00003598786|ENSE00001069233|ENSE00001069230|ENSE00003583891|ENSE00003575104|ENSE00001125874|ENSE00001125864|ENSE00001441892		1	PF15281	MDDSDTPTYYLQIEPQDGCHPGDSVERSVTCLPSASDENENQLDGDGHEHLTSSDSAMGKPQVSEQDSLNNNESCTLSCEVAAGENLQNTLCEASRDEQAFLGKDKKIPGKRSPRSKKGTAKKIPPGLFSGDIAPLMQEKVLSAVTYAVDDEEAAEVNANEQPEAPKLVLQSLFSLIRGEVEQLDSRALPLCLHQIAESYFQEEDYEKAMKFIQLERLYHEQLLANLSAIQEQWETKWKTVQPHTVTALRNSEKGFNGEDFERLTKICATHQDPLLSKHKIAAVEKSQERKCSTQLLVSEDPKEGGATTKESESKTCLGTESSKESQHTVEPLGSSPCCHQMDVQTDSPSLSVTAGKDHMEELLCSAEATLALHTQSSETAGSPSGPDSSEDACEDDSR…	membrane	protein_coding	protein_coding	246566514	ENSE00003475396|ENSE00001441889|ENSE00003534863|ENSE00001441887		0		MDDSDTPTYYLQIEPQDGCHPGDSVERSVTCLPSASDENENQLDGDGHEHLTSSDSAMGKPQVSEQDSLNNNESCTLSCEVAAGENLQNTLCEASRDEQAFLGKDKKIPGKRSPRSKKGTAKKIPPDSRILFPGGGL	cytoplasmic
6	CSGALNACT1	CD4_C1-CCR7	CD4_C8-FOXP3	CSGALNACT1-216	CSGALNACT1-202	TRUE	FALSE	TRUE	TRUE	FALSE	TRUE		TRUE	TRUE		protein_coding	protein_coding	19757305	ENSE00001376899|ENSE00002109087|ENSE00002133223		0		MMMVRRGLLAWISR	cytoplasmic	nonsense_mediated_decay	protein_coding	19682761	ENSE00001376899|ENSE00001391788|ENSE00003461177|ENSE00001670332|ENSE00003648870|ENSE00003536977|ENSE00003538194|ENSE00003615697|ENSE00003559392|ENSE00003498655		1	PF05679	MMMVRRGLLAWISRVVVLLVLLCCAISVLYMLACTPKGDEEQLALPRANSPTGKEGYQAVLQEWEEQHRNYVSSLKRQIAQLKEELQERSEQLRNGQYQASDAAGLGLDRSPPEKTQADLLAFLHSQVDKAEVNAGVKLATEYAAVPFDSFTLQKVYQLETGLTRHPEEKPVRKDKRDELVEAIESALETLNSPAENSPNHRPYTASDFIEGIYRTERDKGTLYELTFKGDHKHEFKRLILFRPFGPIMKVKNEKLNMANTLINVIVPLAKRVDKFRQFMQNFRPADEVFRCVPLSP	membrane
7	CSGALNACT1	CD4_C1-CCR7	CD4_C8-FOXP3	CSGALNACT1-216	CSGALNACT1-203	FALSE	FALSE	TRUE	TRUE	FALSE	TRUE		TRUE	TRUE		protein_coding	protein_coding	19757305	ENSE00001376899|ENSE00002109087|ENSE00002133223		0		MMMVRRGLLAWISR	cytoplasmic	protein_coding	protein_coding	19602495	ENSE00001658420|ENSE00001376899|ENSE00001631036|ENSE00001391788|ENSE00003461177|ENSE00003472723|ENSE00003593461|ENSE00003531719|ENSE00003683029|ENSE00003595388		1	PF05679	MMMVRRGLLAWISRVVVLLVLLCCAISVLYMLACTPKGDEEQLALPRANSPTGKEGYQAVLQEWEEQHRNYVSSLKRQIAQLKEELQERSEQLRNGQYQASDAAGLGLDRSPPEKTQADLLAFLHSQVDKAEVNAGVKLATEYAAVPFDSFTLQKVYQLETGLTRHPEEKPVRKDKRDELVEAIESALETLNSPAENSPNHRPYTASDFIEGIYRTERDKGTLYELTFKGDHKHEFKRLILFRPFGPIMKVKNEKLNMANTLINVIVPLAKRVDKFRQFMQNFREMCIEQDGRVHLTVVYFGKEEINEVKGILENTSKAANFRNFTFIQLNGEFSRGKGLDVGARFWKGSNVLLFFCDVDIYFTSEFLNTCRLNTQPGKKVFYPVLFSQYNPGIIYGHH…	membrane
8	CSGALNACT1	CD4_C1-CCR7	CD4_C9-CTLA4	CSGALNACT1-216	CSGALNACT1-203	FALSE	FALSE	TRUE	TRUE	FALSE	TRUE		TRUE	TRUE		protein_coding	protein_coding	19757305	ENSE00001376899|ENSE00002109087|ENSE00002133223		0		MMMVRRGLLAWISR	cytoplasmic	protein_coding	protein_coding	19602495	ENSE00001658420|ENSE00001376899|ENSE00001631036|ENSE00001391788|ENSE00003461177|ENSE00003472723|ENSE00003593461|ENSE00003531719|ENSE00003683029|ENSE00003595388		1	PF05679	MMMVRRGLLAWISRVVVLLVLLCCAISVLYMLACTPKGDEEQLALPRANSPTGKEGYQAVLQEWEEQHRNYVSSLKRQIAQLKEELQERSEQLRNGQYQASDAAGLGLDRSPPEKTQADLLAFLHSQVDKAEVNAGVKLATEYAAVPFDSFTLQKVYQLETGLTRHPEEKPVRKDKRDELVEAIESALETLNSPAENSPNHRPYTASDFIEGIYRTERDKGTLYELTFKGDHKHEFKRLILFRPFGPIMKVKNEKLNMANTLINVIVPLAKRVDKFRQFMQNFREMCIEQDGRVHLTVVYFGKEEINEVKGILENTSKAANFRNFTFIQLNGEFSRGKGLDVGARFWKGSNVLLFFCDVDIYFTSEFLNTCRLNTQPGKKVFYPVLFSQYNPGIIYGHH…	membrane
9	DHRS3	CD4_C1-CCR7	CD4_C4-CD69	DHRS3-202	DHRS3-204	FALSE	FALSE	TRUE	TRUE	FALSE	TRUE		TRUE	TRUE		protein_coding	protein_coding	12616795	ENSE00001890764|ENSE00003503000|ENSE00003584135|ENSE00001956577		0		MGTECHYFICDVGNREEVYQTAKAVREKVSQPLSPTEAGDGGPEDSGSCAAQPGPPPPPMDNACPRYLEKHTSTGCTRGDP	cytoplasmic	protein_coding	protein_coding	12617731	ENSE00003733466|ENSE00003588756|ENSE00001065784|ENSE00003791105|ENSE00003713165|ENSE00003713848		1	PF00106	MVWKRLGALVMFPLQMIYLVVKAAVGLVLPAKLRDLSRENVLITGGGRGIGRQLAREFAERGARKIVLWGRTEKCLKETTEEIRQMGTECHYFICDVGNREEVYQTAKAVREKVGDITILVNNAAVVHGKSLMDSDDDALLKSQHINTLGQFWTTKAFLPRMLELQNGHIVCLNSVLALSAIPGAIDYCTSKASAFAFMESLTLGLLDCPGVSATTVLPFHTSTEMFQGMRVRFPNLFPPLKPETVARRTVEAVQLNQALLLLPWTMHALVILKSILPQAALEEIHKFSGTYTCMNTFKGRT	membrane
10	DHRS3	CD4_C1-CCR7	CD4_C6-GZMA	DHRS3-202	DHRS3-204	FALSE	FALSE	TRUE	TRUE	FALSE	TRUE		TRUE	TRUE		protein_coding	protein_coding	12616795	ENSE00001890764|ENSE00003503000|ENSE00003584135|ENSE00001956577		0		MGTECHYFICDVGNREEVYQTAKAVREKVSQPLSPTEAGDGGPEDSGSCAAQPGPPPPPMDNACPRYLEKHTSTGCTRGDP	cytoplasmic	protein_coding	protein_coding	12617731	ENSE00003733466|ENSE00003588756|ENSE00001065784|ENSE00003791105|ENSE00003713165|ENSE00003713848		1	PF00106	MVWKRLGALVMFPLQMIYLVVKAAVGLVLPAKLRDLSRENVLITGGGRGIGRQLAREFAERGARKIVLWGRTEKCLKETTEEIRQMGTECHYFICDVGNREEVYQTAKAVREKVGDITILVNNAAVVHGKSLMDSDDDALLKSQHINTLGQFWTTKAFLPRMLELQNGHIVCLNSVLALSAIPGAIDYCTSKASAFAFMESLTLGLLDCPGVSATTVLPFHTSTEMFQGMRVRFPNLFPPLKPETVARRTVEAVQLNQALLLLPWTMHALVILKSILPQAALEEIHKFSGTYTCMNTFKGRT	membrane
11	EBP	CD4_C3-GNLY	CD4_C9-CTLA4	EBP-203	EBP-205	FALSE	FALSE	TRUE	TRUE	FALSE	TRUE			TRUE		protein_coding	protein_coding	48521856	ENSE00000979000|ENSE00003520176|ENSE00003612113|ENSE00001345669|ENSE00001685048|ENSE00001595097		0			cytoplasmic	protein_coding	protein_coding	48521158	ENSE00001882651|ENSE00000979000|ENSE00003520176|ENSE00003612113|ENSE00001938779		5	PF05241	MTTNAGPLHPYWPQHLRLDNFVPNDRPTWHILAGLFSVTGVLVVTTWLLSGRAAVVPLGTWRRLSLCWFAVCGFIHLVIEGWFVLYYEDLLGDQAFLSQLWKEYAKGDSRYILGDNFTVCMETITACLWGPLSLWVVIAFLRQHPLRFILQLVVSVGQIYGDVLYFLTEHRDGFQHGELGHPLYFWFYFVFMNALWLVLPGVLVLDAVKHLTHAQSTLDAKATKAKSKKN	membrane
12	EPHA4	CD4_C2-ANXA1	CD4_C4-CD69	EPHA4-214	EPHA4-201	FALSE	FALSE	TRUE	TRUE	FALSE	TRUE	TRUE	TRUE	TRUE	Tx1:;Tx2:PF00041|PF07647|PF07714|PF14575	protein_coding	protein_coding	221572358	ENSE00003635997|ENSE00001737974|ENSE00002293485	SignalP-noTM	0	PF01404	MAGIFYFALFSCLFGICDAVTGSRVYPANEVTLLDSRSVQGELGWIASPLEGGWEEVSIMDEKNTPIRTYQVCNVMEPSQNNWLRTDWITREGAQRVYIEIKFTLRDCNSLPGVMGTCKETFNLYYYESDNDKERFIRENQFVKIDTIA	secreted	protein_coding	protein_coding	221572290	ENSE00003635997|ENSE00000965134|ENSE00000922395|ENSE00000922394|ENSE00000922393|ENSE00000922392|ENSE00000922391|ENSE00000922390|ENSE00000922389|ENSE00000922388|ENSE00000922387|ENSE00000922386|ENSE00002356511|ENSE00000922384|ENSE00003504240|ENSE00001147202|ENSE00001147196|ENSE00001336073	SignalP-noTM	1	PF00041|PF00041|PF01404|PF07647|PF07714|PF14575	MAGIFYFALFSCLFGICDAVTGSRVYPANEVTLLDSRSVQGELGWIASPLEGGWEEVSIMDEKNTPIRTYQVCNVMEPSQNNWLRTDWITREGAQRVYIEIKFTLRDCNSLPGVMGTCKETFNLYYYESDNDKERFIRENQFVKIDTIAADESFTQVDIGDRIMKLNTEIRDVGPLSKKGFYLAFQDVGACIALVSVRVFYKKCPLTVRNLAQFPDTITGADTSSLVEVRGSCVNNSEEKDVPKMYCGADGEWLVPIGNCLCNAGHEERSGECQACKIGYYKALSTDATCAKCPPHSYSVWEGATSCTCDRGFFRADNDAASMPCTRPPSAPLNLISNVNETSVNLEWSSPQNTGGRQDISYNVVCKKCGAGDPSKCRPCGSGVHYTPQQNGLKTTKVS…	membrane
13	FAM177A1	CD4_C4-CD69	CD4_C9-CTLA4	FAM177A1-206	FAM177A1-207	TRUE	FALSE	TRUE	TRUE	TRUE	FALSE		TRUE	TRUE		nonsense_mediated_decay	protein_coding	35046681	ENSE00002507274|ENSE00003692161|ENSE00003533639|ENSE00003247547		0		XLRGPLF	cytoplasmic	protein_coding	protein_coding	35046453	ENSE00002504743|ENSE00002476199	SignalP-noTM	0		MEVGLPAITLFLTSASSPVVATTMDQEPVGGVERGEAVAASGAAAAAAFGESAGQNLTLLPRLKFMARSRLAATSTSRVQAILLPQPPV	secreted
14	FAM19A2	CD4_C8-FOXP3	CD4_C9-CTLA4	FAM19A2-201	FAM19A2-216	FALSE	FALSE	TRUE	TRUE	FALSE	TRUE	FALSE	TRUE	TRUE	FALSE	protein_coding	protein_coding	62192842	ENSE00002317938|ENSE00003567540|ENSE00003785929|ENSE00003514660|ENSE00002326825		0	PF12020	MSKRYLQKATKGKLLIIIFIVTLWGKVVSSANHHKAHHVKTGTCEVVALHRCCNKNKIEERSQTVKCSCFPGQVAGTTRAAPSCVDASIVEQKWWCHMQPCLEGEECKVLPDRKGWSCSSGNKVKTTRVTH	cytoplasmic	protein_coding	protein_coding	62260170	ENSE00003785929|ENSE00002337177|ENSE00003516413|ENSE00003647527|ENSE00002349871		1	PF12020	MMSKRYLQKATKGKLLIIIFIVTLWGKVVSSANHHKAHHVKTGTCEVVALHRCCNKNKIEERSQTVKCSCFPGQVAGTTRAAPSCVDASIVEQKWWCHMQPCLEGEECKV	membrane
15	FBLN7	CD4_C4-CD69	CD4_C9-CTLA4	FBLN7-201	FBLN7-202	FALSE	FALSE	TRUE	TRUE	TRUE	FALSE	TRUE	TRUE	TRUE	Tx1:;Tx2:PF00008|PF00084	protein_coding	protein_coding	112181883	ENSE00000963780|ENSE00001071590|ENSE00001294595|ENSE00001663240		0	PF07645|PF07645	AGSARTLGTARGGHGAGKGLSPTALLPARVASCARSQKAWPLCIIDVNECELYGQEGRPRLCMHACVNTPGSYRCTCPGGYRTLADGKSCEDVDECVGLQPVCPQGTTCINTGGSFQCVSPECPEGSGNVSYVKTSPFQCERNPCPMDSRPCRHLPKTISFHYLSLPSNLKTPITLFRMATASAPGRAGPNSLRFGIVGGNSRGHFVMQRSDRQTGDLILVQNLEGPQTLEVDVDMSEYLDRSFQANHVSKVTIFVSPYDF	cytoplasmic	protein_coding	protein_coding	112138385	ENSE00001252519|ENSE00003542972|ENSE00003461848|ENSE00001009516|ENSE00001009514|ENSE00000963780|ENSE00001071590|ENSE00001310253	SignalP-noTM	0	PF00008|PF00084|PF07645|PF07645	MVPSSPRALFLLLLILACPEPRASQNCLSKQQLLSAIRQLQQLLKGQETRFAEGIRHMKSRLAALQNSVGRVGPDALPVSCPALNTPADGRKFGSKYLVDHEVHFTCNPGFRLVGPSSVVCLPNGTWTGEQPHCRGISECSSQPCQNGGTCVEGVNQYRCICPPGRTGNRCQHQAQTAAPEGSVAGDSAFSRAPRCAQVERAQHCSCEAGFHLSGAAGDSVCQDVNECELYGQEGRPRLCMHACVNTPGSYRCTCPGGYRTLADGKSCEDVDECVGLQPVCPQGTTCINTGGSFQCVSPECPEGSGNVSYVKTSPFQCERNPCPMDSRPCRHLPKTISFHYLSLPSNLKTPITLFRMATASAPGRAGPNSLRFGIVGGNSRGHFVMQRSDRQTGDLILV…	secreted
16	FBLN7	CD4_C7-CXCL13	CD4_C9-CTLA4	FBLN7-201	FBLN7-202	FALSE	FALSE	TRUE	TRUE	TRUE	FALSE	TRUE	TRUE	TRUE	Tx1:;Tx2:PF00008|PF00084	protein_coding	protein_coding	112181883	ENSE00000963780|ENSE00001071590|ENSE00001294595|ENSE00001663240		0	PF07645|PF07645	AGSARTLGTARGGHGAGKGLSPTALLPARVASCARSQKAWPLCIIDVNECELYGQEGRPRLCMHACVNTPGSYRCTCPGGYRTLADGKSCEDVDECVGLQPVCPQGTTCINTGGSFQCVSPECPEGSGNVSYVKTSPFQCERNPCPMDSRPCRHLPKTISFHYLSLPSNLKTPITLFRMATASAPGRAGPNSLRFGIVGGNSRGHFVMQRSDRQTGDLILVQNLEGPQTLEVDVDMSEYLDRSFQANHVSKVTIFVSPYDF	cytoplasmic	protein_coding	protein_coding	112138385	ENSE00001252519|ENSE00003542972|ENSE00003461848|ENSE00001009516|ENSE00001009514|ENSE00000963780|ENSE00001071590|ENSE00001310253	SignalP-noTM	0	PF00008|PF00084|PF07645|PF07645	MVPSSPRALFLLLLILACPEPRASQNCLSKQQLLSAIRQLQQLLKGQETRFAEGIRHMKSRLAALQNSVGRVGPDALPVSCPALNTPADGRKFGSKYLVDHEVHFTCNPGFRLVGPSSVVCLPNGTWTGEQPHCRGISECSSQPCQNGGTCVEGVNQYRCICPPGRTGNRCQHQAQTAAPEGSVAGDSAFSRAPRCAQVERAQHCSCEAGFHLSGAAGDSVCQDVNECELYGQEGRPRLCMHACVNTPGSYRCTCPGGYRTLADGKSCEDVDECVGLQPVCPQGTTCINTGGSFQCVSPECPEGSGNVSYVKTSPFQCERNPCPMDSRPCRHLPKTISFHYLSLPSNLKTPITLFRMATASAPGRAGPNSLRFGIVGGNSRGHFVMQRSDRQTGDLILV…	secreted
17	FCMR	CD4_C4-CD69	CD4_C8-FOXP3	FCMR-208	FCMR-201	FALSE	FALSE	TRUE	TRUE	TRUE	TRUE	FALSE	TRUE	TRUE	FALSE	protein_coding	protein_coding	206921997	ENSE00001443466|ENSE00002346107|ENSE00002194750		0	PF07686	MDFWLWPLYFLPEMESCCVAQDGLELVALSDPPGSASQSAGITVSGALRILPEVKVEGELGGSVTIKCPLPEMHVRIYLCREMAGSGTCGTVVSTTNFIKAEYKGRVTLKQYPRKNLFLVEVTQLTESDSGVYACGAGMNT	cytoplasmic	protein_coding	protein_coding	206921998	ENSE00001809929|ENSE00001069593|ENSE00003583293|ENSE00003483940|ENSE00003663941|ENSE00003577076|ENSE00003583262|ENSE00001920129	SignalP-noTM	1	PF07686	MDFWLWPLYFLPVSGALRILPEVKVEGELGGSVTIKCPLPEMHVRIYLCREMAGSGTCGTVVSTTNFIKAEYKGRVTLKQYPRKNLFLVEVTQLTESDSGVYACGAGMNTDRGKTQKVTLNVHSEYEPSWEEQPMPETPKWFHLPYLFQMPAYASSSKFVTRVTTPAQRGKVPPVHHSSPTTQITHRPRVSRASSVAGDKPRTFLPSTTASKISALEGLLKPQTPSYNHHTRLHRQRALDYGSQSGREGQGFHILIPTILGLFLLALLGLVVKRAVERRKALSRRARRLAVRMRALESSQRPRGSPRPRSQNNIYSACPRRARGADAAGTGEAPVPGPGAPLPPAPLQVSESPWLHAPSLKTSCEYVSLYHQPAAMMEDSDSDDYINVPA	membrane
18	FNDC3B	CD4_C3-GNLY	CD4_C9-CTLA4	FNDC3B-201	FNDC3B-204	FALSE	FALSE	TRUE	TRUE	FALSE	TRUE		TRUE	TRUE		protein_coding	protein_coding	172040554	ENSE00003656770|ENSE00003666241|ENSE00003629013|ENSE00003692446|ENSE00003575847|ENSE00003658189|ENSE00003494912|ENSE00003669054|ENSE00003524120|ENSE00003520920|ENSE00003531446|ENSE00003622762|ENSE00003547557|ENSE00003655827|ENSE00001211922|ENSE00000968103|ENSE00000826246|ENSE00000826247|ENSE00000780527|ENSE00003469931|ENSE00000780525|ENSE00000780523|ENSE00000780522|ENSE00000780521|ENSE00001674951…		1	PF00041|PF00041|PF00041|PF00041|PF00041|PF00041|PF00041|PF00041|PF00041	MYVTMMMTDQIPLELPPLLNGEVAMMPHLVNGDAAQQVILVQVNPGETFTIRAEDGTLQCIQGPAEVPMMSPNGSIPPIHVPPGYISQVIEDSTGVRRVVVTPQSPECYPPSYPSAMSPTHHLPPYLTHHPHFIHNSHTAYYPPVTGPGDMPPQFFPQHHLPHTIYGEQEIIPFYGMSTYITREDQYSKPPHKKLKDRQIDRQNRLNSPPSSIYKSSCTTVYNGYGKGHSGGSGGGGSGSGPGIKKTERRARSSPKSNDSDLQEYELEVKRVQDILSGIEKPQVSNIQARAVVLSWAPPVGLSCGPHSGLSFPYSYEVALSDKGRDGKYKIIYSGEELECNLKDLRPATDYHVRVYAMYNSVKGSCSEPVSFTTHSCAPECPFPPKLAHRSKSSLTLQW…	membrane	protein_coding	protein_coding	172039628	ENSE00001512816|ENSE00003656770|ENSE00003666241|ENSE00001697961		0		MYVTMMMTDQIPLELPPLLNGEVAMMPHLVNGDAAQQVILVQVNPGETFTIRAEDGTLQCIQDEVVKRACD	cytoplasmic
19	HACD1	CD4_C8-FOXP3	CD4_C9-CTLA4	HACD1-202	HACD1-201	FALSE	FALSE	TRUE	TRUE	FALSE	TRUE		TRUE	TRUE		protein_coding	protein_coding	17617377	ENSE00001907350|ENSE00002529135|ENSE00002453309|ENSE00002467042|ENSE00003473310|ENSE00003688862|ENSE00001121114		4	PF04387	MGRLTEAAAAGSGSRAAGWAGSPPTLLPLSPTSPRCAATMASSDEDGTNGGASEAGEDREAPGERRRLGVLATAWLTFYDIAMTAGWLVLAIAMVRFYMEKGTHRGLYKSIQKTLKFFQTFALLEIVHCLIGIVPTSVIVTGVQVSSRIFMVWLITHSIKPIQNEESVVLFLVAWTVTEITRYSFYTFSLLDHLPYFIKWARYNFFIILYPVGVAGELLTIYAALPHVKKTGMFSIRLPNKYNVSFDYYYFLLITMASYIPLFPQLYFHMLRQRRKVLHGEVIVEKDD	membrane	protein_coding	protein_coding	17617367	ENSE00001907529|ENSE00001844582		0		MGRLTEAAAAGSGSRAAGWAGSPPTLLPLSPTSPRCAATMASSDEDGTNGGASEAGEDREAPGERRRLGVLATAWLTFYDIAMTAGRRLILSPRLECIGAISAHCQPQPPEFKRFSCLGLRSSWDYKRGPPRPINFCIFGRDRVSPCWPGWSRTPDLK	cytoplasmic
20	HACD1	CD4_C8-FOXP3	CD4_C9-CTLA4	HACD1-203	HACD1-201	FALSE	FALSE	TRUE	TRUE	FALSE	TRUE		TRUE	TRUE		protein_coding	protein_coding	17617235	ENSE00002529135|ENSE00002453309|ENSE00002467042|ENSE00001864805|ENSE00001913506		2	PF04387	XCAATMASSDEDGTNGGASEAGEDREAPGERRRLGVLATAWLTFYDIAMTAGWLVLAIAMVRFYMEKGTHRGLYKSIQKTLKFFQTFALLEIVHCLIGIVPTSVIVTGVQVSSRIFMVWLITHSIKPIQNEESVVLFLVAWTVTEITRYSFYTFSLLDHLPYFIKWARWRYLAV	membrane	protein_coding	protein_coding	17617367	ENSE00001907529|ENSE00001844582		0		MGRLTEAAAAGSGSRAAGWAGSPPTLLPLSPTSPRCAATMASSDEDGTNGGASEAGEDREAPGERRRLGVLATAWLTFYDIAMTAGRRLILSPRLECIGAISAHCQPQPPEFKRFSCLGLRSSWDYKRGPPRPINFCIFGRDRVSPCWPGWSRTPDLK	cytoplasmic
21	HTRA1	CD4_C6-GZMA	CD4_C7-CXCL13	HTRA1-201	HTRA1-202	FALSE	FALSE	TRUE	TRUE	TRUE	FALSE	TRUE	TRUE	TRUE	Tx1:PF00219|PF07648;Tx2:	protein_coding	protein_coding	122461525	ENSE00001448527|ENSE00001727698|ENSE00001656483|ENSE00001691312|ENSE00001099158|ENSE00001099160|ENSE00001099153|ENSE00001099157|ENSE00001608082	SignalP-noTM	0	PF00219|PF00595|PF07648|PF13365	MQIPRAALLPLLLLLLAAPASAQLSRAGRSAPLAAGCPDRCEPARCPPQPEHCEGGRARDACGCCEVCGAPEGAACGLQEGPCGEGLQCVVPFGVPASATVRRRAQAGLCVCASSEPVCGSDANTYANLCQLRAASRRSERLHRPPVIVLQRGACGQGQEDPNSLRHKYNFIADVVEKIAPAVVHIELFRKLPFSKREVPVASGSGFIVSEDGLIVTNAHVVTNKHRVKVELKNGATYEAKIKDVDEKADIALIKIDHQGKLPVLLLGRSSELRPGEFVVAIGSPFSLQNTVTTGIVSTTQRGGKELGLRNSDMDYIQTDAIINYGNSGGPLVNLDGEVIGINTLKVTAGISFAIPSDKIKKFLTESHDRQAKGKAITKKKYIGIRMMSLTSSKAKELK…	secreted	protein_coding	protein_coding	122506691	ENSE00001691312|ENSE00001099158|ENSE00001099160|ENSE00001099153|ENSE00001099157|ENSE00001448520		0	PF00595|PF13365	GKLPVLLLGRSSELRPGEFVVAIGSPFSLQNTVTTGIVSTTQRGGKELGLRNSDMDYIQTDAIINYGNSGGPLVNLDGEVIGINTLKVTAGISFAIPSDKIKKFLTESHDRQAKGKAITKKKYIGIRMMSLTSSKAKELKDRHRDFPDVISGAYIIEVIPDTPAEAGGLKENDVIISINGQSVVSANDVSDVIKRESTLNMVVRRGNEDIMITVIPEEIDP	cytoplasmic
22	IL7R	CD4_C1-CCR7	CD4_C9-CTLA4	IL7R-201	IL7R-205	FALSE	FALSE	TRUE	TRUE	FALSE	TRUE		TRUE	TRUE		protein_coding	protein_coding	35856849	ENSE00002067496|ENSE00003667135|ENSE00001130282|ENSE00001130274|ENSE00001130269|ENSE00003666759|ENSE00003475448|ENSE00001805007	SignalP-noTM	1	PF00041	MTILGTTFGMVFSLLQVVSGESGYAQNGDLEDAELDDYSFSCYSQLEVNGSQHSLTCAFEDPDVNITNLEFEICGALVEVKCLNFRKLQEIYFIETKKFLLIGKSNICVKVGEKSLTCKKIDLTTIVKPEAPFDLSVVYREGANDFVVTFNTSHLQKKYVKVLMHDVAYRQEKDENKWTHVNLSSTKLTLLQRKLQPAAMYEIKVRSIPDHYFKGFWSEWSPSYYFRTPEINNSSGEMDPILLTISILSFFSVALLVILACVLWKKRIKPIVWPSLPDHKKTLEHLCKKPRKNLNVSFNPESFLDCQIHRVDDIQARDEVEGFLQDTFPQQLEESEKQRLGGDVQSPNCPSEDVVITPESFGRDSSLTCLAGNVSACDAPILSSSRSLDCRESGKNGPH…	membrane	protein_coding	protein_coding	35852695	ENSE00002075184|ENSE00002023821|ENSE00002068024|ENSE00002074956	SignalP-noTM	0		MTILGTTFGMVFSLLQVVSGESGYAQNGDLEDAELDDYSFSCYSQLEVNGSQHSLTCAF	secreted
23	LDLR	CD4_C6-GZMA	CD4_C9-CTLA4	LDLR-201	LDLR-205	FALSE	FALSE	TRUE	TRUE	TRUE	TRUE	FALSE	TRUE	TRUE	FALSE	protein_coding	protein_coding	11090599	ENSE00003652639|ENSE00000637942|ENSE00000713271|ENSE00003459462|ENSE00003652685|ENSE00003648864|ENSE00003560915|ENSE00003515676|ENSE00003509370|ENSE00003604878|ENSE00003482036|ENSE00003464579|ENSE00003463530|ENSE00003501255|ENSE00003629410|ENSE00003680438|ENSE00002564945|ENSE00001186697		1	PF00057|PF00057|PF00057|PF00057|PF00057|PF00057|PF00057|PF00058|PF00058|PF00058|PF00058|PF00058|PF07645|PF14670|PF14670	XGRPGVPPRFLSQRRRQVPGPRSRLRDIHESPSVILGPPGEVPGFRCALWRHLRPHLVLGGALAPPAPIKFTEGPPATLKASVPYEVETLPQNLPAPPWSAAEIFSHVGDRCERNEFQCQDGKCISYKWVCDGSAECQDGSDESQETCLSVTCKSGDFSCGGRVNRCIPQFWRCDGQVDCDNGSDEQGCPPKTCSQDEFRCHDGKCISRQFVCDSDRDCLDGSDEASCPVLTCGPASFQCNSSTCIPQLWACDNDPDCEDGSDEWPQRCRGLYVFQGDSSPCSAFEFHCLSGECIHSSWRCDGGPDCKDKSDEENCAVATCRPDEFQCSDGNCIHGSRQCDREYDCKDMSDEVGCVNVTLCEGPNKFKCHSGECITLDKVCNMARDCRDWSDEPIKECG…	membrane	protein_coding	protein_coding	11089462	ENSE00003652639|ENSE00000637942|ENSE00000713271|ENSE00003459462|ENSE00003652685|ENSE00003648864|ENSE00003560915|ENSE00003515676|ENSE00003509370|ENSE00003604878|ENSE00003482036|ENSE00003464579|ENSE00003463530|ENSE00003501255|ENSE00003629410|ENSE00002550594|ENSE00002544157|ENSE00002548354	SignalP-noTM	0	PF00057|PF00057|PF00057|PF00057|PF00057|PF00057|PF00057|PF00058|PF00058|PF00058|PF00058|PF00058|PF07645|PF14670|PF14670	MGPWGWKLRWTVALLLAAAGTAVGDRCERNEFQCQDGKCISYKWVCDGSAECQDGSDESQETCLSVTCKSGDFSCGGRVNRCIPQFWRCDGQVDCDNGSDEQGCPPKTCSQDEFRCHDGKCISRQFVCDSDRDCLDGSDEASCPVLTCGPASFQCNSSTCIPQLWACDNDPDCEDGSDEWPQRCRGLYVFQGDSSPCSAFEFHCLSGECIHSSWRCDGGPDCKDKSDEENCAVATCRPDEFQCSDGNCIHGSRQCDREYDCKDMSDEVGCVNVTLCEGPNKFKCHSGECITLDKVCNMARDCRDWSDEPIKECGTNECLDNNGGCSHVCNDLKIGYECLCPDGFQLVAQRRCEDIDECQDPDTCSQLCVNLEGGYKCQCEEGFQLDPHTKACKAVGSIA…	secreted
24	LDLR	CD4_C6-GZMA	CD4_C9-CTLA4	LDLR-208	LDLR-205	FALSE	FALSE	TRUE	TRUE	FALSE	TRUE	FALSE	TRUE	TRUE	FALSE	protein_coding	protein_coding	11089362	ENSE00001263526|ENSE00003652639|ENSE00000637942|ENSE00000713271|ENSE00003459462|ENSE00003652685|ENSE00003648864|ENSE00003560915|ENSE00003515676|ENSE00003509370|ENSE00003604878|ENSE00003482036|ENSE00003464579|ENSE00003463530|ENSE00003501255|ENSE00003629410|ENSE00003680438|ENSE00002553919	SignalP-noTM	1	PF00057|PF00057|PF00057|PF00057|PF00057|PF00057|PF00057|PF00058|PF00058|PF00058|PF00058|PF00058|PF07645|PF14670|PF14670	MGPWGWKLRWTVALLLAAAGTAVGDRCERNEFQCQDGKCISYKWVCDGSAECQDGSDESQETCLSVTCKSGDFSCGGRVNRCIPQFWRCDGQVDCDNGSDEQGCPPKTCSQDEFRCHDGKCISRQFVCDSDRDCLDGSDEASCPVLTCGPASFQCNSSTCIPQLWACDNDPDCEDGSDEWPQRCRGLYVFQGDSSPCSAFEFHCLSGECIHSSWRCDGGPDCKDKSDEENCAVATCRPDEFQCSDGNCIHGSRQCDREYDCKDMSDEVGCVNVTLCEGPNKFKCHSGECITLDKVCNMARDCRDWSDEPIKECGTNECLDNNGGCSHVCNDLKIGYECLCPDGFQLVAQRRCEDIDECQDPDTCSQLCVNLEGGYKCQCEEGFQLDPHTKACKAVGSIA…	membrane	protein_coding	protein_coding	11089462	ENSE00003652639|ENSE00000637942|ENSE00000713271|ENSE00003459462|ENSE00003652685|ENSE00003648864|ENSE00003560915|ENSE00003515676|ENSE00003509370|ENSE00003604878|ENSE00003482036|ENSE00003464579|ENSE00003463530|ENSE00003501255|ENSE00003629410|ENSE00002550594|ENSE00002544157|ENSE00002548354	SignalP-noTM	0	PF00057|PF00057|PF00057|PF00057|PF00057|PF00057|PF00057|PF00058|PF00058|PF00058|PF00058|PF00058|PF07645|PF14670|PF14670	MGPWGWKLRWTVALLLAAAGTAVGDRCERNEFQCQDGKCISYKWVCDGSAECQDGSDESQETCLSVTCKSGDFSCGGRVNRCIPQFWRCDGQVDCDNGSDEQGCPPKTCSQDEFRCHDGKCISRQFVCDSDRDCLDGSDEASCPVLTCGPASFQCNSSTCIPQLWACDNDPDCEDGSDEWPQRCRGLYVFQGDSSPCSAFEFHCLSGECIHSSWRCDGGPDCKDKSDEENCAVATCRPDEFQCSDGNCIHGSRQCDREYDCKDMSDEVGCVNVTLCEGPNKFKCHSGECITLDKVCNMARDCRDWSDEPIKECGTNECLDNNGGCSHVCNDLKIGYECLCPDGFQLVAQRRCEDIDECQDPDTCSQLCVNLEGGYKCQCEEGFQLDPHTKACKAVGSIA…	secreted
25	LDLRAD4	CD4_C4-CD69	CD4_C6-GZMA	LDLRAD4-219	LDLRAD4-208	FALSE	FALSE	TRUE	TRUE	FALSE	TRUE		TRUE	TRUE		protein_coding	protein_coding	13465015	ENSE00002764238|ENSE00002821214|ENSE00002920950|ENSE00002828683		0		MVVVIVCLLNHYKVSTRSFINRPNQSRRREDGLP	cytoplasmic	protein_coding	protein_coding	13612619	ENSE00003553777|ENSE00002766640|ENSE00002774933		1		MSSDHLNNSTLKEAQFKDLFLKKAELEFAQIIIIVVVVTVMVVVIVCLLNHYKVSTRSFINRPNQSRRREDGLPQIMHAPRSRDRFTAPSFIQRDRFSRFQPTYPYVQHEIDLPPTISLSDGEEPPPYQGPCTLQLRDPEQQMELNRESVRAPPNRTIFDSDLIDIAMYSGGPCPPSSNSGISASTCSSNGRMEGPPPTYSEVMGHHPGASFLHHQRSNAHRGSRLQFQQNNAESTIVPIKGKDRKPGNLV	membrane
26	LDLRAD4	CD4_C4-CD69	CD4_C6-GZMA	LDLRAD4-219	LDLRAD4-211	FALSE	FALSE	TRUE	TRUE	FALSE	TRUE		TRUE	TRUE		protein_coding	protein_coding	13465015	ENSE00002764238|ENSE00002821214|ENSE00002920950|ENSE00002828683		0		MVVVIVCLLNHYKVSTRSFINRPNQSRRREDGLP	cytoplasmic	protein_coding	protein_coding	13611464	ENSE00003553777|ENSE00003509727|ENSE00002783397|ENSE00002898862		1		MSSDHLNNSTLKEAQFKDLFLKKAELEFAQIIIIVVVVTVMVVVIVCLLNHYKVSTRSFINRPNQSRRREDGLPQEGCLWPSDSAAPRLGASEIMHAPRSRDRFTAPSFIQRDRFSRFQPTYPYVQHEIDLPPTISLSDGEEPPPYQGPCTLQLRDPEQQMELNRESVRAPPNRTIFDSDLIDIAMYSGGPCPPSSNSGISASTCSSNGRMEGPPPTYSEVMGHHPGASFLHHQRSNAHRGSRLQFQQNNAESTIVPIKGKDRKPGNLV	membrane
27	LDLRAD4	CD4_C6-GZMA	CD4_C9-CTLA4	LDLRAD4-208	LDLRAD4-207	FALSE	FALSE	TRUE	TRUE	FALSE	TRUE		TRUE	TRUE		protein_coding	protein_coding	13612619	ENSE00003553777|ENSE00002766640|ENSE00002774933		1		MSSDHLNNSTLKEAQFKDLFLKKAELEFAQIIIIVVVVTVMVVVIVCLLNHYKVSTRSFINRPNQSRRREDGLPQIMHAPRSRDRFTAPSFIQRDRFSRFQPTYPYVQHEIDLPPTISLSDGEEPPPYQGPCTLQLRDPEQQMELNRESVRAPPNRTIFDSDLIDIAMYSGGPCPPSSNSGISASTCSSNGRMEGPPPTYSEVMGHHPGASFLHHQRSNAHRGSRLQFQQNNAESTIVPIKGKDRKPGNLV	membrane	protein_coding	protein_coding	13382554	ENSE00001354297|ENSE00002833011|ENSE00002924596		0	PF00057	MPEAGFQATNAFTECKFTCTSGKCLYLGSLVCNQQNDCGDNSD	cytoplasmic
28	LDLRAD4	CD4_C6-GZMA	CD4_C9-CTLA4	LDLRAD4-211	LDLRAD4-207	FALSE	FALSE	TRUE	TRUE	FALSE	TRUE		TRUE	TRUE		protein_coding	protein_coding	13611464	ENSE00003553777|ENSE00003509727|ENSE00002783397|ENSE00002898862		1		MSSDHLNNSTLKEAQFKDLFLKKAELEFAQIIIIVVVVTVMVVVIVCLLNHYKVSTRSFINRPNQSRRREDGLPQEGCLWPSDSAAPRLGASEIMHAPRSRDRFTAPSFIQRDRFSRFQPTYPYVQHEIDLPPTISLSDGEEPPPYQGPCTLQLRDPEQQMELNRESVRAPPNRTIFDSDLIDIAMYSGGPCPPSSNSGISASTCSSNGRMEGPPPTYSEVMGHHPGASFLHHQRSNAHRGSRLQFQQNNAESTIVPIKGKDRKPGNLV	membrane	protein_coding	protein_coding	13382554	ENSE00001354297|ENSE00002833011|ENSE00002924596		0	PF00057	MPEAGFQATNAFTECKFTCTSGKCLYLGSLVCNQQNDCGDNSD	cytoplasmic
29	NIPA2	CD4_C7-CXCL13	CD4_C9-CTLA4	NIPA2-201	NIPA2-203	FALSE	FALSE	TRUE	TRUE	FALSE	TRUE			TRUE		protein_coding	protein_coding	22838660	ENSE00001399537|ENSE00001363214|ENSE00001494486|ENSE00001097223|ENSE00001097220|ENSE00000941549|ENSE00000941550|ENSE00001943966		0			cytoplasmic	protein_coding	protein_coding	22838687	ENSE00001097223|ENSE00001097220|ENSE00000941549|ENSE00000941550|ENSE00002545056|ENSE00001363185		9	PF05653	MSQGRGKYDFYIGLGLAMSSSIFIGGSFILKKKGLLRLARKGSMRAGQGGHAYLKEWLWWAGLLSMGAGEVANFAAYAFAPATLVTPLGALSVLVSAILSSYFLNERLNLHGKIGCLLSILGSTVMVIHAPKEEEIETLNEMSHKLGDPGFVVFATLVVIVALILIFVVGPRHGQTNILVYITICSVIGAFSVSCVKGLGIAIKELFAGKPVLRHPLAWILLLSLIVCVSTQINYLNRALDIFNTSIVTPIYYVFFTTSVLTCSAILFKEWQDMPVDDVIGTLSGFFTIIVGIFLLHAFKDVSFSLASLPVSFRKDEKAMNGNLSNMYEVLNNNEESLTCGIEQHTGENVSRRNGNLTAF	membrane
30	PTPRC	CD4_C1-CCR7	CD4_C8-FOXP3	PTPRC-213	PTPRC-202	TRUE	FALSE	TRUE	TRUE	FALSE	TRUE	TRUE	TRUE	TRUE	Tx1:PF00041|PF00102|PF12567;Tx2:	non_stop_decay	protein_coding	198639104	ENSE00003551252|ENSE00003551747|ENSE00003066310|ENSE00003144868|ENSE00003204115|ENSE00003622734|ENSE00003005163|ENSE00003105184|ENSE00003033137|ENSE00003657407|ENSE00003101654|ENSE00003220965|ENSE00003098735|ENSE00003083554|ENSE00003094512|ENSE00002981112|ENSE00003788019|ENSE00003029831|ENSE00003002248|ENSE00003791087|ENSE00003024062|ENSE00001785839	SignalP-noTM	1	PF00041|PF00041|PF00102|PF12453|PF12567	MTMYLWLKLLAFGFAFLDTEVFVTGQSPTPSPTGLTTAKMPSVPLSSDPLPTHTTAFSPASTFERENDFSETTTSLSPDNTSTQVSPDSLDNASAFNTTGVSSVQTPHLPTHADSQTPSAGTDTQTFSGSAANAKLNPTPGSNAISDAYLNASETTTLSPSGSAVISTTTIATTPSKPTCDEKYANITVDYLYNKETKLFTAKLNVNENVECGNNTCTNNEVHNLTECKNASVSISHNSCTAPDKTLILDVPPGVEKFQLHDCTQVEKADTTICLKWKNIETFTCDTQNITYRFQCGNMIFDNKEIKLENLEPEHEYKCDSEILYNNHKFTNASKIIKTDFGSPGEPQIIFCRSEAAHQGVITWNPPQRSFHNFTLCYIKETEKDCLNLDKNLIKYDLQ…	membrane	protein_coding	protein_coding	198639097	ENSE00003551252|ENSE00001444341|ENSE00001444339	SignalP-noTM	0	PF12453	MTMYLWLKLLAFGFAFLDTEVFVTGQSPTPSPTGKN	secreted
31	PTPRC	CD4_C6-GZMA	CD4_C8-FOXP3	PTPRC-201	PTPRC-202	FALSE	FALSE	TRUE	TRUE	FALSE	TRUE	TRUE	TRUE	TRUE	Tx1:PF00041|PF00102|PF12567;Tx2:	protein_coding	protein_coding	198638968	ENSE00003551252|ENSE00003551747|ENSE00003066310|ENSE00003144868|ENSE00003204115|ENSE00003822967|ENSE00003005163|ENSE00003105184|ENSE00003033137|ENSE00003657407|ENSE00003101654|ENSE00003220965|ENSE00003098735|ENSE00003083554|ENSE00003094512|ENSE00002981112|ENSE00003788019|ENSE00003029831|ENSE00003002248|ENSE00003791087|ENSE00002419276|ENSE00002402933|ENSE00002370838|ENSE00002347823|ENSE00002361018…	SignalP-noTM	2	PF00041|PF00041|PF00102|PF00102|PF12453|PF12567	MTMYLWLKLLAFGFAFLDTEVFVTGQSPTPSPTDAYLNASETTTLSPSGSAVISTTTIATTPSKPTCDEKYANITVDYLYNKETKLFTAKLNVNENVECGNNTCTNNEVHNLTECKNASVSISHNSCTAPDKTLILDVPPGVEKFQLHDCTQVEKADTTICLKWKNIETFTCDTQNITYRFQCGNMIFDNKEIKLENLEPEHEYKCDSEILYNNHKFTNASKIIKTDFGSPGEPQIIFCRSEAAHQGVITWNPPQRSFHNFTLCYIKETEKDCLNLDKNLIKYDLQNLKPYTKYVLSLHAYIIAKVQRNGSAAMCHFTTKSAPPSQVWNMTVSMTSDNSMHVKCRPPRDRNGPHERYHLEVEAGNTLVRNESHKNCDFRVKDLQYSTDYTFKAYFHNGD…	membrane	protein_coding	protein_coding	198639097	ENSE00003551252|ENSE00001444341|ENSE00001444339	SignalP-noTM	0	PF12453	MTMYLWLKLLAFGFAFLDTEVFVTGQSPTPSPTGKN	secreted
32	PTPRC	CD4_C6-GZMA	CD4_C8-FOXP3	PTPRC-209	PTPRC-202	FALSE	FALSE	TRUE	TRUE	FALSE	TRUE	TRUE	TRUE	TRUE	Tx1:PF00041|PF00102|PF12567;Tx2:	protein_coding	protein_coding	198639007	ENSE00003551252|ENSE00003551747|ENSE00003066310|ENSE00003144868|ENSE00003204115|ENSE00003622734|ENSE00003005163|ENSE00003105184|ENSE00003033137|ENSE00003657407|ENSE00003101654|ENSE00003220965|ENSE00003098735|ENSE00003083554|ENSE00003094512|ENSE00002981112|ENSE00003788019|ENSE00003029831|ENSE00003002248|ENSE00003791087|ENSE00002419276|ENSE00002402933|ENSE00002370838|ENSE00002347823|ENSE00002361018…	SignalP-noTM	2	PF00041|PF00041|PF00102|PF00102|PF12453|PF12567	MTMYLWLKLLAFGFAFLDTEVFVTGQSPTPSPTGLTTAKMPSVPLSSDPLPTHTTAFSPASTFERENDFSETTTSLSPDNTSTQVSPDSLDNASAFNTTGVSSVQTPHLPTHADSQTPSAGTDTQTFSGSAANAKLNPTPGSNAISDVPGERSTASTFPTDPVSPLTTTLSLAHHSSAALPARTSNTTITANTSDAYLNASETTTLSPSGSAVISTTTIATTPSKPTCDEKYANITVDYLYNKETKLFTAKLNVNENVECGNNTCTNNEVHNLTECKNASVSISHNSCTAPDKTLILDVPPGVEKFQLHDCTQVEKADTTICLKWKNIETFTCDTQNITYRFQCGNMIFDNKEIKLENLEPEHEYKCDSEILYNNHKFTNASKIIKTDFGSPGEPQIIF…	membrane	protein_coding	protein_coding	198639097	ENSE00003551252|ENSE00001444341|ENSE00001444339	SignalP-noTM	0	PF12453	MTMYLWLKLLAFGFAFLDTEVFVTGQSPTPSPTGKN	secreted
33	PTPRC	CD4_C7-CXCL13	CD4_C8-FOXP3	PTPRC-201	PTPRC-202	FALSE	FALSE	TRUE	TRUE	FALSE	TRUE	TRUE	TRUE	TRUE	Tx1:PF00041|PF00102|PF12567;Tx2:	protein_coding	protein_coding	198638968	ENSE00003551252|ENSE00003551747|ENSE00003066310|ENSE00003144868|ENSE00003204115|ENSE00003822967|ENSE00003005163|ENSE00003105184|ENSE00003033137|ENSE00003657407|ENSE00003101654|ENSE00003220965|ENSE00003098735|ENSE00003083554|ENSE00003094512|ENSE00002981112|ENSE00003788019|ENSE00003029831|ENSE00003002248|ENSE00003791087|ENSE00002419276|ENSE00002402933|ENSE00002370838|ENSE00002347823|ENSE00002361018…	SignalP-noTM	2	PF00041|PF00041|PF00102|PF00102|PF12453|PF12567	MTMYLWLKLLAFGFAFLDTEVFVTGQSPTPSPTDAYLNASETTTLSPSGSAVISTTTIATTPSKPTCDEKYANITVDYLYNKETKLFTAKLNVNENVECGNNTCTNNEVHNLTECKNASVSISHNSCTAPDKTLILDVPPGVEKFQLHDCTQVEKADTTICLKWKNIETFTCDTQNITYRFQCGNMIFDNKEIKLENLEPEHEYKCDSEILYNNHKFTNASKIIKTDFGSPGEPQIIFCRSEAAHQGVITWNPPQRSFHNFTLCYIKETEKDCLNLDKNLIKYDLQNLKPYTKYVLSLHAYIIAKVQRNGSAAMCHFTTKSAPPSQVWNMTVSMTSDNSMHVKCRPPRDRNGPHERYHLEVEAGNTLVRNESHKNCDFRVKDLQYSTDYTFKAYFHNGD…	membrane	protein_coding	protein_coding	198639097	ENSE00003551252|ENSE00001444341|ENSE00001444339	SignalP-noTM	0	PF12453	MTMYLWLKLLAFGFAFLDTEVFVTGQSPTPSPTGKN	secreted
34	RGMB	CD4_C1-CCR7	CD4_C2-ANXA1	RGMB-201	RGMB-207	FALSE	FALSE	TRUE	TRUE	TRUE	FALSE	FALSE	TRUE	TRUE	FALSE	protein_coding	protein_coding	98769295	ENSE00001778561|ENSE00003524449|ENSE00003487416|ENSE00001325695|ENSE00001482681		0	PF06534|PF06535	MIRKKRKRSAPPGPCRSHGPRPATAPAPPPSPEPTRPAWTGMGLRAAPSSAAAAAAEVEQRRSPGLCPPPLELLLLLLFSLGLLHAGDCQQPAQCRIQKCTTDFVSLTSHLNSAVDGFDSEFCKALRAYAGCTQRTSKACRGNLVYHSAVLGISDLMSQRNCSKDGPTSSTNPEVTHDPCNYHSHAGAREHRRGDQNPPSYLFCGLFGDPHLRTFKDNFQTCKVEGAWPLIDNNYLSVQVTNVPVVPGSSATATNKITIIFKAHHECTDQKVYQAVTDDLPAAFVDGTTSGGDSDAKSLRIVERESGHYVEMHARYIGTTVFVRQVGRYLTLAIRMPEDLAMSYEESQDLQLCVNGCPLSERIDDGQGQVSAILGHSLPRTSLVQAWPGYTLETANTQC…	cytoplasmic	protein_coding	protein_coding	98773635	ENSE00001325695|ENSE00002033563|ENSE00002088154	SignalP-noTM	0	PF06534|PF06535	MGLRAAPSSAAAAAAEVEQRRSPGLCPPPLELLLLLLFSLGLLHAGDCQQPAQCRIQKCTTDFVSLTSHLNSAVDGFDSEFCKALRAYAGCTQRTSKACRGNLVYHSAVLGISDLMSQRNCSKDGPTSSTNPEVTHDPCNYHSHAGAREHRRGDQNPPSYLFCGLFGDPHLRTFKDNFQTCKVEGAWPLIDNNYLSVQVTNVPVVPGSSATATNKITIIFKAHHECTDQKVYQAVTDDLPAAFVDGTTSGGDSDAKSLRIVERESGHYVEMHARYIGTTVFVRQVGRYLTLAIRMPEDLAMSYEESQDLQLCVNGCPLSERIDDGQGQVSAILGHSLPRTSLVQAWPGYTLETANTQCHEKMPVKDIYFQSCVFDLLTTGDANFTAAAHSALEDVEALH…	secreted
35	RHBDD2	CD4_C7-CXCL13	CD4_C9-CTLA4	RHBDD2-201	RHBDD2-204	TRUE	FALSE	TRUE	TRUE	FALSE	TRUE		TRUE	TRUE		protein_coding	protein_coding	75878948	ENSE00002525782|ENSE00003642362|ENSE00003611549|ENSE00001722671		5	PF01694	MAASGPGCRSWCLCPEVPSATFFTALLSLLVSGPRLFLLQQPLAPSGLTLKSEALRNWQVYRLVTYIFVYENPISLLCGAIIIWRFAGNFERTVGTVRHCFFTVIFAIFSAIIFLSFEAVSSLSKLGEVEDARGFTPVAFAMLGVTTVRSRMRRALVFGMVVPSVLVPWLLLGASWLIPQTSFLSNVCGLSIGLAYGLTYCYSIDLSERVALKLDQTFPFSLMRRISVFKYVSGSSAERRAAQSRKLNPVPGSYPTQSCHPHLSPSHPVSQTQHASGQKLASWPSCTPGHMPTLPPYQPASGLCYVQNHFGPNPTSSSVYPASAGTSLGIQPPTPVNSPGTVYSGALGTPGAAGSKESSRVPMP	membrane	nonsense_mediated_decay	protein_coding	75879004	ENSE00001756166|ENSE00003463602|ENSE00003570247|ENSE00003512920|ENSE00001719408		0		MAASGPGCRSWCLCPEVPSATFFTALLSLLVSGPRLFLLQQPLAPSGLTLKSEALRNWQATMEGGVRITAEETGTQSVK	cytoplasmic
36	RHBDD2	CD4_C7-CXCL13	CD4_C9-CTLA4	RHBDD2-203	RHBDD2-204	TRUE	FALSE	TRUE	TRUE	FALSE	TRUE		TRUE	TRUE		protein_coding	protein_coding	75882044	ENSE00003611549|ENSE00001722671|ENSE00001613534		1		MLGVTTVRSRMRRALVFGMVVPSVLVPWLLLGASWLIPQTSFLSNVCGLSIGLAYGLTYCYSIDLSERVALKLDQTFPFSLMRRISVFKYVSGSSAERRAAQSRKLNPVPGSYPTQSCHPHLSPSHPVSQTQHASGQKLASWPSCTPGHMPTLPPYQPASGLCYVQNHFGPNPTSSSVYPASAGTSLGIQPPTPVNSPGTVYSGALGTPGAAGSKESSRVPMP	membrane	nonsense_mediated_decay	protein_coding	75879004	ENSE00001756166|ENSE00003463602|ENSE00003570247|ENSE00003512920|ENSE00001719408		0		MAASGPGCRSWCLCPEVPSATFFTALLSLLVSGPRLFLLQQPLAPSGLTLKSEALRNWQATMEGGVRITAEETGTQSVK	cytoplasmic
37	SEL1L	CD4_C7-CXCL13	CD4_C9-CTLA4	SEL1L-206	SEL1L-201	FALSE	FALSE	TRUE	TRUE	FALSE	TRUE	TRUE	TRUE	TRUE	Tx1:;Tx2:PF08238	protein_coding	protein_coding	81533849	ENSE00000659486|ENSE00001272066|ENSE00002533993|ENSE00002436180|ENSE00002532170	SignalP-noTM	0	PF00040	MRVRIGLTLLLCAVLLSLASASSDEEGSQDESLDSKTTLTSDESVKDHTTAGRVVAGQIFLDSEESELESSIQEEEDSLKSQEGESVTEDISFLESPNPENKDYEEPKKVRKPDKEYDECTSDGREDGRLWCATTYDYKADEKWGFCETEEEAAKRRQMQEAE	secreted	protein_coding	protein_coding	81533861	ENSE00001173673|ENSE00000659486|ENSE00001272066|ENSE00000659484|ENSE00003517099|ENSE00003515222|ENSE00003599456|ENSE00003528077|ENSE00000659478|ENSE00001272002|ENSE00001271990|ENSE00000659474|ENSE00001201251|ENSE00001271961|ENSE00001201243|ENSE00001322142|ENSE00001310356|ENSE00001291157|ENSE00001272148|ENSE00001158128|ENSE00001389385	SignalP-noTM	1	PF00040|PF08238|PF08238|PF08238|PF08238|PF08238|PF08238|PF08238|PF08238|PF08238|PF08238|PF08238|PF08238	MRVRIGLTLLLCAVLLSLASASSDEEGSQDESLDSKTTLTSDESVKDHTTAGRVVAGQIFLDSEESELESSIQEEEDSLKSQEGESVTEDISFLESPNPENKDYEEPKKVRKPALTAIEGTAHGEPCHFPFLFLDKEYDECTSDGREDGRLWCATTYDYKADEKWGFCETEEEAAKRRQMQEAEMMYQTGMKILNGSNKKSQKREAYRYLQKAASMNHTKALERVSYALLFGDYLPQNIQAAREMFEKLTEEGSPKGQTALGFLYASGLGVNSSQAKALVYYTFGALGGNLIAHMVLGYRYWAGIGVLQSCESALTHYRLVANHVASDISLTGGSVVQRIRLPDEVENPGMNSGMLEEDLIQYYQFLAEKGDVQAQVGLGQLHLHGGRGVEQNHQRAFD…	membrane
38	SMDT1	CD4_C1-CCR7	CD4_C2-ANXA1	SMDT1-202	SMDT1-201	TRUE	FALSE	TRUE	TRUE	FALSE	TRUE		TRUE	TRUE		nonsense_mediated_decay	protein_coding	42079691	ENSE00001707277|ENSE00003659048|ENSE00001704028		0		MASGAARWLVLAPVRSGALRSGPSLRKDGDVSAAWSGSGRSLVPSRCPSAFSVCSPL	cytoplasmic	protein_coding	protein_coding	42079695	ENSE00001306958|ENSE00003468043|ENSE00001370607		1	PF10161	MASGAARWLVLAPVRSGALRSGPSLRKDGDVSAAWSGSGRSLVPSRSVIVTRSGAILPKPVKMSFGLLRVFSIVIPFLYVGTLISKNFAALLEEHDIFVPEDDDDDD	membrane
39	ST3GAL1	CD4_C1-CCR7	CD4_C2-ANXA1	ST3GAL1-215	ST3GAL1-214	FALSE	FALSE	TRUE	TRUE	FALSE	TRUE		TRUE	TRUE		protein_coding	protein_coding	133499361	ENSE00002098532|ENSE00002093060|ENSE00002119566		1		MVTLRKRTLKVLTFLVLFIFLTSFFLNYSHTMVATTWFPKQMVLELS	membrane	protein_coding	protein_coding	133499383	ENSE00003787038|ENSE00002124466|ENSE00003564148		0	PF00777	MLEKRSVGCRRCAVVGNSGNLRESSYGPEIDSHDFVLRMNKAPTAGFEADVGTKTTHHLVYPESFRELGDNVSMILVPFKTIDLEWVVSAITTGTIS	cytoplasmic
40	THADA	CD4_C7-CXCL13	CD4_C9-CTLA4	THADA-206	THADA-204	FALSE	FALSE	TRUE	TRUE	FALSE	TRUE		TRUE	TRUE		protein_coding	protein_coding	43595974	ENSE00003655012|ENSE00003648495|ENSE00003539234|ENSE00003601144|ENSE00003467788|ENSE00003590105|ENSE00003549052|ENSE00003550452|ENSE00003602671|ENSE00003673154|ENSE00003627376|ENSE00003660316|ENSE00003645202|ENSE00003523943|ENSE00003571279|ENSE00003588378|ENSE00003617160|ENSE00003459890|ENSE00003557220|ENSE00003645494|ENSE00003465855|ENSE00003509329|ENSE00003555223|ENSE00003658609|ENSE00003638489…		0	PF10350	MGVKKKKEMQVAALTICHQDLETLKSFADVEGKNLASLLLHCVQLTDGVSQIHYIKQIVPLLEKADKNGMCDPTIQSCLDILAGIYLSLSLKNPLKKVLASSLNSLPDFFLPEAMHRFTSRLQEELNTTDLYSYRKVTDNISSCMENFNLGRASVNNLLKNVLHFLQKSLIEILEENRKCAGNHIIQTQLMNDLLVGIRVSMMLVQKVQDFQGNLWKTSDSPIWQNMCGLLSIFTKVLSDDDLLQTVQSTSGLAIILFIKTMFHPSEKIPHLISSVLLRSVDCTSVPEWFMSSCRSLCCGDISQSAVLFLCQGTLAMLDWQNGSMGRSGEALLLDTAHVLFTLSSQIKEPTLEMFLSRILASWTNSAIQVLESSSPSLTDSLNGNSSIVGRLLEYVYTH…	cytoplasmic	protein_coding	protein_coding	43596007	ENSE00003655012|ENSE00003648495|ENSE00003539234|ENSE00003601144|ENSE00003467788|ENSE00003590105|ENSE00003549052|ENSE00003550452|ENSE00003602671|ENSE00003673154|ENSE00003627376|ENSE00003660316|ENSE00003645202|ENSE00001553853|ENSE00001547655|ENSE00001556830		2		MGVKKKKEMQVAALTICHQDLETLKSFADVEGKNLASLLLHCVQLTDGVSQIHYIKQIVPLLEKADKNGMCDPTIQSCLDILAGIYLSLSLKNPLKKVLASSLNSLPDFFLPEAMHRFTSRLQEELNTTDLYSYRKVTDNISSCMENFNLGRASVNNLLKNVLHFLQKSLIEILEENRKCAGNHIIQTQLMNDLLVGIRVSMMLVQKVQDFQGNLWKTSDSPIWQNMCGLLSIFTKVLSDDDLLQTVQSTSGLAIILFIKTMFHPSEKIPHLISSVLLRSVDCTSVPEWFMSSCRSLCCGDISQSAVLFLCQGTLAMLDWQNGSMGRSGEALLLDTAHVLFTLSSQIKEPTLEMFLSRILASWTNSAIQVLESSSPSLTDSLNGNSSIVGRLLEYVYTH…	membrane
41	THOC3	CD4_C1-CCR7	CD4_C2-ANXA1	THOC3-209	THOC3-205	FALSE	FALSE	TRUE	TRUE	FALSE	TRUE		TRUE	TRUE		nonsense_mediated_decay	protein_coding	176034606	ENSE00003481710|ENSE00003606461|ENSE00002513541|ENSE00002446188|ENSE00002472719|ENSE00002473087		0		VAVTAMETAARQE	cytoplasmic	nonsense_mediated_decay	protein_coding	176034612	ENSE00003606461|ENSE00003545316|ENSE00002022948|ENSE00003482417|ENSE00002039061		1		VVVAVTAMETAARQEWSKKTIIGDMGIVWTSFVGIQVILTYLLRRPEIKPFASGM	membrane
42	THOC3	CD4_C1-CCR7	CD4_C2-ANXA1	THOC3-209	THOC3-210	TRUE	FALSE	TRUE	TRUE	TRUE	FALSE		TRUE	TRUE		nonsense_mediated_decay	protein_coding	176034606	ENSE00003481710|ENSE00003606461|ENSE00002513541|ENSE00002446188|ENSE00002472719|ENSE00002473087		0		VAVTAMETAARQE	cytoplasmic	protein_coding	protein_coding	176034680	ENSE00003459846|ENSE00003618727|ENSE00002467830|ENSE00002442344	SignalP-noTM	0	PF00400|PF12894	MAWLCGSLPVVVAVTAMETAARQECYPELKPVQSINAHPSNCICIKFDPMGKYFATGSADALVSLWDVDELVCVRCFSRLDWPVRTLSFSHDGKMLASASEDHFIDIAEVETGDKLWEVQCESPTFTVAWHPKRPLLAFACDDKDGKYDSSREAGTVKLFGLPNDS	secreted
43	THOC3	CD4_C1-CCR7	CD4_C2-ANXA1	THOC3-205	THOC3-210	TRUE	FALSE	TRUE	TRUE	TRUE	TRUE		TRUE	TRUE		nonsense_mediated_decay	protein_coding	176034612	ENSE00003606461|ENSE00003545316|ENSE00002022948|ENSE00003482417|ENSE00002039061		1		VVVAVTAMETAARQEWSKKTIIGDMGIVWTSFVGIQVILTYLLRRPEIKPFASGM	membrane	protein_coding	protein_coding	176034680	ENSE00003459846|ENSE00003618727|ENSE00002467830|ENSE00002442344	SignalP-noTM	0	PF00400|PF12894	MAWLCGSLPVVVAVTAMETAARQECYPELKPVQSINAHPSNCICIKFDPMGKYFATGSADALVSLWDVDELVCVRCFSRLDWPVRTLSFSHDGKMLASASEDHFIDIAEVETGDKLWEVQCESPTFTVAWHPKRPLLAFACDDKDGKYDSSREAGTVKLFGLPNDS	secreted
44	THOC3	CD4_C1-CCR7	CD4_C9-CTLA4	THOC3-205	THOC3-201	TRUE	FALSE	TRUE	TRUE	FALSE	TRUE		TRUE	TRUE		nonsense_mediated_decay	protein_coding	176034612	ENSE00003606461|ENSE00003545316|ENSE00002022948|ENSE00003482417|ENSE00002039061		1		VVVAVTAMETAARQEWSKKTIIGDMGIVWTSFVGIQVILTYLLRRPEIKPFASGM	membrane	protein_coding	protein_coding	175968299	ENSE00003459846|ENSE00001320949|ENSE00003681177|ENSE00003557520|ENSE00003618727|ENSE00002467360		0	PF00400|PF00400|PF08662|PF12894	MAVPAAAMGPSALGQSGPGSMAPWCSVSSGPSRYVLGMQELFRGHSKTREFLAHSAKVHSVAWSCDGRRLASGSFDKTASVFLLEKDRLVKENNYRGHGDSVDQLCWHPSNPDLFVTASGDKTIRIWDVRTTKCIATVNTKGENINICWSPDGQTIAVGNKDDVVTFIDAKTHRSKAEEQFKFEVNEISWNNDNNMFFLTNGNGCINILSYPELKPVQSINAHPSNCICIKFDPMGKYFATGSADALVSLWDVDELVCVRCFSRLDWPVRTLSFSHDGKMLASASEDHFIDIAEVETGDKLWEVQCESPTFTVAWHPKRPLLAFACDDKDGKYDSSREAGTVKLFGLPNDS	cytoplasmic
45	THOC3	CD4_C2-ANXA1	CD4_C9-CTLA4	THOC3-205	THOC3-201	TRUE	FALSE	TRUE	TRUE	FALSE	TRUE		TRUE	TRUE		nonsense_mediated_decay	protein_coding	176034612	ENSE00003606461|ENSE00003545316|ENSE00002022948|ENSE00003482417|ENSE00002039061		1		VVVAVTAMETAARQEWSKKTIIGDMGIVWTSFVGIQVILTYLLRRPEIKPFASGM	membrane	protein_coding	protein_coding	175968299	ENSE00003459846|ENSE00001320949|ENSE00003681177|ENSE00003557520|ENSE00003618727|ENSE00002467360		0	PF00400|PF00400|PF08662|PF12894	MAVPAAAMGPSALGQSGPGSMAPWCSVSSGPSRYVLGMQELFRGHSKTREFLAHSAKVHSVAWSCDGRRLASGSFDKTASVFLLEKDRLVKENNYRGHGDSVDQLCWHPSNPDLFVTASGDKTIRIWDVRTTKCIATVNTKGENINICWSPDGQTIAVGNKDDVVTFIDAKTHRSKAEEQFKFEVNEISWNNDNNMFFLTNGNGCINILSYPELKPVQSINAHPSNCICIKFDPMGKYFATGSADALVSLWDVDELVCVRCFSRLDWPVRTLSFSHDGKMLASASEDHFIDIAEVETGDKLWEVQCESPTFTVAWHPKRPLLAFACDDKDGKYDSSREAGTVKLFGLPNDS	cytoplasmic
46	THOC3	CD4_C2-ANXA1	CD4_C9-CTLA4	THOC3-210	THOC3-201	FALSE	FALSE	TRUE	TRUE	TRUE	FALSE	TRUE	TRUE	TRUE	Tx1:;Tx2:PF08662	protein_coding	protein_coding	176034680	ENSE00003459846|ENSE00003618727|ENSE00002467830|ENSE00002442344	SignalP-noTM	0	PF00400|PF12894	MAWLCGSLPVVVAVTAMETAARQECYPELKPVQSINAHPSNCICIKFDPMGKYFATGSADALVSLWDVDELVCVRCFSRLDWPVRTLSFSHDGKMLASASEDHFIDIAEVETGDKLWEVQCESPTFTVAWHPKRPLLAFACDDKDGKYDSSREAGTVKLFGLPNDS	secreted	protein_coding	protein_coding	175968299	ENSE00003459846|ENSE00001320949|ENSE00003681177|ENSE00003557520|ENSE00003618727|ENSE00002467360		0	PF00400|PF00400|PF08662|PF12894	MAVPAAAMGPSALGQSGPGSMAPWCSVSSGPSRYVLGMQELFRGHSKTREFLAHSAKVHSVAWSCDGRRLASGSFDKTASVFLLEKDRLVKENNYRGHGDSVDQLCWHPSNPDLFVTASGDKTIRIWDVRTTKCIATVNTKGENINICWSPDGQTIAVGNKDDVVTFIDAKTHRSKAEEQFKFEVNEISWNNDNNMFFLTNGNGCINILSYPELKPVQSINAHPSNCICIKFDPMGKYFATGSADALVSLWDVDELVCVRCFSRLDWPVRTLSFSHDGKMLASASEDHFIDIAEVETGDKLWEVQCESPTFTVAWHPKRPLLAFACDDKDGKYDSSREAGTVKLFGLPNDS	cytoplasmic
47	TNFSF4	CD4_C6-GZMA	CD4_C7-CXCL13	TNFSF4-201	TNFSF4-202	FALSE	FALSE	TRUE	TRUE	FALSE	TRUE		TRUE	TRUE		protein_coding	protein_coding	173207313	ENSE00000789877|ENSE00000814645|ENSE00001003107		1		MERVQPLEENVGNAARPRFERNKLLLVASVIQGLGLLLCFTYICLHFSALQVSHRYPRIQSIKVQFTEYKKEKGFILTSQKEDEIMKVQNNSVIINCDGFYLISLKGYFSQEVNISLHYQKDEEPLFQLKKVRSVNSLMVASLTYKDKVYLNVTTDNTSLDDFHVNGGELILIHQNPGEFCVL	membrane	protein_coding	protein_coding	173205558	ENSE00001445484|ENSE00000789877|ENSE00001445483		0		MVSHRYPRIQSIKVQFTEYKKEKGFILTSQKEDEIMKVQNNSVIINCDGFYLISLKGYFSQEVNISLHYQKDEEPLFQLKKVRSVNSLMVASLTYKDKVYLNVTTDNTSLDDFHVNGGELILIHQNPGEFCVL	cytoplasmic
48	TRAF3IP3	CD4_C8-FOXP3	CD4_C9-CTLA4	TRAF3IP3-201	TRAF3IP3-203	FALSE	FALSE	TRUE	TRUE	FALSE	TRUE		TRUE	TRUE		protein_coding	protein_coding	209768488	ENSE00002221582|ENSE00003479474|ENSE00003679353|ENSE00001381169|ENSE00003665173|ENSE00003617101|ENSE00001374886		0		MKKVLLEMEDQKNSYEQKAKESLQKVLEEKMNAEQQLQSTQRSLALAEQKCEEWRSQYEALKEDWRTLGTQHRELESQLHVLQSKLQGADSRDLQMNQALRFLENEHQQLQAKIECLQGDRDLCSLDTQDLQDQLKRSEAEKLTLVTRVQQLQGLLQNQSLQLQEQEKLLTKKGQQIYYHKF	cytoplasmic	protein_coding	protein_coding	209756049	ENSE00001443283|ENSE00002267091|ENSE00002213174|ENSE00002320911|ENSE00002262885|ENSE00002284279|ENSE00003516467|ENSE00003694681|ENSE00002221582|ENSE00003479474|ENSE00003679353|ENSE00001900931|ENSE00002302242|ENSE00001248122|ENSE00000792126|ENSE00003500170|ENSE00001913729		1		MISPDPRPSPGLARWAESYEAKCERRQEIRESRRCRPNVTTCRQVGKTLRIQQREQLQRARLQQFFRRRNLELEEKGKAQHPQAREQGPSRRPGQVTVLKEPLSCARRISSPREQVTGTSSEVFPAQHPPPSGICRDLSDHLSSQAGGLPPQDTPIKKPPKHHRGTQTKAEGPTIKNDASQQTNYGVAVLDKEIIQLSDYLKEALQRELVLKQKMVILQDLLSTLIQASDSSWKGQLNEDKLKGKLRSLENQLYTCTQKYSPWGMKKVLLEMEDQKNSYEQKAKESLQKVLEEKMNAEQQLQSTQRSLALAEQKCEEWRSQYEALKEDWRTLGTQHRELESQLHVLQSKLQGADSRDLQMNQALRFLENEHQQLQAKIECLQGDRDLCSLDTQDLQDQL…	membrane
49	TTC39C	CD4_C2-ANXA1	CD4_C8-FOXP3	TTC39C-203	TTC39C-209	FALSE	FALSE	TRUE	TRUE	TRUE	FALSE		TRUE	TRUE		protein_coding	protein_coding	24113353	ENSE00003533596|ENSE00003678652|ENSE00001013771|ENSE00003654065|ENSE00003655004|ENSE00003570408|ENSE00003504942|ENSE00002233245|ENSE00002225339	SignalP-noTM	0	PF10300	MHAPFRISCQVVWLFKIYLLMCQINSALTSFHTALELAVDQREIQHVCLYEIGWCSMIELNFKDAFDSFERLKNESRWSQCYYAYLTAVCQGATGDVDGAQIVFKEVQKLFKRKNNQIEQFSVKKAERFRKQTPTKALCVLASIEVLYLWKALPNCSFPNLQRMSQACHEVDDSSVVGLKYLLLGAIHKCLGNSEDAVQYFQRAVKDELCRQNNLYVQPYACYELGCLLLDKPETVGRGRALLLQAKEDFSGYDFENRLHVRIHAALASLRELVPQ	secreted	protein_coding	protein_coding	24014420	ENSE00001178895|ENSE00002710920		0		MAGSEQQRPRRRDDGDSDAAAAAAAPLQDAELALAGINMLLNNGFRESDQLFKQYRKSFLTSEKTSALPGETQRRL	cytoplasmic
50	TTC39C	CD4_C8-FOXP3	CD4_C9-CTLA4	TTC39C-209	TTC39C-203	FALSE	FALSE	TRUE	TRUE	TRUE	FALSE		TRUE	TRUE		protein_coding	protein_coding	24014420	ENSE00001178895|ENSE00002710920		0		MAGSEQQRPRRRDDGDSDAAAAAAAPLQDAELALAGINMLLNNGFRESDQLFKQYRKSFLTSEKTSALPGETQRRL	cytoplasmic	protein_coding	protein_coding	24113353	ENSE00003533596|ENSE00003678652|ENSE00001013771|ENSE00003654065|ENSE00003655004|ENSE00003570408|ENSE00003504942|ENSE00002233245|ENSE00002225339	SignalP-noTM	0	PF10300	MHAPFRISCQVVWLFKIYLLMCQINSALTSFHTALELAVDQREIQHVCLYEIGWCSMIELNFKDAFDSFERLKNESRWSQCYYAYLTAVCQGATGDVDGAQIVFKEVQKLFKRKNNQIEQFSVKKAERFRKQTPTKALCVLASIEVLYLWKALPNCSFPNLQRMSQACHEVDDSSVVGLKYLLLGAIHKCLGNSEDAVQYFQRAVKDELCRQNNLYVQPYACYELGCLLLDKPETVGRGRALLLQAKEDFSGYDFENRLHVRIHAALASLRELVPQ	secreted
51	XXYLT1	CD4_C7-CXCL13	CD4_C9-CTLA4	XXYLT1-205	XXYLT1-201	FALSE	FALSE	TRUE	TRUE	FALSE	TRUE		TRUE	TRUE		protein_coding	protein_coding	195184798	ENSE00003512177|ENSE00001642311|ENSE00001692781|ENSE00001602984|ENSE00001550723		0		MWPPRCKDPGRQSAEILQIIQLDLDLKFKTNIRELFEEFDSFLPGAIIGIAREMQPVYRHTFWQFRHENPQTRVGGPPPEGLPGFNSGVMLLNLEAMRQSPLYSRLLEPAQVQQLADKYHFRGHLGDQDFFTMIGMEHPKLFHVLDCTWNRQLCTWWRDHGYSDVFEAYFRCEGHVKIYHGNCNTPIPED	cytoplasmic	protein_coding	protein_coding	195271167	ENSE00001188432|ENSE00003566171|ENSE00003512177|ENSE00001429013		1	PF01501	MGLLRGGLPCARAMARLGAVRSHYCALLLAAALAVCAFYYLGSGRETFSSATKRLKEARAGAPAAPSPPALELARGSVAPAPGAKAKSLEGGGAGPVDYHLLMMFTKAEHNAALQAKARVALRSLLRLAKFEAHEVLNLHFVSEEASREVAKGLLRELLPPAAGFKCKVIFHDVAVLTDKLFPIVEAMQKHFSAGLGTYYSDSIFFLSVAMHQIMPKEILQIIQLDLDLKFKTNIRELFEEFDSFLPGAIIGIAREMQPVYRHTFWQFRHENPQTRVGGPPPEGLPGFNSGVMLLNLEAMRQSPLYSRLLEPAQVQQLADKYHFRGHLGDQDFFTMIGMEHPKLFHVLDCTWNRQLCTWWRDHGYSDVFEAYFRCEGHVKIYHGNCNTPIPED	membrane
